# Sex-lethal is recruited to chromatin to promote neuronal tRNA synthesis in males through RNA Polymerase III regulation

**DOI:** 10.1101/2025.04.25.650657

**Authors:** Freya Storer, Colin D. McClure, Alicia Estacio Gomez, Tsz Lam Wong, Lucy J. Minkley, Tony D. Southall

**Affiliations:** Department of Life Sciences, Imperial College London, Sir Ernst Chain Building, London, SW7 2AZ, UK

## Abstract

The RNA-binding protein Sex-lethal (Sxl) is classically known as a master regulator of sex determination and mRNA splicing in *Drosophila melanogaster*. However, this role is not conserved across species, and functions beyond this canonical pathway remain poorly understood. In this study, we uncover a splicing-independent role for Sxl at the chromatin level in the *Drosophila* brain. Using Targeted DamID (TaDa) profiling in neurons, we identify widespread recruitment of Sxl to promoter regions, independent of sex or RNA binding activity. Notably, Sxl chromatin occupancy exhibits near-complete overlap with Polr3E (RPC37), an RNA Polymerase III subunit, with Sxl binding abolished upon *Polr3E* knockdown. Depletion of Sxl in mature male neurons induces widespread transcriptional changes, particularly in metabolic genes, and improves negative geotaxis during ageing, phenotypes that closely mirror *Polr3E* knockdown. Conversely, overexpression of the brain-specific *Sxl^RAC^* transcript leads to enhanced tRNA synthesis and upregulated metabolic gene expression. Together, these findings reveal a previously unrecognised role for Sxl in regulating Pol III activity via Polr3E, regulating tRNA synthesis and supporting neuronal metabolism. Given the emerging tie between Pol III regulation and neuronal ageing, our study highlights Sxl as a novel modulator of neuronal homeostasis.
