## Supplementary material for "Sex-lethal is recruited to chromatin to promote neuronal tRNA synthesis in males through RNA Polymerase III regulation": All supplementary files: S7_tRNA_binding_overlap_Polr3E_vs_Sxl.csv

SIN	Sxl	All tRNAs
tRNA:Ala-AGC-1-1	tRNA:Ala-AGC-2-1	tRNA:Ala-AGC-1-1
tRNA:Ala-AGC-2-10	tRNA:Ala-AGC-2-11	tRNA:Ala-AGC-2-1
tRNA:Ala-AGC-2-11	tRNA:Ala-AGC-2-2	tRNA:Ala-AGC-2-10
tRNA:Ala-AGC-2-2	tRNA:Ala-AGC-2-3	tRNA:Ala-AGC-2-11
tRNA:Ala-AGC-2-3	tRNA:Ala-AGC-2-6	tRNA:Ala-AGC-2-2
tRNA:Ala-AGC-2-4	tRNA:Ala-AGC-2-7	tRNA:Ala-AGC-2-3
tRNA:Ala-AGC-2-5	tRNA:Ala-AGC-2-8	tRNA:Ala-AGC-2-4
tRNA:Ala-AGC-2-6	tRNA:Ala-CGC-1-2	tRNA:Ala-AGC-2-5
tRNA:Ala-AGC-2-7	tRNA:Ala-CGC-1-3	tRNA:Ala-AGC-2-6
tRNA:Ala-AGC-2-8	tRNA:Arg-ACG-1-1	tRNA:Ala-AGC-2-7
tRNA:Ala-CGC-1-1	tRNA:Arg-ACG-1-4	tRNA:Ala-AGC-2-8
tRNA:Ala-CGC-1-2	tRNA:Arg-ACG-1-5	tRNA:Ala-AGC-2-9
tRNA:Ala-CGC-1-3	tRNA:Arg-TCG-2-1	tRNA:Ala-CGC-1-1
tRNA:Ala-TGC-1-1	tRNA:Arg-TCG-2-2	tRNA:Ala-CGC-1-2
tRNA:Ala-TGC-2-1	tRNA:Arg-TCG-2-4	tRNA:Ala-CGC-1-3
tRNA:Arg-ACG-1-1	tRNA:Arg-TCG-4-1	tRNA:Ala-TGC-1-1
tRNA:Arg-ACG-1-10	tRNA:Arg-TCT-1-1	tRNA:Ala-TGC-2-1
tRNA:Arg-ACG-1-2	tRNA:Asn-GTT-1-1	tRNA:Arg-ACG-1-1
tRNA:Arg-ACG-1-3	tRNA:Asn-GTT-1-10	tRNA:Arg-ACG-1-10
tRNA:Arg-ACG-1-4	tRNA:Asn-GTT-1-2	tRNA:Arg-ACG-1-2
tRNA:Arg-ACG-1-5	tRNA:Asn-GTT-1-3	tRNA:Arg-ACG-1-3
tRNA:Arg-ACG-1-6	tRNA:Asp-GTC-1-2	tRNA:Arg-ACG-1-4
tRNA:Arg-ACG-1-7	tRNA:Asp-GTC-1-3	tRNA:Arg-ACG-1-5
tRNA:Arg-ACG-1-8	tRNA:Asp-GTC-1-7	tRNA:Arg-ACG-1-6
tRNA:Arg-ACG-1-9	tRNA:Asp-GTC-1-8	tRNA:Arg-ACG-1-7
tRNA:Arg-CCT-1-1	tRNA:Asp-GTC-1-9	tRNA:Arg-ACG-1-8
tRNA:Arg-CCT-1-2	tRNA:Cys-GCA-1-1	tRNA:Arg-ACG-1-9
tRNA:Arg-CCT-1-3	tRNA:Cys-GCA-1-2	tRNA:Arg-CCT-1-1
tRNA:Arg-TCG-2-1	tRNA:Cys-GCA-1-3	tRNA:Arg-CCT-1-2
tRNA:Arg-TCG-2-3	tRNA:Gln-CTG-1-1	tRNA:Arg-CCT-1-3
tRNA:Arg-TCG-2-4	tRNA:Gln-CTG-2-3	tRNA:Arg-TCG-1-1
tRNA:Arg-TCG-3-1	tRNA:Gln-CTG-2-4	tRNA:Arg-TCG-2-1
tRNA:Arg-TCG-3-2	tRNA:Gln-CTG-3-1	tRNA:Arg-TCG-2-2
tRNA:Arg-TCG-3-3	tRNA:Gln-CTG-4-1	tRNA:Arg-TCG-2-3
tRNA:Arg-TCG-3-4	tRNA:Gln-TTG-1-1	tRNA:Arg-TCG-2-4
tRNA:Arg-TCT-1-1	tRNA:Gln-TTG-1-2	tRNA:Arg-TCG-3-1
tRNA:Asn-GTT-1-1	tRNA:Gln-TTG-1-3	tRNA:Arg-TCG-3-2
tRNA:Asn-GTT-1-10	tRNA:Glu-CTC-1-1	tRNA:Arg-TCG-3-3
tRNA:Asn-GTT-1-2	tRNA:Glu-CTC-3-1	tRNA:Arg-TCG-3-4
tRNA:Asn-GTT-1-3	tRNA:Glu-CTC-3-2	tRNA:Arg-TCG-4-1
tRNA:Asn-GTT-1-4	tRNA:Glu-CTC-4-1	tRNA:Arg-TCT-1-1
tRNA:Asn-GTT-1-5	tRNA:Glu-TTC-1-1	tRNA:Arg-TCT-2-1
tRNA:Asn-GTT-1-6	tRNA:Glu-TTC-1-2	tRNA:Arg-TCT-3-1
tRNA:Asn-GTT-1-7	tRNA:Glu-TTC-1-4	tRNA:Asn-GTT-1-1
tRNA:Asn-GTT-1-8	tRNA:Glu-TTC-1-5	tRNA:Asn-GTT-1-10
tRNA:Asn-GTT-1-9	tRNA:Gly-GCC-1-1	tRNA:Asn-GTT-1-2
tRNA:Asp-GTC-1-10	tRNA:Gly-GCC-1-12	tRNA:Asn-GTT-1-3
tRNA:Asp-GTC-1-11	tRNA:Gly-GCC-1-13	tRNA:Asn-GTT-1-4
tRNA:Asp-GTC-1-12	tRNA:Gly-GCC-1-4	tRNA:Asn-GTT-1-5
tRNA:Asp-GTC-1-2	tRNA:Gly-GCC-1-5	tRNA:Asn-GTT-1-6
tRNA:Asp-GTC-1-3	tRNA:Gly-GCC-1-6	tRNA:Asn-GTT-1-7
tRNA:Asp-GTC-1-4	tRNA:Gly-GCC-1-9	tRNA:Asn-GTT-1-8
tRNA:Asp-GTC-1-5	tRNA:Gly-TCC-1-1	tRNA:Asn-GTT-1-9
tRNA:Asp-GTC-1-7	tRNA:Gly-TCC-2-1	tRNA:Asp-GTC-1-1
tRNA:Asp-GTC-1-9	tRNA:His-GTG-1-1	tRNA:Asp-GTC-1-10
tRNA:Asp-GTC-3-1	tRNA:His-GTG-1-2	tRNA:Asp-GTC-1-11
tRNA:Cys-GCA-1-1	tRNA:His-GTG-1-3	tRNA:Asp-GTC-1-12
tRNA:Cys-GCA-1-2	tRNA:His-GTG-1-4	tRNA:Asp-GTC-1-2
tRNA:Cys-GCA-1-3	tRNA:His-GTG-2-1Psi	tRNA:Asp-GTC-1-3
tRNA:Cys-GCA-1-4	tRNA:Ile-AAT-1-2	tRNA:Asp-GTC-1-4
tRNA:Cys-GCA-3-1	tRNA:Ile-AAT-1-3	tRNA:Asp-GTC-1-5
tRNA:Gln-CTG-1-1	tRNA:Ile-AAT-1-4	tRNA:Asp-GTC-1-6
tRNA:Gln-CTG-2-2	tRNA:Ile-AAT-1-6	tRNA:Asp-GTC-1-7
tRNA:Gln-CTG-2-4	tRNA:Ile-AAT-1-7	tRNA:Asp-GTC-1-8
tRNA:Gln-CTG-2-5	tRNA:Ile-AAT-1-9	tRNA:Asp-GTC-1-9
tRNA:Gln-CTG-3-1	tRNA:Ile-AAT-2-1Psi	tRNA:Asp-GTC-2-1
tRNA:Gln-CTG-4-1	tRNA:Ile-TAT-1-1	tRNA:Asp-GTC-3-1
tRNA:Gln-TTG-1-1	tRNA:Ile-TAT-1-2	tRNA:CR32123:Psi
tRNA:Gln-TTG-1-2	tRNA:iMet-CAT-1-1	tRNA:Cys-GCA-1-1
tRNA:Gln-TTG-1-3	tRNA:iMet-CAT-1-2	tRNA:Cys-GCA-1-2
tRNA:Glu-CTC-1-1	tRNA:iMet-CAT-1-4	tRNA:Cys-GCA-1-3
tRNA:Glu-CTC-2-1	tRNA:iMet-CAT-1-5	tRNA:Cys-GCA-1-4
tRNA:Glu-CTC-2-2	tRNA:Leu-AAG-1-1	tRNA:Cys-GCA-2-1
tRNA:Glu-CTC-3-1	tRNA:Leu-AAG-1-4	tRNA:Cys-GCA-3-1
tRNA:Glu-CTC-3-2	tRNA:Leu-CAA-1-1	tRNA:Cys-GCA-4-1
tRNA:Glu-CTC-3-3	tRNA:Leu-CAA-2-1	tRNA:Gln-CTG-1-1
tRNA:Glu-CTC-3-7	tRNA:Leu-CAA-2-2	tRNA:Gln-CTG-2-1
tRNA:Glu-CTC-3-8	tRNA:Leu-CAG-1-1	tRNA:Gln-CTG-2-2
tRNA:Glu-CTC-3-9	tRNA:Leu-CAG-1-2	tRNA:Gln-CTG-2-3
tRNA:Glu-CTC-4-1	tRNA:Leu-CAG-1-3	tRNA:Gln-CTG-2-4
tRNA:Glu-CTC-5-1Psi	tRNA:Leu-CAG-1-4	tRNA:Gln-CTG-2-5
tRNA:Glu-TTC-1-1	tRNA:Leu-CAG-1-5	tRNA:Gln-CTG-3-1
tRNA:Glu-TTC-1-2	tRNA:Leu-CAG-1-6	tRNA:Gln-CTG-4-1
tRNA:Glu-TTC-1-3	tRNA:Leu-TAA-1-1	tRNA:Gln-TTG-1-1
tRNA:Glu-TTC-1-4	tRNA:Leu-TAA-2-1	tRNA:Gln-TTG-1-2
tRNA:Glu-TTC-1-5	tRNA:Leu-TAA-4-1	tRNA:Gln-TTG-1-3
tRNA:Glu-TTC-1-6	tRNA:Leu-TAG-1-1	tRNA:Gln-TTG-2-1
tRNA:Gly-GCC-1-1	tRNA:Leu-TAG-1-2	tRNA:Glu-CTC-1-1
tRNA:Gly-GCC-1-10	tRNA:Lys-CTT-1-1	tRNA:Glu-CTC-2-1
tRNA:Gly-GCC-1-11	tRNA:Lys-CTT-1-10	tRNA:Glu-CTC-2-2
tRNA:Gly-GCC-1-12	tRNA:Lys-CTT-1-12	tRNA:Glu-CTC-3-1
tRNA:Gly-GCC-1-13	tRNA:Lys-CTT-1-13	tRNA:Glu-CTC-3-2
tRNA:Gly-GCC-1-2	tRNA:Lys-CTT-1-5	tRNA:Glu-CTC-3-3
tRNA:Gly-GCC-1-3	tRNA:Lys-CTT-1-6	tRNA:Glu-CTC-3-4
tRNA:Gly-GCC-1-4	tRNA:Lys-CTT-1-7	tRNA:Glu-CTC-3-5
tRNA:Gly-GCC-1-5	tRNA:Lys-CTT-1-8	tRNA:Glu-CTC-3-6
tRNA:Gly-GCC-1-6	tRNA:Lys-TTT-1-1	tRNA:Glu-CTC-3-7
tRNA:Gly-GCC-1-7	tRNA:Lys-TTT-2-4	tRNA:Glu-CTC-3-8
tRNA:Gly-GCC-1-8	tRNA:Met-CAT-1-1	tRNA:Glu-CTC-3-9
tRNA:Gly-GCC-1-9	tRNA:Met-CAT-1-2	tRNA:Glu-CTC-4-1
tRNA:Gly-GCC-2-1	tRNA:Met-CAT-2-1	tRNA:Glu-CTC-5-1Psi
tRNA:Gly-TCC-1-1	tRNA:Phe-GAA-1-4	tRNA:Glu-CTC-6-1Psi
tRNA:Gly-TCC-1-2	tRNA:Phe-GAA-1-5	tRNA:Glu-TTC-1-1
tRNA:Gly-TCC-1-3	tRNA:Phe-GAA-1-8	tRNA:Glu-TTC-1-2
tRNA:Gly-TCC-1-4	tRNA:Pro-AGG-1-1	tRNA:Glu-TTC-1-3
tRNA:Gly-TCC-2-1	tRNA:Pro-AGG-1-5	tRNA:Glu-TTC-1-4
tRNA:Gly-TCC-2-2	tRNA:Pro-AGG-1-6	tRNA:Glu-TTC-1-5
tRNA:His-GTG-2-1Psi	tRNA:Pro-AGG-1-7	tRNA:Glu-TTC-1-6
tRNA:Ile-AAT-1-1	tRNA:Pro-CGG-2-2	tRNA:Gly-GCC-1-1
tRNA:Ile-AAT-1-2	tRNA:Pro-CGG-2-3	tRNA:Gly-GCC-1-10
tRNA:Ile-AAT-1-3	tRNA:Pro-TGG-1-1	tRNA:Gly-GCC-1-11
tRNA:Ile-AAT-1-4	tRNA:Pro-TGG-1-2	tRNA:Gly-GCC-1-12
tRNA:Ile-AAT-1-5	tRNA:Pro-TGG-1-4	tRNA:Gly-GCC-1-13
tRNA:Ile-AAT-1-6	tRNA:Pro-TGG-1-5	tRNA:Gly-GCC-1-2
tRNA:Ile-AAT-1-7	tRNA:SeC-TCA-1-1	tRNA:Gly-GCC-1-3
tRNA:Ile-AAT-1-8	tRNA:Ser-AGA-2-1	tRNA:Gly-GCC-1-4
tRNA:Ile-AAT-1-9	tRNA:Ser-AGA-2-2	tRNA:Gly-GCC-1-5
tRNA:Ile-AAT-2-1Psi	tRNA:Ser-AGA-2-3	tRNA:Gly-GCC-1-6
tRNA:iMet-CAT-1-1	tRNA:Ser-AGA-2-4	tRNA:Gly-GCC-1-7
tRNA:iMet-CAT-1-2	tRNA:Ser-AGA-3-1	tRNA:Gly-GCC-1-8
tRNA:iMet-CAT-1-4	tRNA:Ser-CGA-1-1	tRNA:Gly-GCC-1-9
tRNA:iMet-CAT-1-5	tRNA:Ser-CGA-1-2	tRNA:Gly-GCC-2-1
tRNA:Leu-CAA-1-1	tRNA:Ser-CGA-1-4	tRNA:Gly-TCC-1-1
tRNA:Leu-CAA-2-1	tRNA:Ser-GCT-2-2	tRNA:Gly-TCC-1-2
tRNA:Leu-CAA-2-2	tRNA:Ser-TGA-1-1	tRNA:Gly-TCC-1-3
tRNA:Leu-CAA-2-3	tRNA:Ser-TGA-2-1	tRNA:Gly-TCC-1-4
tRNA:Leu-CAG-1-1	tRNA:Thr-AGT-1-1	tRNA:Gly-TCC-2-1
tRNA:Leu-CAG-1-2	tRNA:Thr-AGT-1-2	tRNA:Gly-TCC-2-2
tRNA:Leu-CAG-1-3	tRNA:Thr-AGT-1-4	tRNA:His-GTG-1-1
tRNA:Leu-CAG-1-4	tRNA:Thr-AGT-1-5	tRNA:His-GTG-1-2
tRNA:Leu-CAG-1-5	tRNA:Thr-AGT-1-6	tRNA:His-GTG-1-3
tRNA:Leu-CAG-1-6	tRNA:Thr-AGT-2-1	tRNA:His-GTG-1-4
tRNA:Leu-CAG-1-7	tRNA:Thr-CGT-1-2	tRNA:His-GTG-1-5
tRNA:Leu-CAG-1-8	tRNA:Thr-CGT-1-3	tRNA:His-GTG-2-1Psi
tRNA:Leu-TAA-2-1	tRNA:Thr-TGT-1-1	tRNA:Ile-AAT-1-1
tRNA:Leu-TAA-4-1	tRNA:Thr-TGT-2-1	tRNA:Ile-AAT-1-2
tRNA:Leu-TAG-1-1	tRNA:Thr-TGT-2-2	tRNA:Ile-AAT-1-3
tRNA:Leu-TAG-1-2	tRNA:Trp-CCA-2-1	tRNA:Ile-AAT-1-4
tRNA:Lys-CTT-1-1	tRNA:Trp-CCA-2-2	tRNA:Ile-AAT-1-5
tRNA:Lys-CTT-1-10	tRNA:Trp-CCA-2-3	tRNA:Ile-AAT-1-6
tRNA:Lys-CTT-1-12	tRNA:Trp-CCA-2-4	tRNA:Ile-AAT-1-7
tRNA:Lys-CTT-1-13	tRNA:Trp-CCA-2-6	tRNA:Ile-AAT-1-8
tRNA:Lys-CTT-1-2	tRNA:Tyr-GTA-1-2	tRNA:Ile-AAT-1-9
tRNA:Lys-CTT-1-3	tRNA:Tyr-GTA-1-6	tRNA:Ile-AAT-2-1Psi
tRNA:Lys-CTT-1-4	tRNA:Tyr-GTA-1-7	tRNA:Ile-TAT-1-1
tRNA:Lys-CTT-1-5	tRNA:Tyr-GTA-1-8	tRNA:Ile-TAT-1-2
tRNA:Lys-CTT-1-6	tRNA:Val-AAC-2-1	tRNA:iMet-CAT-1-1
tRNA:Lys-CTT-1-7	tRNA:Val-AAC-2-2	tRNA:iMet-CAT-1-2
tRNA:Lys-CTT-1-8	tRNA:Val-AAC-2-3	tRNA:iMet-CAT-1-3
tRNA:Lys-CTT-1-9	tRNA:Val-AAC-2-4	tRNA:iMet-CAT-1-4
tRNA:Lys-TTT-1-1	tRNA:Val-CAC-1-1	tRNA:iMet-CAT-1-5
tRNA:Lys-TTT-2-4	tRNA:Val-CAC-2-3	tRNA:iMet-CAT-2-1
tRNA:Met-CAT-1-1	tRNA:Val-CAC-2-4	tRNA:Leu-AAG-1-1
tRNA:Met-CAT-1-2	tRNA:Val-CAC-2-6	tRNA:Leu-AAG-1-2
tRNA:Met-CAT-1-3	tRNA:Val-TAC-1-1	tRNA:Leu-AAG-1-3
tRNA:Met-CAT-1-4	tRNA:Val-TAC-1-2	tRNA:Leu-AAG-1-4
tRNA:Met-CAT-2-1		tRNA:Leu-CAA-1-1
tRNA:Phe-GAA-1-2		tRNA:Leu-CAA-2-1
tRNA:Phe-GAA-1-3		tRNA:Leu-CAA-2-2
tRNA:Phe-GAA-1-4		tRNA:Leu-CAA-2-3
tRNA:Phe-GAA-1-5		tRNA:Leu-CAG-1-1
tRNA:Phe-GAA-1-6		tRNA:Leu-CAG-1-2
tRNA:Phe-GAA-1-7		tRNA:Leu-CAG-1-3
tRNA:Phe-GAA-1-8		tRNA:Leu-CAG-1-4
tRNA:Pro-AGG-1-1		tRNA:Leu-CAG-1-5
tRNA:Pro-AGG-1-2		tRNA:Leu-CAG-1-6
tRNA:Pro-AGG-1-3		tRNA:Leu-CAG-1-7
tRNA:Pro-AGG-1-4		tRNA:Leu-CAG-1-8
tRNA:Pro-AGG-1-5		tRNA:Leu-TAA-1-1
tRNA:Pro-AGG-1-6		tRNA:Leu-TAA-2-1
tRNA:Pro-AGG-1-7		tRNA:Leu-TAA-3-1
tRNA:Pro-CGG-2-1		tRNA:Leu-TAA-4-1
tRNA:Pro-CGG-2-2		tRNA:Leu-TAG-1-1
tRNA:Pro-CGG-2-3		tRNA:Leu-TAG-1-2
tRNA:Pro-CGG-3-1		tRNA:Lys-CTT-1-1
tRNA:Pro-TGG-1-1		tRNA:Lys-CTT-1-10
tRNA:Pro-TGG-1-2		tRNA:Lys-CTT-1-11
tRNA:Pro-TGG-1-3		tRNA:Lys-CTT-1-12
tRNA:Pro-TGG-1-4		tRNA:Lys-CTT-1-13
tRNA:Pro-TGG-1-5		tRNA:Lys-CTT-1-2
tRNA:SeC-TCA-1-1		tRNA:Lys-CTT-1-3
tRNA:Ser-AGA-2-2		tRNA:Lys-CTT-1-4
tRNA:Ser-AGA-2-3		tRNA:Lys-CTT-1-5
tRNA:Ser-AGA-2-4		tRNA:Lys-CTT-1-6
tRNA:Ser-AGA-2-5		tRNA:Lys-CTT-1-7
tRNA:Ser-AGA-3-1		tRNA:Lys-CTT-1-8
tRNA:Ser-CGA-1-1		tRNA:Lys-CTT-1-9
tRNA:Ser-CGA-1-2		tRNA:Lys-CTT-2-1Psi
tRNA:Ser-CGA-1-4		tRNA:Lys-TTT-1-1
tRNA:Ser-GCT-1-1		tRNA:Lys-TTT-2-1
tRNA:Ser-GCT-2-2		tRNA:Lys-TTT-2-2
tRNA:Ser-GCT-2-3		tRNA:Lys-TTT-2-3
tRNA:Ser-GCT-2-4		tRNA:Lys-TTT-2-4
tRNA:Ser-GCT-2-5		tRNA:Lys-TTT-2-5
tRNA:Ser-TGA-1-1		tRNA:Met-CAT-1-1
tRNA:Ser-TGA-2-1		tRNA:Met-CAT-1-2
tRNA:Thr-AGT-1-1		tRNA:Met-CAT-1-3
tRNA:Thr-AGT-1-2		tRNA:Met-CAT-1-4
tRNA:Thr-AGT-1-5		tRNA:Met-CAT-1-5
tRNA:Thr-AGT-1-6		tRNA:Met-CAT-2-1
tRNA:Thr-AGT-1-7		tRNA:Phe-GAA-1-1
tRNA:Thr-AGT-2-1		tRNA:Phe-GAA-1-2
tRNA:Thr-CGT-1-3		tRNA:Phe-GAA-1-3
tRNA:Thr-TGT-1-1		tRNA:Phe-GAA-1-4
tRNA:Thr-TGT-2-1		tRNA:Phe-GAA-1-5
tRNA:Thr-TGT-2-2		tRNA:Phe-GAA-1-6
tRNA:Thr-TGT-2-3		tRNA:Phe-GAA-1-7
tRNA:Thr-TGT-2-4		tRNA:Phe-GAA-1-8
tRNA:Trp-CCA-2-1		tRNA:Pro-AGG-1-1
tRNA:Trp-CCA-2-2		tRNA:Pro-AGG-1-2
tRNA:Trp-CCA-2-3		tRNA:Pro-AGG-1-3
tRNA:Trp-CCA-2-4		tRNA:Pro-AGG-1-4
tRNA:Trp-CCA-2-5		tRNA:Pro-AGG-1-5
tRNA:Trp-CCA-2-6		tRNA:Pro-AGG-1-6
tRNA:Tyr-GTA-1-1		tRNA:Pro-AGG-1-7
tRNA:Tyr-GTA-1-2		tRNA:Pro-CGG-1-1
tRNA:Tyr-GTA-1-3		tRNA:Pro-CGG-2-1
tRNA:Tyr-GTA-1-4		tRNA:Pro-CGG-2-2
tRNA:Tyr-GTA-1-5		tRNA:Pro-CGG-2-3
tRNA:Tyr-GTA-1-6		tRNA:Pro-CGG-3-1
tRNA:Tyr-GTA-1-7		tRNA:Pro-TGG-1-1
tRNA:Tyr-GTA-1-8		tRNA:Pro-TGG-1-2
tRNA:Tyr-GTA-2-1		tRNA:Pro-TGG-1-3
tRNA:Tyr-GTA-3-1		tRNA:Pro-TGG-1-4
tRNA:Val-AAC-1-1		tRNA:Pro-TGG-1-5
tRNA:Val-AAC-1-2		tRNA:SeC-TCA-1-1
tRNA:Val-AAC-2-1		tRNA:Ser-AGA-1-1
tRNA:Val-AAC-2-2		tRNA:Ser-AGA-2-1
tRNA:Val-AAC-2-3		tRNA:Ser-AGA-2-2
tRNA:Val-AAC-2-4		tRNA:Ser-AGA-2-3
tRNA:Val-CAC-1-1		tRNA:Ser-AGA-2-4
tRNA:Val-CAC-2-1		tRNA:Ser-AGA-2-5
tRNA:Val-CAC-2-2		tRNA:Ser-AGA-3-1
tRNA:Val-CAC-2-3		tRNA:Ser-AGA-3-2
tRNA:Val-CAC-2-4		tRNA:Ser-CGA-1-1
tRNA:Val-CAC-2-5		tRNA:Ser-CGA-1-2
tRNA:Val-CAC-2-6		tRNA:Ser-CGA-1-3
tRNA:Val-TAC-1-2		tRNA:Ser-CGA-1-4
		tRNA:Ser-GCT-1-1
		tRNA:Ser-GCT-2-1
		tRNA:Ser-GCT-2-2
		tRNA:Ser-GCT-2-3
		tRNA:Ser-GCT-2-4
		tRNA:Ser-GCT-2-5
		tRNA:Ser-TGA-1-1
		tRNA:Ser-TGA-2-1
		tRNA:Thr-AGT-1-1
		tRNA:Thr-AGT-1-2
		tRNA:Thr-AGT-1-3
		tRNA:Thr-AGT-1-4
		tRNA:Thr-AGT-1-5
		tRNA:Thr-AGT-1-6
		tRNA:Thr-AGT-1-7
		tRNA:Thr-AGT-2-1
		tRNA:Thr-AGT-3-1Psi
		tRNA:Thr-CGT-1-1
		tRNA:Thr-CGT-1-2
		tRNA:Thr-CGT-1-3
		tRNA:Thr-TGT-1-1
		tRNA:Thr-TGT-2-1
		tRNA:Thr-TGT-2-2
		tRNA:Thr-TGT-2-3
		tRNA:Thr-TGT-2-4
		tRNA:Thr-TGT-2-5
		tRNA:Trp-CCA-1-1
		tRNA:Trp-CCA-1-2
		tRNA:Trp-CCA-2-1
		tRNA:Trp-CCA-2-2
		tRNA:Trp-CCA-2-3
		tRNA:Trp-CCA-2-4
		tRNA:Trp-CCA-2-5
		tRNA:Trp-CCA-2-6
		tRNA:Tyr-GTA-1-1
		tRNA:Tyr-GTA-1-2
		tRNA:Tyr-GTA-1-3
		tRNA:Tyr-GTA-1-4
		tRNA:Tyr-GTA-1-5
		tRNA:Tyr-GTA-1-6
		tRNA:Tyr-GTA-1-7
		tRNA:Tyr-GTA-1-8
		tRNA:Tyr-GTA-2-1
		tRNA:Tyr-GTA-3-1
		tRNA:Val-AAC-1-1
		tRNA:Val-AAC-1-2
		tRNA:Val-AAC-2-1
		tRNA:Val-AAC-2-2
		tRNA:Val-AAC-2-3
		tRNA:Val-AAC-2-4
		tRNA:Val-CAC-1-1
		tRNA:Val-CAC-2-1
		tRNA:Val-CAC-2-2
		tRNA:Val-CAC-2-3
		tRNA:Val-CAC-2-4
		tRNA:Val-CAC-2-5
		tRNA:Val-CAC-2-6
		tRNA:Val-TAC-1-1
		tRNA:Val-TAC-1-2
