## Supplementary material for "Sex-lethal is recruited to chromatin to promote neuronal tRNA synthesis in males through RNA Polymerase III regulation": All supplementary files: S9_Sxl_RNAi_I_Survival.csv

Time_Days	Control 60101	Sxl RNAi 109221		Comparison of Survival Curves
1	0
3	0			Log-rank (Mantel-Cox) Test
4	0			Chi square	1.01
31	1			df	1
36	1			P value	0.3148
36	1			P value summary	ns
37	1			Are the survival curves sig different?	No
38	1
38	1			Gehan-Breslow-Wilcoxon Test
38	1			Chi square	4.92
40	1			df	1
40	1			P value	0.0265
40	1			P value summary	*
40	1			Are the survival curves sig different?	Yes
41	1
41	1			Median survival
41	1			Control60101	45
41	1			Sxl RNAi109221	43
42	1			Ratio	1.047
42	1			95% CI of ratio	0.2987 to 1.794
42	1
42	1			Hazard Ratio
42	1			Ratio	0.8431
42	1			95% CI of ratio	0.6045 to 1.176
42	1
42	1
43	1
43	1
43	1
43	1
43	1
43	1
43	1
43	1
43	1
43	1
43	1
43	1
43	1
43	1
43	1
43	1
44	1
44	1
44	1
45	1
45	1
45	1
45	1
45	1
45	1
45	1
45	1
45	1
45	1
45	1
45	1
45	1
46	1
46	1
46	1
46	1
46	1
46	1
46	1
46	1
46	1
46	1
47	1
47	1
47	1
47	1
47	1
47	1
47	1
48	1
48	1
48	1
48	1
48	1
48	1
49	1
49	1
49	1
50	1
50	1
50	1
50	1
50	1
50	1
50	1
50	1
50	1
54	1
3		1
5		0
11		0
27		1
29		1
29		1
29		1
31		1
32		1
35		1
36		1
36		1
36		1
37		1
37		1
38		1
38		1
39		1
39		1
39		1
39		1
40		1
40		1
40		1
40		1
40		1
41		1
41		1
41		1
41		1
42		1
42		1
42		1
42		1
42		1
42		1
42		1
43		1
43		1
43		1
43		1
43		1
43		1
43		1
43		1
43		1
43		1
43		1
43		1
43		1
43		1
43		1
43		1
43		1
43		1
43		1
43		1
44		1
44		1
45		1
45		1
45		1
45		1
45		1
45		1
45		1
45		1
45		1
45		1
46		1
46		1
47		1
47		1
48		1
48		1
48		1
48		1
48		1
48		1
48		1
48		1
49		1
49		1
49		1
50		1
50		1
50		1
50		1
52		1
53		1
53		1
55		1
55		1
