## Supplementary material for "Sex-lethal is recruited to chromatin to promote neuronal tRNA synthesis in males through RNA Polymerase III regulation": All supplementary files: S10_Sxl_RNAi_I_Negative_Geotaxis.csv

RING
% Passed Midline
															Statistical Analysis
	Control 60101 (%)			Sxl RNAi 109221 (%)											Table Analyzed	Sxl KD (KK) vs Cntrl
Age	BR1	BR2	BR3	BR1	BR2	BR3
1 Day	80	93.3	96.7	93.3	93.3	93.3									Two-way RM ANOVA	Matching by cols
7 Days	70	62.3	75.7	73.3	72.3	73.3
14 Days	40	45.8	23.3	60	60	47.7									Source of Variation	% of total variation	P value
21 Days	10	25.7	16.7	60	30	33									Interaction	3.08	0.1622
															Time	83.27	< 0.0001
Distance Climbed															Column Factor	5.75	0.025
															Subjects (matching)	1.879	0.4766
Control 60101
Technical	Replicate	Age	1	2	3	4	5	6	7	8	9	10	Average:		Source of Variation	P value summary	Significant?
BR1	TR1	1 day	1.4	3.9	4.1	4.3	5.9	6.7	7.8	8	8	8	5.8		Interaction	ns	No
	TR2	1 day	0.1	3.7	7.4	7.9	8	8	8	8	8	8	6.7		Time	***	Yes
	TR3	1 day	0.1	1.4	7.7	7.8	8	8	8	8	8	8	6.5		Column Factor	*	Yes
		Average:	0.5	3	6.4	6.7	7.3	7.6	7.9	8	8	8	6.3		Subjects (matching)	ns	No
BR2	TR1	1 day	4.9	5.7	7.2	7.9	8	8	8	8	8	8	7.4
	TR2	1 day	3.7	3.8	7	7.8	7.9	7.9	8	8	8	8	7		Source of Variation	Df	Sum-of-squares	Mean square	F
	TR3	1 day	4.7	6.2	7	7.2	7.5	7.9	8	8	8	8	7.3		Interaction	3	501.7	167.2	2.039
		Average:	4.4	5.2	7.1	7.6	7.8	7.9	8	8	8	8	7.2		Time	3	13584	4528	55.21
BR3	TR1	1 day	6.9	7.4	7.5	7.7	7.8	7.8	7.9	8	8	8	7.7		Column Factor	1	937.5	937.5	12.23
	TR2	1 day	2	7.3	7.4	7.5	7.5	7.6	7.6	7.8	8	8	7.1		Subjects (matching)	4	306.6	76.64	0.9344
	TR3	1 day	5.9	7	7.4	7.5	7.6	7.6	7.7	7.7	7.8	8	7.4		Residual	12	984.3	82.02
		Average:	4.9	7.2	7.4	7.6	7.6	7.7	7.7	7.8	7.9	8	7.4
															Number of missing values	0
Sxl RNAi 109221
Technical	Replicate	Age	1	2	3	4	5	6	7	8	9	10	Average:		Bonferroni posttests
BR1	TR1	1 day	6.6	8	8	8	8	8	8	8	8	8	7.9
	TR2	1 day	7.8	8	8	8	8	8	8	8	8	8	8		Control60101 vs Sxl RNAi109221
	TR3	1 day	1.4	3.9	6	7	8	8	8	8	8	8	6.6		Column Factor	Control60101	Sxl RNAi109221	Difference	95% CI of diff.
		Average:	5.3	6.6	7.3	7.7	8	8	8	8	8	8	7.5		1	90	93.3	3.3	-17.33 to 23.93
BR2	TR1	1 day	7	7.8	7.9	7.9	8	8	8	8	8	8	7.9		7	69.33	72.97	3.633	-17.00 to 24.26
	TR2	1 day	5.4	6.1	7	7.1	7.7	7.8	7.8	7.9	7.9	8	7.3		14	36.37	55.9	19.53	-1.097 to 40.16
	TR3	1 day	2.8	3	6.7	7.4	7.5	7.5	7.5	8	8	8	6.6		21	17.47	41	23.53	2.903 to 44.16
		Average:	5.1	5.6	7.2	7.5	7.7	7.8	7.8	8	8	8	7.3
BR3	TR1	1 day	7.5	8	8	8	8	8	8	8	8	8	8		Column Factor	Difference	t	P value	Summary
	TR2	1 day	1.2	4.1	7.6	8	8	8	8	8	8	8	6.9		1	3.3	0.45	P > 0.05	ns
	TR3	1 day	0.5	5.8	7.2	8	8	8	8	8	8	8	7		7	3.633	0.4954	P > 0.05	ns
		Average:	3.1	6	7.6	8	8	8	8	8	8	8	7.3		14	19.53	2.663	P > 0.05	ns
															21	23.53	3.209	P < 0.05	*
Control 60101
Technical	Replicate	Age	1	2	3	4	5	6	7	8	9	10	Average:
BR1	TR1	7 days	0.5	1.7	2.1	4.6	5	7	7.3	8	8	8	5.2
	TR2	7 days	0.7	0.9	1.8	3.5	4.8	6.5	6.5	7	8	8	4.8
	TR3	7 days	0.1	0.9	6.3	6.8	7.2	7.5	7.9	8	8	8	6.1
		Average:	0.4	1.2	3.4	5	5.7	7	7.2	7.7	8	8	5.4
BR2	TR1	7 days	2.8	4.3	4.4	4.4	5.3	6.4	6.6	6.7	8		5.4
	TR2	7 days	0.6	2	2.4	2.5	3.4	3.8	3.9	5.4	6.7		3.4
	TR3	7 days	2	3.6	6.4	6.5	6.9	7.3	7.5	7.6	7.8		6.2
		Average:	1.8	3.3	4.4	4.5	5.2	5.8	6	6.6	7.5		5
BR3	TR1	7 days	0.2	1.2	3.7	5.2	5.6	5.9	6.8	8	8	8	5.3
	TR2	7 days	2	2.6	3.2	3.2	4.4	4.7	5	6.1	6.6	7.9	4.6
	TR3	7 days	1.5	4.3	5.2	5.4	6	6.3	6.6	7.7	7.8	7.9	5.9
		Average:	1.2	2.7	4	4.6	5.3	5.6	6.1	7.3	7.5	7.9	5.2
Sxl RNAi 109221
Technical	Replicate	Age	1	2	3	4	5	6	7	8	9	10	Average:
BR1	TR1	7 days	2.6	2.7	3.8	4.1	5	5.2	6	7.4	7.8	8	5.3
	TR2	7 days	1.1	4.7	4.9	4.9	6.4	6.7	6.9	6.9	7.7	7.7	5.8
	TR3	7 days	0.7	2.5	3	3	4.3	4.5	5	5.4	6	7.3	4.2
		Average:	1.5	3.3	3.9	4	5.2	5.5	6	6.6	7.2	7.7	5.1
BR2	TR1	7 days	0.1	1.5	1.9	3.7	5.1	5.6	6.8	6.8	8	8	5.3
	TR2	7 days	0.1	2.5	5	6.6	6.9	7	7	7.3	8	8	6.5
	TR3	7 days	1.3	2.4	4.8	5	5.4	5.5	7.4	8	8	8	5.6
		Average:	0.5	2.1	3.9	5.1	5.8	6	7.1	7.4	8	8	5.8
BR3	TR1	7 days	1.3	2	4.8	5.7	6	6	6.4	7.2	7.8		5.2
	TR2	7 days	1.2	1.6	1.9	4.7	5.1	5.7	6.8	8	8		4.8
	TR3	7 days	0.3	2	3.7	4.8	6.7	7	8	8	8		5.4
		Average:	0.9	1.9	3.5	5.1	5.9	6.2	7.1	7.7	7.9		5.1
Control 60101
Technical	Replicate	Age	1	2	3	4	5	6	7	8	9	10	Average:
BR1	TR1	14 days	0.6	0.7	1.8	2.2	2.2	2.3	2.4	2.4	6	7.3	2.8
	TR2	14 days	1.5	1.9	2	2.5	2.5	6.7	7	8	8	8	4.8
	TR3	14 days	0.1	0.2	2.6	2.9	3	4	5.5	6.2	6.5	7.7	3.9
		Average:	0.7	0.9	2.1	2.5	2.6	4.3	5	5.5	6.8	7.7	3.8
BR2	TR1	14 days	0.1	0.1	1.7	2	2.8	4.8	7.2	8			3.8
	TR2	14 days	0.2	0.5	2.9	3.5	4	5.5	7.5	7.9			4.5
	TR3	14 days	0.8	2	3	3.2	5.2	5.3	7	7.8			4.3
		Average:	0.4	0.9	2.5	2.9	4	5.2	7.2	7.9			4.2
BR3	TR1	14 days	0.1	0.2	2.1	2.5	3.5	3.5	6.2				2.6
	TR2	14 days	0.1	1.6	3	3.2	5.2	6.7	7.8				3.9
	TR3	14 days	0.1	0.6	0.8	2.5	2.5	2.6	4.1				1.9
		Average:	0.1	0.8	2	2.7	3.7	4.3	6				2.8
Sxl RNAi 109221
Technical	Replicate	Age	1	2	3	4	5	6	7	8	9	10	Average:
BR1	TR1	14 days	1.4	2	3	4.5	5.7	6.3	6.7	7.3	7.4	8	5.2
	TR2	14 days	0.1	3.2	3.9	5	5.8	6.3	6.9	7.8	8	8	5.5
	TR3	14 days	1	1.5	2.5	2.7	3	3.5	6.3	6.7	8	8	4.3
		Average:	0.8	2.2	3.1	4.1	4.8	5.4	6.6	7.3	7.8	8	5
BR2	TR1	14 days	2.5	3.8	4	4.9	6	6.4	7.6	8	8	8	6.3
	TR2	14 days	0.3	2.4	2.7	3.3	3.8	4.5	5.7	6.4	8	8	5
	TR3	14 days	1.4	1.8	2.8	3.1	3.7	4.2	4.5	5.8	8	8	4.3
		Average:	1.4	2.7	3.2	3.8	4.5	5	5.9	6.7	8	8	5.2
BR3	TR1	14 days	0.1	3	5.6	6.2	7.5	7.6	7.6	7.8	8		5.9
	TR2	14 days	0.1	1.4	1.7	3.5	4.4	4.7	4.7	7.3	7.5		3.9
	TR3	14 days	0.1	0.1	0.7	4	4	4.2	5	7.2	7.3		3.6
		Average:	0.1	1.5	2.7	4.6	5.3	5.5	5.8	7.4	7.6		4.5
Control 60101
Technical	Replicate	Age	1	2	3	4	5	6	7	8	9	10	Average:
BR1	TR1	21 days	0.2	0.9	1.5	1.6	1.7	2.1	3.2	3.3	3.9	5.7	2.4
	TR2	21 days	0.1	0.1	0.1	0.1	0.7	2	3	3.6	3.7	4.3	1.8
	TR3	21 days	0.1	0.1	1	1	1.4	2.1	3	3.6	3.7	5.9	1.8
		Average:	0.1	0.4	0.9	0.9	1.3	2.1	3.1	3.5	3.8	5.3	2
BR2	TR1	21 days	0.1	0.7	0.9	1.4	1.7	2.2	2.3	3	6.8		2.4
	TR2	21 days	0.1	0.1	0.1	0.1	1	1.5	3.5	6.1	6.8		2.4
	TR3	21 days	0.1	1	1.2	2.4	3.7	4	4.9	5.2	5.6		3.1
		Average:	0.1	0.6	0.7	1.3	2.1	2.6	3.6	4.8	6.4		2.6
BR3	TR1	21 days	0.1	0.2	0.3	0.3	0.4	0.5	0.9	2.7	2.8	4.5	1.3
	TR2	21 days	0.1	0.1	0.1	0.1	0.2	0.2	0.3	3.5	4.7	6.1	1.5
	TR3	21 days	0.1	0.1	0.6	0.7	0.7	2	2.9	3.9	4.1	4.5	2
		Average:	0.1	0.1	0.3	0.4	0.4	0.9	1.4	3.4	3.9	5	1.6
Sxl RNAi 109221
Technical	Replicate	Age	1	2	3	4	5	6	7	8	9	10	Average:
BR1	TR1	21 days	0.1	1.9	2.9	4	4.4	4.7	5	5.3	6.2	8	4.3
	TR2	21 days	0.3	0.7	2.4	2.5	5	5	5.5	6.4	6.8	7.4	4.2
	TR3	21 days	0.1	0.2	0.3	0.4	0.7	4.8	5.2	5.6	7.6	8	2.8
		Average:	0.2	0.9	1.9	2.3	3.4	4.8	5.2	5.8	6.9	7.8	3.7
BR2	TR1	21 days	0.1	0.1	0.1	1.4	1.7	2.9	4	5.7	6.2	6.9	3.2
	TR2	21 days	0.1	0.1	0.2	0.5	1.3	1.4	2	3.8	4.2	8	2.4
	TR3	21 days	0.1	0.1	0.1	0.2	0.8	1.3	1.8	4.6	7.5	8	2.5
		Average:	0.1	0.1	0.1	0.7	1.3	1.9	2.6	4.7	6	7.6	2.7
BR3	TR1	21 days	0.1	0.1	0.1	0.1	0.1	1.6	2	6.2	6.9		1.9
	TR2	21 days	0.2	2	3	2.8	4.2	4.8	5.6	6.1	8		4.1
	TR3	21 days	0.1	0.2	0.4	1	1	3.7	5.9	6.4	8		3
		Average:	0.1	0.8	1.2	1.3	1.8	3.4	4.5	6.2	7.6		3
