## Supplementary material for "Sex-lethal is recruited to chromatin to promote neuronal tRNA synthesis in males through RNA Polymerase III regulation": All supplementary files: S11_Polr3E_RNAi_Survival.csv

Time_Days	Control 36304	Polr3E 55656		Comparison of Survival Curves
1	0
3	0			Log-rank (Mantel-Cox) Test
10	1			Chi square	122.6
14	0			df	1
18	1			P value	< 0.0001
21	1			P value summary	***
22	1			Are the survival curves sig different?	Yes
26	1
28	1			Gehan-Breslow-Wilcoxon Test
28	1			Chi square	103.5
28	1			df	1
31	1			P value	< 0.0001
31	1			P value summary	***
33	1			Are the survival curves sig different?	Yes
33	1
33	1			Median survival
33	1			Control36304	40
33	1			Polr3E RNAi55656	33
35	1			Ratio	1.212
35	1			95% CI of ratio	0.4265 to 1.998
35	1
35	1			Hazard Ratio
35	1			Ratio	0.1607
35	1			95% CI of ratio	0.1163 to 0.2221
35	1
35	1
35	1
35	1
36	0
37	1
37	1
37	1
37	1
38	1
38	1
38	1
38	1
38	1
38	1
38	1
38	1
38	1
38	1
38	1
38	1
38	1
38	1
38	1
38	1
38	1
38	1
38	1
38	1
38	1
38	1
38	1
38	1
38	1
38	1
38	1
38	1
39	1
39	1
39	1
39	1
39	1
40	1
40	1
40	1
40	1
40	1
40	1
40	1
40	1
40	1
40	1
40	1
40	1
40	1
40	1
40	1
40	1
40	1
40	1
40	1
40	1
41	1
41	1
41	1
41	1
41	1
42	1
42	1
42	1
42	1
42	1
42	1
42	1
42	1
42	1
42	1
43	1
44	1
45	1
45	1
45	1
45	1
45	1
45	1
45	1
45	1
45	1
45	1
45	1
45	1
46	1
47	1
47	1
47	1
47	1
47	1
48	1
48	1
49	1
49	1
49	1
49	1
50	1
7		1
7		1
10		0
10		1
14		0
20		1
21		1
21		1
24		1
24		1
24		1
26		1
26		1
26		1
26		1
26		1
26		1
27		1
28		1
28		1
28		1
28		1
28		1
28		1
28		1
28		1
28		1
28		1
28		1
28		1
28		1
28		1
28		1
28		1
29		1
29		1
29		1
29		1
31		1
31		1
31		1
31		1
31		1
31		1
31		1
31		1
31		1
31		1
31		1
31		1
31		1
31		1
31		1
31		1
31		1
31		1
31		1
31		1
31		1
31		1
31		1
31		1
31		1
32		1
32		1
32		1
32		1
32		1
33		1
33		1
33		1
33		1
33		1
33		1
33		1
33		1
33		1
33		1
33		1
33		1
33		1
33		1
33		1
33		1
33		1
35		1
35		1
35		1
35		1
35		1
35		1
35		1
35		1
35		1
35		1
35		1
35		1
35		1
35		1
35		1
35		1
35		1
35		1
35		1
35		1
35		1
35		1
37		1
37		1
37		1
37		1
37		1
37		1
37		1
38		1
38		1
38		1
38		1
38		1
38		1
38		1
38		1
38		1
38		1
38		1
38		1
38		1
38		1
38		1
38		1
38		1
38		1
38		1
38		1
38		1
38		1
38		1
38		1
38		1
39		1
40		1
40		1
40		1
