## Supplementary material for "Sex-lethal is recruited to chromatin to promote neuronal tRNA synthesis in males through RNA Polymerase III regulation": All supplementary files: S12_Polr3E_RNAi_Negative_Geotaxis.csv

RING
% Passed Midline
															Statistical Analysis
	Control 36304 (%)						Polr3E RNAi 55656 (%)								Table Analyzed	Polr3E (attp40) vs Cntrl Comb
Age	BR1	BR2	BR3	BR4	BR5	BR6	BR1	BR2	BR3	BR4	BR5	BR6
1 Day	96	93.3	96	92	100	100	96	93.3	96	88	100	90			Two-way RM ANOVA	Matching by cols
7 Days	96	90	84	100	90	90	95	90	100	92	96.7	66.7
14 Days	58	44	33	46.7	60	46.7	85.3	86.7	69.7	69.7	86.7	60			Source of Variation	% of total variation	P value
21 Days	29	12.5	14	11	13.3	33.3	66.3	86.7	56.7	36.7	43.3	37.5			Interaction	9.44	< 0.0001
															Time	71.25	< 0.0001
Distance Climbed															Column Factor	7.21	0.0063
															Subjects (matching)	6.0775	0.0092
Control 36304
Technical	Replicate	Age	1	2	3	4	5	6	7	8	9	10	Average:		Source of Variation	P value summary	Significant?
BR1	TR1	1 day	4.9	5.5	7.7	7.8	7.9	8	8	8	8		7.3		Interaction	***	Yes
	TR2	1 day	6	7	7.8	7.9	8	8	8	8	8		7.6		Time	***	Yes
	TR3	1 day	0.7	2.4	7.9	8	8	8	8	8	8		6.6		Column Factor	**	Yes
		Average:	3.9	5	7.8	7.9	8	8	8	8	8		7.2		Subjects (matching)	**	Yes
BR2	TR1	1 day	6.8	7.2	7.3	7.4	7.9	8	8	8	8	8	7.7
	TR2	1 day	4.5	4.6	6.9	6.9	7.1	7.4	7.6	7.9	7.9	8	6.9		Source of Variation	Df	Sum-of-squares	Mean square	F
	TR3	1 day	4.2	5.5	6.5	7.2	7.6	7.7	7.8	7.8	7.9	8	7		Interaction	3	3541	1180	15.65
		Average:	5.2	5.8	6.9	7.2	7.5	7.7	7.8	7.9	7.9	8	7.2		Time	3	26727	8909	118.1
BR3	TR1	1 day	5.7	6.1	6.5	7	7.1	7.6	7.8	7.8	8	8	7.2		Column Factor	1	2703	2703	11.86
	TR2	1 day	5	5.3	6.1	7.1	7.9	8	8	8	8	8	7.1		Subjects (matching)	10	2280	228	3.023
	TR3	1 day	5.9	6.6	7.1	7.5	7.5	7.6	7.7	8	8	8	7.4		Residual	30	2262	75.41
		Average:	5.5	6	6.6	7.2	7.5	7.7	7.8	7.9	8	8	7.2
															Number of missing values	0
Polr3E RNAi 55656
Technical	Replicate	Age	1	2	3	4	5	6	7	8	9	10	Average:		Bonferroni posttests
BR1	TR1	1 day	2.5	7.1	7.7	7.8	8	8	8	8	8		7.2
	TR2	1 day	7.4	7.7	7.8	7.9	8	8	8	8	8		7.9		Control36304 vs Polr3E RNAi55656
	TR3	1 day	0.2	2.8	4.5	5.6	6.1	6.9	7.3	8	8		5.5		Column Factor	Control36304	Polr3E RNAi55656	Difference	95% CI of diff.
		Average:	3.4	5.9	6.7	7.1	7.4	7.6	7.8	8	8		6.9		1	96.22	93.88	-2.333	-18.43 to 13.76
BR2	TR1	1 day	7.8	7.9	8	8	8	8	8	8	8	8	8		7	91.67	90.07	-1.6	-17.69 to 14.49
	TR2	1 day	4.7	7.7	7.9	8	8	8	8	8	8	8	7.6		14	48.07	76.35	28.28	12.19 to 44.38
	TR3	1 day	4.5	5.3	6.4	6.4	6.7	7.7	7.9	8	8	8	6.9		21	18.85	54.53	35.68	19.59 to 51.78
		Average:	5.7	7	7.4	7.5	7.6	7.9	8	8	8	8	7.5
BR3	TR1	1 day	6	6.3	6.5	7.1	7.7	8	8	8	8	8	7.4		Column Factor	Difference	t	P value	Summary
	TR2	1 day	3	4.2	5.6	6.7	7	7.5	7.6	7.7	7.7	7.8	6.5		1	-2.333	0.3793	P > 0.05	ns
	TR3	1 day	1.6	2.5	7.2	7.5	7.6	7.7	7.8	8	8	8	6.6		7	-1.6	0.2601	P > 0.05	ns
		Average:	3.5	4.3	6.4	7.1	7.4	7.7	7.8	7.9	7.9	7.9	6.8		14	28.28	4.597	P<0.001	***
															21	35.68	5.8	P<0.001	***
Control 36304
Technical	Replicate	Age	1	2	3	4	5	6	7	8	9	10	Average:
BR1	TR1	7 days	7.9	8	8	8	8	8	8	8	8		8
	TR2	7 days	6	7.3	7.6	8	8	8	8	8	8		7.7
	TR3	7 days	4.3	7.2	7.4	7.8	7.8	8	8	8	8		7.4
		Average:	6.1	7.5	7.7	7.9	7.9	8	8	8	8		7.7
BR2	TR1	7 days	2.8	6.6	6.6	8	8	8	8	8	8	8	7.2
	TR2	7 days	4.6	5.2	7	7.7	7.8	7.9	7.9	8	8	8	7.2
	TR3	7 days	0.8	3.5	6	6.5	7.4	7.7	7.8	7.8	8	8	6.4
		Average:	2.7	5.1	6.5	7.4	7.7	7.9	7.9	7.9	8	8	6.9
BR3	TR1	7 days	3.7	6.3	8	8	8	8	8	8	8	8	7.4
	TR2	7 days	4.6	4.7	5.3	7.6	8	8	8	8	8	8	7
	TR3	7 days	0.1	2.2	4.7	5.5	6.5	8	8	8	8	8	5.9
		Average:	2.8	4.4	6	7	7.5	8	8	8	8	8	6.8
Polr3E RNAi 55656
Technical	Replicate	Age	1	2	3	4	5	6	7	8	9	10	Average:
BR1	TR1	7 days	5.8	5.8	7	7.3	7.3	8	8	8	8		7.2
	TR2	7 days	1.3	5.9	6.9	7.7	7.9	8	8	8	8		6.9
	TR3	7 days	3.4	4	4.1	5.3	5.4	6	6.3	8	8		5.6
		Average:	3.5	5.2	6	6.8	6.9	7.3	7.4	8	8		6.6
BR2	TR1	7 days	3.7	4.3	7.9	8	8	8	8	8	8	8	7.2
	TR2	7 days	4.9	5.4	7.1	7.5	7.5	7.7	7.7	7.8	8	8	7.2
	TR3	7 days	4.1	6.4	7.3	7.4	7.5	7.6	7.7	7.8	7.9	8	7.2
		Average:	4.2	5.4	7.4	7.6	7.7	7.8	7.8	7.9	8	8	7.2
BR3	TR1	7 days	0.2	1.8	2.1	4.6	7.1	7.8	8	8	8	8	5.6
	TR2	7 days	2.5	2.8	2.8	4.8	5.7	5.9	7.8	8	8	8	5.6
	TR3	7 days	0.1	0.8	2.3	2.4	5.6	6	6.2	8	8	8	4.7
		Average:	0.9	1.8	2.4	3.9	6.1	6.6	7.3	8	8	8	5.3
Control 36304
Technical	Replicate	Age	1	2	3	4	5	6	7	8	9	10	Average:
BR1	TR1	14 days	0.5	0.8	2.5	2.7	3.5	7	7.1	8	8		4.5
	TR2	14 days	0.1	0.5	1	1.5	2.7	3.5	4	7.6	8		3.2
	TR3	14 days	1.7	2.4	3.7	3.7	3.8	7.7	7.8	8	8		5.2
		Average:	0.8	1.2	2.4	2.6	3.3	6.1	6.3	7.9	8		4.3
BR2	TR1	14 days	0.5	0.6	5	5.6	6.9	7.6	7.7	8	8	8	5.8
	TR2	14 days	0.4	1	1	2.2	5	7.2	7.4	8	8	8	4.8
	TR3	14 days	0.1	0.1	0.8	2.8	2.9	3	4.4	4.6	5.2	6.3	3
		Average:	0.3	0.6	2.3	3.5	4.9	5.9	6.5	6.9	7.1	7.4	4.5
BR3	TR1	14 days	0.1	0.2	2.2	6.3	6.3	6.9	7.4	8	8	8	5.3
	TR2	14 days	0.1	1.2	1.3	1.8	4.7	7	7.6	8	8	8	4.8
	TR3	14 days	0.1	0.1	0.1	0.1	0.2	0.7	1.7	1.8	3.9	8	1.7
		Average:	0.1	0.5	1.2	2.7	3.7	4.9	5.6	5.9	6.6	8	3.9
Polr3E RNAi 55656
Technical	Replicate	Age	1	2	3	4	5	6	7	8	9	10	Average:
BR1	TR1	14 days	1.8	2.2	3.5	4	5.4	6.5	8	8	8		5.3
	TR2	14 days	0.5	0.8	3	4.2	5.1	5.1	5.9	8	8		4.5
	TR3	14 days	1.5	2	4.1	4.7	6.5	7.2	7.6	8	8		5.5
		Average:	1.3	1.7	3.5	4.3	5.7	6.3	7.2	8	8		5.1
BR2	TR1	14 days	7	7	7.3	7.3	7.8	8	8	8	8	8	7.6
	TR2	14 days	2.3	3.8	6	7.2	7.4	7.8	7.9	8	8	8	6.6
	TR3	14 days	3.3	3.9	5.4	5.7	7.7	7.8	8	8	8	8	6.6
		Average:	4.2	4.9	6.2	6.7	7.6	7.9	8	8	8	8	7
BR3	TR1	14 days	0.3	1.2	2.9	3.3	4	4.4	5	5	7.4	7.5	4.1
	TR2	14 days	0.1	0.9	3	4	4.5	5	6	6.8	7.2	8	4.6
	TR3	14 days	0.1	0.5	0.8	1	1.4	4	4.1	4.5	4.6	7.5	2.9
		Average:	0.2	0.9	2.2	2.8	3.3	4.5	5	5.4	6.4	7.7	3.8
Control 36304
Technical	Replicate	Age	1	2	3	4	5	6	7	8	9	10	Average:
BR1	TR1	21 days	0.1	0.1	0.9	1.4	1.4	2.6	3.5	4.3	7.9		2.5
	TR2	21 days	0.1	0.1	0.1	0.1	0.2	0.1	0.5	1.3	7		1.1
	TR3	21 days	0.1	0.1	0.1	0.2	0.3	0.9	1	1.3	2.3		0.7
		Average:	0.1	0.1	0.4	0.6	0.6	1.2	1.7	2.3	5.7		1.4
BR2	TR1	21 days	0.1	0.1	0.1	0.1	0.9	0.9	1	2	6	6.4	1.8
	TR2	21 days	0.1	0.1	0.1	0.5	1	1	1.2	1.6	1.6	5	1.2
	TR3	21 days	0.1	0.2	1.4	1.6	1.8	2.3	2.3	2.9	3.5	7	2.3
		Average:	0.1	0.1	0.5	0.7	1.2	1.4	1.5	2.2	3.7	6.1	1.8
BR3	TR1	21 days	0.2	0.6	0.8	3.6	4.5	4.6	4.8	5.6	6.6	7.3	3.9
	TR2	21 days	0.1	0.1	0.2	0.2	2	2.7	3.7	4.3	5.9	6.6	2.6
	TR3	21 days	0.1	0.1	0.1	0.2	0.3	0.7	3.8	3.8	4.2	7.3	2.1
		Average:	0.1	0.3	0.4	1.3	2.3	2.7	4.1	4.6	5.6	7.1	2.8
Polr3E RNAi 55656
Technical	Replicate	Age	1	2	3	4	5	6	7	8	9	10	Average:
BR1	TR1	21 days	0.3	2.7	4.5	5	5.4	5.7	6	6.1	8		4.9
	TR2	21 days	0.1	0.1	0.3	0.5	2.4	2.9	3.8	4.7	5.2		2.2
	TR3	21 days	0.1	0.1	0.1	0.1	0.2	0.3	2.4	2.6	5.9		1.3
		Average:	0.2	1	1.6	1.9	2.7	3	4.1	4.5	6.4		2.8
BR2	TR1	21 days	0.1	0.1	0.1	0.2	0.5	5.2	7.6	7.8	8	8	3.8
	TR2	21 days	0.1	0.1	0.1	0.1	0.1	0.2	0.4	2	4.7	7.3	1.5
	TR3	21 days	0.1	0.1	0.2	0.7	4.4	4.9	6.5	6.6	6.9	7.1	3.8
		Average:	0.1	0.1	0.1	0.3	1.7	3.4	4.8	5.5	6.5	7.5	3
BR3	TR1	21 days	0.1	0.2	1.9	2.4	7.1	7.7	8	8			4.4
	TR2	21 days	0.1	0.1	0.1	0.6	1.3	2.2	4.3	7.7			2.1
	TR3	21 days	0.1	0.1	0.1	0.2	2.7	6.4	8	8			3.2
		Average:	0.1	0.1	0.7	1.1	3.7	5.4	6.8	7.9			3.2
