## Supplementary material for "Sex-lethal is recruited to chromatin to promote neuronal tRNA synthesis in males through RNA Polymerase III regulation": All supplementary files: S13_Sxl_RNAi_I_GO_Term_Analysis.csv

Upregulated (p<0.05)									Downregulated (p<0.05)
GO biological process complete	Drosophila melanogaster - REFLIST (13821)	upload_1 (120)	upload_1 (expected)	upload_1 (over/under)	upload_1 (fold Enrichment)	upload_1 (raw P-value)	upload_1 (FDR)		GO biological process complete	Drosophila melanogaster - REFLIST (13821)	upload_1 (177)	upload_1 (expected)	upload_1 (over/under)	upload_1 (fold Enrichment)	upload_1 (raw P-value)	upload_1 (FDR)
polytene chromosome puffing (GO:0035079)	10	5	0.09	+	57.59	1.10E-08	4.02E-05		monosaccharide metabolic process (GO:0005996)	87	10	1.11	+	8.98	1.57E-07	1.14E-03
heat shock-mediated polytene chromosome puffing (GO:0035080)	9	5	0.08	+	63.99	5.56E-09	4.04E-05		carbohydrate metabolic process (GO:0005975)	241	15	3.09	+	4.86	4.81E-07	1.17E-03
response to hypoxia (GO:0001666)	62	7	0.54	+	13	1.03E-06	2.50E-03		developmental pigmentation (GO:0048066)	60	8	0.77	+	10.41	8.96E-07	1.63E-03
response to decreased oxygen levels (GO:0036293)	67	7	0.58	+	12.03	1.76E-06	3.20E-03		hexose metabolic process (GO:0019318)	75	9	0.96	+	9.37	4.59E-07	1.67E-03
'de novo' post-translational protein folding (GO:0051084)	29	5	0.25	+	19.86	4.56E-06	4.74E-03		pigmentation (GO:0043473)	70	8	0.9	+	8.92	2.96E-06	4.31E-03
chaperone cofactor-dependent protein refolding (GO:0051085)	29	5	0.25	+	19.86	4.56E-06	5.53E-03		eye pigmentation (GO:0048069)	38	6	0.49	+	12.33	7.96E-06	9.65E-03
'de novo' protein folding (GO:0006458)	31	5	0.27	+	18.58	6.44E-06	5.85E-03		small molecule metabolic process (GO:0044281)	715	24	9.16	+	2.62	1.42E-05	1.48E-02
protein refolding (GO:0042026)	32	5	0.28	+	18	7.58E-06	6.12E-03		eye pigment biosynthetic process (GO:0006726)	28	5	0.36	+	13.94	2.52E-05	2.29E-02
response to oxygen levels (GO:0070482)	77	7	0.67	+	10.47	4.54E-06	6.60E-03		pigment metabolic process involved in pigmentation (GO:0043474)	31	5	0.4	+	12.59	4.22E-05	2.79E-02
G protein-coupled receptor signaling pathway (GO:0007186)	218	10	1.89	+	5.28	1.99E-05	1.31E-02		eye pigment metabolic process (GO:0042441)	31	5	0.4	+	12.59	4.22E-05	3.07E-02
cellular response to heat (GO:0034605)	38	5	0.33	+	15.15	1.81E-05	1.32E-02		pigment metabolic process involved in developmental pigmentation (GO:0043324)	31	5	0.4	+	12.59	4.22E-05	3.41E-02
courtship behavior (GO:0007619)	99	7	0.86	+	8.14	2.40E-05	1.45E-02
chaperone-mediated protein folding (GO:0061077)	48	5	0.42	+	12	5.77E-05	3.22E-02
male courtship behavior (GO:0008049)	83	6	0.72	+	8.33	8.27E-05	4.01E-02
mating behavior (GO:0007617)	161	8	1.4	+	5.72	7.93E-05	4.12E-02
reproductive behavior (GO:0019098)	168	8	1.46	+	5.48	1.07E-04	4.85E-02
