## Supplementary material for "Sex-lethal is recruited to chromatin to promote neuronal tRNA synthesis in males through RNA Polymerase III regulation": All supplementary files: S14_Sxl_RAC_Survival.csv

Time_Days	Control 35785	Sxl-RAC	Comparison of Survival Curves
4	0
4	1		Log-rank (Mantel-Cox) Test
9	0		Chi square	217.3
18	1		df	1
20	1		P value	< 0.0001
22	1		P value summary	***
27	1		Are the survival curves sig different?	Yes
28	1
29	1		Gehan-Breslow-Wilcoxon Test
29	1		Chi square	172.9
32	1		df	1
34	1		P value	< 0.0001
34	1		P value summary	***
34	1		Are the survival curves sig different?	Yes
35	1
35	1		Median survival
36	1		Control35785	43
36	1		SxlRAC	27
36	1		Ratio	1.593
37	1		95% CI of ratio	0.8166 to 2.369
37	1
38	1		Hazard Ratio
38	1		Ratio	0.05711
38	1		95% CI of ratio	0.03903 to 0.08357
38	1
38	1
39	1
39	1
39	1
39	1
39	1
39	1
39	1
39	1
40	1
40	1
40	1
40	1
41	1
41	1
41	1
41	1
41	1
41	1
41	1
41	1
41	1
41	1
41	1
41	1
41	1
41	1
42	1
42	1
42	1
42	1
42	1
42	1
43	1
43	1
43	1
43	1
43	1
44	1
44	1
44	1
44	1
44	1
44	1
44	1
44	1
44	1
44	1
45	1
45	1
45	1
45	1
45	1
45	1
45	1
45	1
45	1
46	1
46	1
46	1
46	1
46	1
46	1
46	1
46	1
46	1
46	1
46	1
46	1
46	1
47	1
47	1
47	1
47	1
47	1
47	1
47	1
47	1
47	1
48	1
48	1
48	1
48	1
48	1
48	1
48	1
48	1
48	1
48	1
48	1
49	1
49	1
49	1
56	1
2		0
11		1
11		1
13		1
14		1
17		1
18		1
18		1
19		1
20		1
21		1
21		1
21		1
22		1
22		1
22		1
22		1
23		1
23		1
23		1
23		1
24		1
24		1
24		1
24		1
24		1
24		1
24		1
24		1
24		1
24		1
24		1
25		1
25		1
25		1
25		1
25		1
25		1
25		1
25		1
25		1
25		1
25		1
25		1
25		1
25		1
25		1
25		1
26		1
26		1
26		1
26		1
26		1
26		1
26		1
26		1
26		1
26		1
27		1
27		1
27		1
27		1
27		1
27		1
27		1
27		1
27		1
27		1
28		1
28		1
28		1
28		1
28		1
28		1
28		1
28		1
28		1
28		1
28		1
28		1
28		1
28		1
28		1
28		1
28		1
28		1
28		1
28		1
29		1
29		1
29		1
29		1
30		1
30		1
30		1
30		1
30		1
30		1
31		1
31		1
31		1
31		1
31		1
32		1
32		1
32		1
32		1
32		1
33		1
33		1
33		1
34		1
34		1
34		1
34		1
35		1
35		1
35		1
36		1
36		1
36		1
39		1
41		1
