## Supplementary material for "Sex-lethal is recruited to chromatin to promote neuronal tRNA synthesis in males through RNA Polymerase III regulation": All supplementary files: S15_Sxl_RAC_Negative_Geotaxis.csv

RING
% Passed Midline
															Statistical Analysis
	Control 35785 (%)			Sxl-RAC (%)											Table Analyzed	Sxl-RAC (attP2) vs Cntrl
Age	BR1	BR2	BR3	BR1	BR2	BR3
1 Day	80	80	90	83.3	96.7	90									Two-way RM ANOVA	Matching by cols
7 Days	90	66.7	73.3	86.7	40	55
14 Days	70	55.3	60	4.2	10	36.7									Source of Variation	% of total variation	P value
21 Days	10	13.3	10	0	0	3.3									Interaction	7.31	0.0298
															Time	79.07	< 0.0001
Distance Climbed															Column Factor	5.46	0.0133
															Subjects (matching)	1.2205	0.7177
Control 35785
Technical	Replicate	Age	1	2	3	4	5	6	7	8	9	10	Average:		Source of Variation	P value summary	Significant?
BR1	TR1	1 day	2.9	3.1	7.5	7.8	7.9	8	8	8	8	8	6.9		Interaction	*	Yes
	TR2	1 day	0.1	4.3	6.5	7.3	8	8	8	8	8	8	6.6		Time	***	Yes
	TR3	1 day	1.5	2.9	3.4	7	7.3	7.8	7.9	7.9	8	8	6.2		Column Factor	*	Yes
		Average:	1.5	3.4	5.8	7.4	7.7	7.9	8	8	8	8	6.6		Subjects (matching)	ns	No
BR2	TR1	1 day	1.5	1.7	3	4	7.3	7.6	8	8	8	8	5.7
	TR2	1 day	2.1	4.9	5.3	6	7.6	8	8	8	8	8	6.6		Source of Variation	Df	Sum-of-squares	Mean square	F
	TR3	1 day	1	3.4	4.2	6.7	7.2	7.9	8	8	8	8	6.2		Interaction	3	2069	689.6	4.213
		Average:	1.5	3.3	4.2	5.6	7.4	7.8	8	8	8	8	6.2		Time	3	22387	7462	45.58
BR3	TR1	1 day	2.2	7	7.2	7.8	7.8	7.9	7.9	8	8	8	7.2		Column Factor	1	1547	1547	17.91
	TR2	1 day	7.1	7.3	7.6	7.7	7.8	7.9	8	8	8	8	7.7		Subjects (matching)	4	345.6	86.39	0.5277
	TR3	1 day	2.1	5.1	6.7	7.5	7.7	7.8	7.8	7.8	7.9	8	6.8		Residual	12	1964	163.7
		Average:	3.8	6.5	7.2	7.7	7.8	7.9	7.9	7.9	8	8	7.3
															Number of missing values	0
Sxl-RAC
Technical	Replicate	Age	1	2	3	4	5	6	7	8	9	10	Average:		Bonferroni posttests
BR1	TR1	1 day	4.6	6.6	7.7	8	8	8	8	8	8	8	7.5
	TR2	1 day	0.1	3	3.3	4.3	7.7	8	8	8	8	8	5.8		Control35785 vs SxlRAC
	TR3	1 day	0.1	0.2	7.5	7.9	8	8	8	8	8	8	6.4		Column Factor	Control35785	SxlRAC	Difference	95% CI of diff.
		Average:	1.6	3.3	6.2	6.7	7.9	8	8	8	8	8	6.6		1	83.33	90	6.667	-20.93 to 34.26
BR2	TR1	1 day	4.9	7.5	7.6	8	8	8	8	8	8	8	7.6		7	76.67	60.57	-16.1	-43.70 to 11.50
	TR2	1 day	6.1	6.7	6.7	7	7.5	7.9	8	8	8	8	7.4		14	61.77	16.97	-44.8	-72.40 to -17.20
	TR3	1 day	0.1	4	6.7	7.5	7.8	8	8	8	8	8	7.3		21	11.1	1.1	-10	-37.60 to 17.60
		Average:	3.7	6.1	7	7.5	7.8	8	8	8	8	8	7.4
BR3	TR1	1 day	1.9	5.5	6.5	7.7	8	8	8	8	8	8	7		Column Factor	Difference	t	P value	Summary
	TR2	1 day	2.4	3.7	6	7.1	8	8	8	8	8	8	6.7		1	6.667	0.6795	P > 0.05	ns
	TR3	1 day	4.8	6.4	6.5	7.6	8	8	8	8	8	8	7.3		7	-16.1	1.641	P > 0.05	ns
		Average:	3	5.2	6.3	7.5	8	8	8	8	8	8	7		14	-44.8	4.566	P<0.01	**
															21	-10	1.019	P > 0.05	ns
Control 35785
Technical	Replicate	Age	1	2	3	4	5	6	7	8	9	10	Average:
BR1	TR1	7 days	4.5	6.9	8	8	8	8	8	8	8	8	7.5
	TR2	7 days	1.5	1.7	7.7	8	8	8	8	8	8	8	6.7
	TR3	7 days	0.1	5.3	6.7	7.2	7.2	8	8	8	8	8	6.7
		Average:	2	4.6	7.5	7.7	7.7	8	8	8	8	8	7
BR2	TR1	7 days	0.1	0.1	0.2	1.2	2.2	3.5	4.6	5.4	7.2	8	3.3
	TR2	7 days	2.1	3	3.8	5.1	6	6.1	6.5	7.3	8	8	5.6
	TR3	7 days	0.1	4.4	4.5	5.3	6.4	7.3	7.8	8	8	8	6.6
		Average:	0.8	2.5	2.8	3.9	4.9	5.6	6.3	6.9	7.7	8	5.2
BR3	TR1	7 days	0.1	0.1	4.8	5.1	5.2	5.7	6.1	6.3	6.9	8	4.8
	TR2	7 days	0.1	3.6	5	5.5	5.9	6	6.4	6.9	7.3	8	5.5
	TR3	7 days	0.1	2	2.8	3	5.8	6.1	6.4	7.4	7.5	7.7	4.9
		Average:	0.1	1.9	4.2	4.5	5.6	5.9	6.3	6.9	7.2	7.9	5.1
Sxl-RAC
Technical	Replicate	Age	1	2	3	4	5	6	7	8	9	10	Average:
BR1	TR1	7 days	2.9	6.5	7.4	7.8	8	8	8	8	8	8	7.3
	TR2	7 days	2.5	4.7	4.8	5.2	6.5	7.5	7.7	8	8	8	6.3
	TR3	7 days	0.1	1.4	7.5	8	8	8	8	8	8	8	6.5
		Average:	1.8	4.2	6.6	7	7.5	7.8	7.9	8	8	8	6.7
BR2	TR1	7 days	0.1	0.2	0.2	0.9	1.8	3.2	4.5	7.8	8	8	3.5
	TR2	7 days	0.1	0.1	0.2	0.8	1.1	2.2	4.4	6.7	7.4	8	3.1
	TR3	7 days	0.1	0.9	1.1	1.3	1.4	1.6	4.5	6.3	6.4	8	3.5
		Average:	0.1	0.4	0.5	1	1.4	2.3	4.5	6.9	7.3	8	3.4
BR3	TR1	7 days	0.1	4.1	5.2	6.2	7	7.2	7.5	7.5	8		5.9
	TR2	7 days	1.3	2	2.1	2.3	3.1	3.6	3.6	8	8		3.8
	TR3	7 days	0.1	1.1	1.8	1.8	4.1	4.6	7	7.2	7.3		3.9
		Average:	0.5	2.4	3	3.4	4.7	5.1	6	7.6	7.8		4.5
Control 35785
Technical	Replicate	Age	1	2	3	4	5	6	7	8	9	10	Average:
BR1	TR1	14 days	0.1	2.2	3.7	5.8	6.3	7.9	8	8	8	8	5.8
	TR2	14 days	0.1	1.2	3	3.4	4.8	5.3	6.4	7.2	8	8	4.7
	TR3	14 days	0.5	1.3	4	7.7	7.8	8	8	8	8	8	6.1
		Average:	0.2	1.6	3.6	5.6	6.3	7.1	7.5	7.7	8	8	5.5
BR2	TR1	14 days	0.1	0.1	3.9	4.1	6	6.8	7.8	8	8	8	5.3
	TR2	14 days	0.1	0.2	0.4	0.7	0.8	2	2.2	4.4	5.5	6.1	2.2
	TR3	14 days	0.1	1.2	2.4	2.5	7	8	8	8	8		5
		Average:	0.1	0.5	2.2	2.4	4.6	5.6	6	6.8	7.2	7.1	4.2
BR3	TR1	14 days	0.1	0.1	0.1	2	3	3.4	3.5	5.6	7.9	8	3.4
	TR2	14 days	0.1	0.1	0.7	0.8	1	1.3	3.2	5.7	7.3	7.6	2.8
	TR3	14 days	0.1	0.1	1.2	1.7	4	4.4	5.4	7	7.8	7.8	4
		Average:	0.1	0.1	0.7	1.5	2.7	3	4	6.1	7.7	7.8	3.4
Sxl-RAC
Technical	Replicate	Age	1	2	3	4	5	6	7	8	9	10	Average:
BR1	TR1	14 days	0.1	0.1	0.1	0.1	0.2	0.2	0.6	4.7			0.8
	TR2	14 days	0.1	0.1	0.4	0.4	0.6	0.8	1.7	2.9			0.9
	TR3	14 days	0.1	0.1	0.1	0.1	0.4	0.6	1.7	2.8			0.7
		Average:	0.1	0.1	0.2	0.2	0.4	0.5	1.3	3.5			0.8
BR2	TR1	14 days	0.1	0.1	0.1	0.1	1	1.2	1.5	1.8	2	4	1.2
	TR2	14 days	0.1	0.1	0.1	0.1	0.1	0.1	1.5	3.6	4.4	7	1.7
	TR3	14 days	0.1	0.1	0.1	0.1	0.1	0.2	0.2	0.2	0.3	1.1	0.3
		Average:	0.1	0.1	0.1	0.1	0.4	0.5	1.1	1.9	2.2	4	1.1
BR3	TR1	14 days	0.1	0.1	0.4	2.2	3	3.7	4.6	5.7	7.4	8	3.5
	TR2	14 days	0.3	1.5	2.4	2.6	3.3	3.4	4.8	4.9	5.7	6.3	3.5
	TR3	14 days	0.1	0.2	0.4	0.5	1.7	2.7	3.4	4.3	4.3	4.6	2.2
		Average:	0.2	0.6	1.1	1.8	2.7	3.3	4.3	5	5.8	6.3	3.1
Control 35785
Technical	Replicate	Age	1	2	3	4	5	6	7	8	9	10	Average:
BR1	TR1	21 days	0.1	0.1	0.1	0.1	0.2	0.5	0.7	1.1	3.9	4.8	1.2
	TR2	21 days	0.1	0.1	0.1	0.1	0.1	0.4	2.1	3.9	4.8	5.2	1.7
	TR3	21 days	0.1	0.1	0.2	0.4	0.4	0.8	1.8	1.9	3	3.3	1.2
		Average:	0.1	0.1	0.1	0.2	0.2	0.6	1.5	2.3	3.9	4.4	1.4
BR2	TR1	21 days	0.1	0.1	0.1	0.2	0.2	0.4	0.6	0.8	3.6	4.4	1.1
	TR2	21 days	0.1	0.1	0.1	0.1	0.3	1.2	1.9	3.3	4.4	6.3	1.8
	TR3	21 days	0.1	0.1	0.1	0.2	0.3	1.3	3.7	3.7	5.3	6.1	2.3
		Average:	0.1	0.1	0.1	0.2	0.3	1	2.1	2.6	4.4	5.6	1.7
BR3	TR1	21 days	0.1	0.1	0.2	0.2	0.3	0.7	0.8	1	3.5	5.2	1.2
	TR2	21 days	0.1	0.1	0.1	0.1	0.1	0.1	0.1	0.2	0.3	4.1	0.5
	TR3	21 days	0.1	0.1	0.1	0.1	0.2	0.2	0.3	0.5	5.8	5.9	1.3
		Average:	0.1	0.1	0.1	0.1	0.2	0.3	0.4	0.6	3.2	5.1	1
Sxl-RAC
Technical	Replicate	Age	1	2	3	4	5	6	7	8	9	10	Average:
BR1	TR1	21 days	0.1	0.1	0.1	0.1	0.1	0.1	0.1	0.2			0.1
	TR2	21 days	0.1	0.1	0.1	0.1	0.1	0.1	0.2	0.5			0.2
	TR3	21 days	0.1	0.1	0.1	0.1	0.1	0.1	0.1	0.2			0.1
		Average:	0.1	0.1	0.1	0.1	0.1	0.1	0.1	0.3			0.1
BR2	TR1	21 days	0.1	0.1	0.1	0.1	0.1	0.1	0.1	0.2			0.1
	TR2	21 days	0.1	0.1	0.1	0.1	0.1	0.1	0.1	2.3			0.4
	TR3	21 days	0.1	0.1	0.1	0.1	0.1	0.1	0.1	0.2			0.1
		Average:	0.1	0.1	0.1	0.1	0.1	0.1	0.1	0.9			0.2
BR3	TR1	21 days	0.1	0.1	0.1	0.1	0.1	0.1	0.1	0.2	0.5	0.7	0.2
	TR2	21 days	0.1	0.1	0.1	0.1	0.1	0.2	0.2	1	1.4	5.7	0.9
	TR3	21 days	0.1	0.1	0.1	0.1	0.1	0.2	0.2	0.3	0.6	1.3	0.3
		Average:	0.1	0.1	0.1	0.1	0.1	0.2	0.2	0.5	0.8	2.6	0.5
