## Supplementary material for "Sex-lethal is recruited to chromatin to promote neuronal tRNA synthesis in males through RNA Polymerase III regulation": All supplementary files: S16_Sxl_RAC_Small_RNAseq_tRNAs.csv

Upregulated (p<0.05)					Downregulated (p<0.05)
tRNA	FBgn	log2FoldChange	padj		tRNA	FBgn	log2FoldChange	padj
mt:tRNA:Ser-GCT	FBgn0013705	0.459040463	0.001388322		tRNA:Tyr-GTA-1-9	FBgn0012018	-0.425965687	0.000103875
mt:tRNA:Lys-CTT	FBgn0013697	0.657001406	0.00175427		tRNA:Glu-TTC-1-6	FBgn0011848	-0.302771583	0.014920139
mt:tRNA:Arg-TCG	FBgn0013704	0.704181245	0.004274533		tRNA:Glu-TTC-1-5	FBgn0011849	-0.304334459	0.015069186
tRNA:Lys-TTT-2-4	FBgn0011902	0.499251758	0.004816012		tRNA:Glu-TTC-1-4	FBgn0011850	-0.30916498	0.014920139
tRNA:Lys-TTT-2-2	FBgn0026163	0.487760079	0.004943168		tRNA:Glu-TTC-1-1	FBgn0050238	-0.298163154	0.015069186
tRNA:Cys-GCA-3-1	FBgn0052303	0.585537639	0.006961474		tRNA:Glu-TTC-1-2	FBgn0050240	-0.256201683	0.046116503
tRNA:Lys-TTT-2-5	FBgn0011904	0.458006842	0.006961474		tRNA:Asp-GTC-3-1	FBgn0051416	-0.305599227	0.015069186
tRNA:Lys-CTT-1-12	FBgn0052285	0.282505628	0.014920139		tRNA:Asp-GTC-2-1	FBgn0051971	-0.308165151	0.014586718
tRNA:Lys-TTT-1-1	FBgn0011897	0.28137687	0.014920139		tRNA:Glu-TTC-1-3	FBgn0053535	-0.320811214	0.00946699
tRNA:Lys-CTT-1-3	FBgn0011887	0.276043022	0.014920139
tRNA:Lys-CTT-1-5	FBgn0011889	0.275105319	0.014920139
tRNA:Lys-CTT-1-1	FBgn0011890	0.27268052	0.014920139
tRNA:Arg-CCT-1-2	FBgn0050212	0.707065978	0.015069186
tRNA:Tyr-GTA-1-9	FBgn0011905	0.460444312	0.015069186
tRNA:Lys-CTT-1-8	FBgn0011893	0.275318892	0.015069186
tRNA:Lys-CTT-1-10	FBgn0011895	0.270862492	0.015069186
tRNA:Lys-CTT-1-9	FBgn0011894	0.260319877	0.015069186
tRNA:Lys-CTT-1-7	FBgn0011892	0.257641855	0.015069186
tRNA:Lys-CTT-1-11	FBgn0011896	0.240290293	0.02528485
tRNA:Lys-CTT-1-13	FBgn0052272	0.234709283	0.025552403
tRNA:Lys-CTT-1-6	FBgn0011891	0.243964939	0.02613078
tRNA:Lys-TTT-2-1	FBgn0026162	0.408415542	0.033420149
tRNA:Lys-CTT-1-2	FBgn0011888	0.239631148	0.034981739
