## Supplementary material for "Sex-lethal is recruited to chromatin to promote neuronal tRNA synthesis in males through RNA Polymerase III regulation": All supplementary files: S17_Sxl_RAC_Small_RNAseq_other_p_0.05.csv

Upregulated (p<0.05)					Downregulated (p<0.05)
Name	FBgn	log2FoldChange	padj		Name	FBgn	log2FoldChange	padj
lncRNA:CR43651	FBgn0263660	0.684997835	1.63E-05		mir-986	FBgn0262316	-6.202259461	1.27E-23
mir-14	FBgn0262447	0.453399522	2.82E-05		pre-rRNA:CR45856	FBgn0267516	-1.582088049	2.96E-08
mir-193	FBgn0262330	0.91718623	0.000109311		mir-1	FBgn0262455	-0.461372424	1.41E-06
mir-8	FBgn0262432	0.293039928	0.000540935		mir-7	FBgn0262370	-0.477101894	2.82E-05
mir-278	FBgn0262403	0.353784114	0.000601017		lncRNA:noe	FBgn0026197	-1.691401625	0.000165592
mir-317	FBgn0262378	0.345069399	0.000917606		snoRNA:Me18S-A425	FBgn0086056	-0.667948759	0.00035305
mir-275	FBgn0262453	0.437729818	0.001443324		mir-987	FBgn0262220	-0.411750235	0.000540935
mir-932	FBgn0262205	0.531283976	0.002513161		mir-284	FBgn0262383	-0.266389782	0.007355225
lncRNA:CR43650	FBgn0263659	0.526121485	0.011127268		snoRNA:Me18S-A1576	FBgn0025881	-0.725446219	0.007933982
lncRNA:CR43857	FBgn0264439	0.674087127	0.011168265		mir-bft	FBgn0263107	-0.2827172	0.043909887
snoRNA:Me18S-A1806	FBgn0086074	0.582318423	0.014488036		mir-9a	FBgn0262373	-0.195052307	0.048956707
mir-210	FBgn0262433	0.321298778	0.017324396
mir-133	FBgn0262445	0.225618554	0.017324396
mir-190	FBgn0262387	0.303974245	0.033841707
mir-34	FBgn0262459	0.19979049	0.04447382
