## Supplementary material for "Sex-lethal is recruited to chromatin to promote neuronal tRNA synthesis in males through RNA Polymerase III regulation": All supplementary files: S18_Sxl_OPP_Colocalisation.csv

Image	Mask	ZeroZero	Rtotal	m	b	Ch1 thresh	Ch2 thresh	Rcoloc	R<threshold	M1	M2	tM1	tM2	Ncoloc	%Volume	%Ch1 Vol	%Ch2 Vol
1	ROI0	excl.	0.847	0.292	9.2	766	233	0.7875	-0.014	0.9923	0.9995	0.9532	0.9901	22057537	56.85%	74.79%	94.72%
2	ROI0	excl.	0.81	0.297	-22.4	728	194	0.7042	-0.005	0.989	0.9992	0.9415	0.9832	18133330	41.17%	69.13%	89.16%
3	ROI0	excl.	0.94	0.3	58.5	593	236	0.9439	-0.01	0.9921	0.9997	0.9509	0.9918	23446285	57.33%	70.82%	95.73%
4	ROI0	excl.	0.907	0.337	-29.3	563	160	0.8764	0.007	0.9953	0.9998	0.9593	0.996	27445377	65.43%	74.88%	97.46%
5	ROI0	excl.	0.814	0.244	-34.3	1301	283	0.7695	0.015	0.9884	0.9993	0.916	0.9863	21126960	49.14%	67.71%	95.25%
6	ROI0	excl.	0.821	0.263	42.8	510	177	0.7886	-0.01	0.9901	0.9996	0.942	0.995	26045223	59.14%	67.57%	97.11%
