## Supplementary material for "Sex-lethal is recruited to chromatin to promote neuronal tRNA synthesis in males through RNA Polymerase III regulation": All supplementary files: S19_Sxl_RNAi_II_Survival.csv

Time_Days	Control 36304	Sxl RNAi 38195		Comparison of Survival Curves
4	0
30	1			Log-rank (Mantel-Cox) Test
34	1			Chi square	40.04
34	1			df	1
35	1			P value	< 0.0001
36	1			P value summary	***
36	1			Are the survival curves sig different?	Yes
37	1
37	1			Gehan-Breslow-Wilcoxon Test
37	1			Chi square	41.47
37	1			df	1
38	1			P value	< 0.0001
38	1			P value summary	***
38	1			Are the survival curves sig different?	Yes
39	1
39	1			Median survival
39	1			Control36304	43
39	1			Sxl RNAi38195	37
39	1			Ratio	1.162
39	1			95% CI of ratio	0.4128 to 1.912
40	1
40	1			Hazard Ratio
40	1			Ratio	0.308
40	1			95% CI of ratio	0.2138 to 0.4435
40	1
40	1
40	1
41	1
41	1
41	1
41	1
41	1
41	1
41	1
41	1
41	1
41	1
42	1
42	1
43	1
43	1
43	1
43	1
43	1
43	1
43	1
43	1
43	1
43	1
43	1
43	1
43	1
44	1
44	1
44	1
44	1
44	1
44	1
44	1
44	1
44	1
44	1
44	1
44	1
44	1
44	1
44	1
44	1
44	1
45	1
45	1
45	1
45	1
45	1
46	1
46	1
46	1
46	1
46	1
47	1
47	1
47	1
47	1
47	1
47	1
50	1
50	1
50	1
50	1
50	1
50	1
50	1
51	1
51	1
51	1
51	1
51	1
51	1
13		1
24		1
26		1
29		1
29		1
30		1
30		1
30		1
32		1
34		1
34		1
34		1
34		1
34		1
34		1
36		1
36		1
36		1
36		1
36		1
36		1
36		1
36		1
37		1
37		1
37		1
37		1
37		1
37		1
37		1
37		1
37		1
37		1
37		1
37		1
37		1
37		1
37		1
37		1
37		1
37		1
37		1
37		1
37		1
37		1
37		1
37		1
37		1
37		1
38		1
38		1
40		1
41		1
41		1
41		1
41		1
41		1
41		1
41		1
41		1
41		1
41		1
41		1
41		1
41		1
43		1
43		1
43		1
43		1
43		1
43		1
43		1
43		1
43		1
43		1
43		1
43		1
44		1
44		1
44		1
45		1
45		1
45		1
45		1
45		1
46		1
46		1
47		1
