## Supplementary material for "Sex-lethal is recruited to chromatin to promote neuronal tRNA synthesis in males through RNA Polymerase III regulation": All supplementary files: S20_Sxl_RNAi_II_Negative_Geotaxis.csv

RING
% Passed Midline
															Statistical Analysis
	Control 36304 (%)			Sxl RNAi 38195 (%)											Table Analyzed	Sxl KD (attP40) vs Cntrl
Age	BR1	BR2	BR3	BR1	BR2	BR3
1 Day	86.7	100	86.7	93.3	92.3	86.7									Two-way RM ANOVA	Matching by cols
7 Days	90	100	77	92	95.8	73.3
14 Days	40	25.7	76.7	50	70.8	43.4									Source of Variation	% of total variation	P value
21 Days	10	25.7	26.7	13.3	16.7	6.7									Interaction	0.76	0.7648
															Time	88.4	< 0.0001
Distance Climbed															Column Factor	0.02	0.8787
															Subjects (matching)	2.9816	0.3837
Control 36304
Technical	Replicate	Age	1	2	3	4	5	6	7	8	9	10	Average:		Source of Variation	P value summary	Significant?
BR1	TR1	1 day	4.2	4.5	6.7	7.8	7.9	8	8	8	8	8	7.1		Interaction	ns	No
	TR2	1 day	0.1	3.2	7.4	7.5	7.8	8	8	8	8	8	6.6		Time	***	Yes
	TR3	1 day	1.4	3.2	5.1	5.2	7.6	7.7	7.8	8	8	8	6		Column Factor	ns	No
		Average:	1.9	3.6	6.4	6.8	7.8	7.9	7.9	8	8	8	6.6		Subjects (matching)	ns	No
BR2	TR1	1 day	5.6	7.2	7.6	8	8	8	8	8	8	8	7.9
	TR2	1 day	4.9	6.7	7.4	7.8	7.9	8	8	8	8	8	7.8		Source of Variation	Df	Sum-of-squares	Mean square	F
	TR3	1 day	4.3	6.5	8	8	8	8	8	8	8	8	7.5		Interaction	3	190.3	63.45	0.3864
		Average:	4.9	6.8	7.7	7.9	8	8	8	8	8	8	7.7		Time	3	22212	7404	45.09
BR3	TR1	1 day	6.3	6.4	6.6	7.7	7.7	8	8	8	8	8	7.5		Column Factor	1	4.95	4.95	0.02643
	TR2	1 day	0.6	4.3	5.7	7.2	7.8	8	8	8	8	8	6.6		Subjects (matching)	4	749.2	187.3	1.141
	TR3	1 day	0.5	1.7	3.3	5.7	7.3	7.6	7.8	8	8	8	5.8		Residual	12	1970	164.2
		Average:	2.5	4.1	5.2	6.9	7.6	7.9	7.9	8	8	8	6.6
															Number of missing values	0
Sxl RNAi 38195
Technical	Replicate	Age	1	2	3	4	5	6	7	8	9	10	Average:		Bonferroni posttests
BR1	TR1	1 day	0.7	2.5	4	7.4	8	8	8	8	8	8	6.3
	TR2	1 day	7.7	8	8	8	8	8	8	8	8	8	8		Control36304 vs Sxl RNAi38195
	TR3	1 day	5.4	7.4	8	8	8	8	8	8	8	8	7.6		Column Factor	Control36304	Sxl RNAi38195	Difference	95% CI of diff.
		Average:	4.6	6	6.7	7.8	8	8	8	8	8	8	7.3		1	91.13	90.77	-0.3667	-30.31 to 29.58
BR2	TR1	1 day	6.4	7	7.4	7.7	7.7	7.8	7.8	9	8		7.8		7	89	87.03	-1.967	-31.91 to 27.98
	TR2	1 day	5.4	7.1	7.4	7.5	7.6	7.7	7.8	8	8		7.6		14	47.47	54.73	7.267	-22.68 to 37.21
	TR3	1 day	1.1	2.4	6.5	7.1	7.4	7.5	7.6	7.7	8		6.1		21	20.8	12.23	-8.567	-38.51 to 21.38
		Average:	4.3	5.5	7.1	7.4	7.6	7.7	7.7	8.2	8		7.2
BR3	TR1	1 day	0.1	7	7.8	7.9	8	8	8	8	8	8	7.1		Column Factor	Difference	t	P value	Summary
	TR2	1 day	2	4.1	6.7	7.2	7.5	7.8	7.9	8	8	8	6.7		1	-0.3667	0.03444	P > 0.05	ns
	TR3	1 day	0.1	3.3	3.9	5.9	6.3	7.7	7.9	8	8	8	5.9		7	-1.967	0.1847	P > 0.05	ns
		Average:	0.7	4.8	6.1	7	7.3	7.8	7.9	8	8	8	6.6		14	7.267	0.6826	P > 0.05	ns
															21	-8.567	0.8048	P > 0.05	ns
Control 36304
Technical	Replicate	Age	1	2	3	4	5	6	7	8	9	10	Average:
BR1	TR1	7 days	0.1	3.3	5.3	5.8	6.2	6.8	8	8	8	8	6
	TR2	7 days	6	6.3	6.5	6.7	7.1	7.5	8	8	8	8	7.3
	TR3	7 days	0.1	6.6	6.9	7.1	7.2	7.7	8	8	8	8	6.6
		Average:	2.1	5.4	6.2	6.5	6.8	7.3	8	8	8	8	6.6
BR2	TR1	7 days	7.3	7.5	7.6	7.8	8	8	8	8	8		7.9
	TR2	7 days	4.4	5.4	7.2	7.6	7.9	8	8	8	8		7.5
	TR3	7 days	5	5.1	5.2	6.8	7.4	7.9	7.9	8	8		6.8
		Average:	5.6	6	6.7	7.4	7.8	8	8	8	8		7.4
BR3	TR1	7 days	0.6	1.9	6.1	6.8	7.6	7.9	7.9	8	8		6.1
	TR2	7 days	1.6	2.5	6.1	6.8	7.6	7.7	8	8	8		6.3
	TR3	7 days	0.1	0.4	6.8	7.4	7.9	8	8	8	8		6.1
		Average:	0.8	1.6	6.3	7	7.7	7.9	8	8	8		6.1
Sxl RNAi 38195
Technical	Replicate	Age	1	2	3	4	5	6	7	8	9	10	Average:
BR1	TR1	7 days	4.7	6.8	8	8	8	8	8	8	8		7.5
	TR2	7 days	1.3	5.6	7.5	7.8	7.9	8	8	8	8		7.6
	TR3	7 days	3.7	5.8	7.3	7.6	7.7	7.8	7.9	8	8		7.5
		Average:	3.2	6.1	7.6	7.8	7.9	7.9	8	8	8		7.5
BR2	TR1	7 days	7.2	7.5	7.6	7.6	7.7	8	8	8			7.8
	TR2	7 days	7.1	7.3	7.4	7.5	7.5	7.6	8	8			7.6
	TR3	7 days	0.1	6.3	7	7.1	7.3	7.4	7.6	8			7.2
		Average:	4.8	7	7.3	7.4	7.5	7.7	7.9	8			7.5
BR3	TR1	7 days	0.1	1.1	2.1	5	5.4	8	8	8	8	8	5.4
	TR2	7 days	1.3	2.6	4.5	4.6	5.9	8	8	8	8	8	5.9
	TR3	7 days	0.1	0.2	0.9	4.5	5	8	8	8	8	8	5.1
		Average:	0.5	1.3	2.5	4.7	5.4	8	8	8	8	8	5.4
Control 36304
Technical	Replicate	Age	1	2	3	4	5	6	7	8	9	10	Average:
BR1	TR1	14 days	0.1	0.2	1.3	2.8	3.1	3.2	4.7	4.9	7.4	8	3.6
	TR2	14 days	0.1	0.1	0.6	0.9	1.7	1.9	2.3	2.4	2.8	4.5	1.9
	TR3	14 days	0.1	1.5	1.9	5	5.5	5.5	5.6	7	8	8	5.8
		Average:	0.1	0.6	1.3	2.9	3.4	3.5	4.2	4.8	6.1	6.8	3.8
BR2	TR1	14 days	0.1	0.1	0.1	0.6	2.2	2.6	2.7	3.2	6.2		2.2
	TR2	14 days	0.1	0.1	0.1	0.6	0.8	4	4.5	7.4	8		3.2
	TR3	14 days	0.1	0.1	0.5	2.4	2.4	2.8	3.1	7.7	8		3.4
		Average:	0.1	0.1	0.2	1.2	1.8	3.1	3.4	6.1	7.4		2.9
BR3	TR1	14 days	1.1	2.8	4.8	4.9	4.9	6.5	7	7.5	8	8	5.6
	TR2	14 days	2.2	3	4	4.5	5.7	5.8	6.6	7.6	8	8	5.5
	TR3	14 days	0.3	0.5	3.5	4.5	4.5	5.4	5.6	7.4	8	8	4.8
		Average:	1.2	2.1	4.1	4.6	5	5.9	6.4	7.5	8	8	5.3
Sxl RNAi 38195
Technical	Replicate	Age	1	2	3	4	5	6	7	8	9	10	Average:
BR1	TR1	14 days	0.1	0.9	2.6	3.6	4.5	4.8	5.8	6.9	7	8	4.4
	TR2	14 days	0.9	1.3	1.7	4.4	4.3	4.9	5.4	5.4	5.8	8	4.6
	TR3	14 days	0.5	0.9	1.5	1.8	2.7	3	3	3.6	6	7.9	4
		Average:	0.5	1	1.9	3.3	3.8	4.2	4.7	5.3	6.3	8	4.3
BR2	TR1	14 days	0.4	1.5	8	8	8	8	8	8			7.1
	TR2	14 days	0.1	2.6	6.1	6.4	6.8	8	8	8			6.6
	TR3	14 days	0.9	1.2	3.3	4.4	5.2	7	8	8			5.3
		Average:	0.5	1.8	5.8	6.3	6.7	7.7	8	8			6.3
BR3	TR1	14 days	0.6	3.2	3.7	4.2	4.4	5	7.9	8	8	8	5.3
	TR2	14 days	0.1	0.1	0.1	0.5	0.8	0.9	3.1	7.3	8	8	2.9
	TR3	14 days	0.1	0.1	0.1	0.1	0.1	0.4	3.3	4	4.9	6.3	1.9
		Average:	0.3	1.1	1.3	1.6	1.8	2.1	4.8	6.4	7	7.4	3.4
Control 36304
Technical	Replicate	Age	1	2	3	4	5	6	7	8	9	10	Average:
BR1	TR1	21 days	0.1	0.1	0.1	0.4	2.6	2.6	3.1	3.4	3.6	4.4	2
	TR2	21 days	0.1	0.1	0.1	0.1	0.2	0.5	2.9	3.5	4.5	5.7	2
	TR3	21 days	0.1	0.1	0.1	0.1	0.2	0.8	1.6	2.7	3.6	4	1.9
		Average:	0.1	0.1	0.1	0.2	1	1.3	2.5	3.2	3.9	4.7	2
BR2	TR1	21 days	0.1	0.2	0.3	0.8	1.4	2	2.9	4	5.7		2.2
	TR2	21 days	0.1	0.5	3	3.2	3.6	4.9	5.5	6.8	7.5		4.4
	TR3	21 days	0.1	0.2	0.5	0.5	1.6	2.7	3	4.5	4.9		2.2
		Average:	0.1	0.3	1.3	1.5	2.2	3.2	3.8	5.1	6		2.9
BR3	TR1	21 days	0.1	0.2	0.3	0.3	1.5	3.3	5.6	5.8	7.9	7.8	3.3
	TR2	21 days	0.1	0.1	0.2	0.9	2.2	3	3.5	5.3	5.4	6.8	2.8
	TR3	21 days	0.1	0.1	0.1	0.2	0.7	0.8	1	1.4	1.9	5.4	1.2
		Average:	0.1	0.1	0.2	0.5	1.5	2.4	3.4	4.2	5.1	6.7	2.4
Sxl RNAi 38195
Technical	Replicate	Age	1	2	3	4	5	6	7	8	9	10	Average:
BR1	TR1	21 days	0.1	0.1	0.1	0.5	2	2.9	3.5	4.7	4.8	8	2.7
	TR2	21 days	0.1	0.1	0.1	0.2	0.2	0.7	0.7	1	2.1	3.4	0.9
	TR3	21 days	0.1	0.2	0.2	0.3	0.3	1.8	2.6	3.2	3.7	6.4	3.5
		Average:	0.1	0.1	0.1	0.3	0.8	1.8	2.3	3	3.5	5.9	2.4
BR2	TR1	21 days	0.1	0.1	0.1	0.3	1.6	1.7	4.2	6.4			2.1
	TR2	21 days	0.1	0.1	0.1	0.2	0.2	3	4.2	8			2.3
	TR3	21 days	0.1	0.1	0.1	0.2	0.3	0.4	0.5	3.8			0.8
		Average:	0.1	0.1	0.1	0.2	0.7	1.7	3	6.1			1.7
BR3	TR1	21 days	0.1	0.1	0.1	0.1	0.1	0.4	1.8	3	3.6	8	1.7
	TR2	21 days	0.1	0.1	0.1	0.1	0.2	0.2	0.2	0.3	0.3	5.5	0.7
	TR3	21 days	0.1	0.1	0.1	0.1	0.1	0.1	0.1	1	1.9	3.7	0.7
		Average:	0.1	0.1	0.1	0.1	0.1	0.2	0.7	1.4	1.9	5.7	1.1
