## Supplementary material for "Sex-lethal is recruited to chromatin to promote neuronal tRNA synthesis in males through RNA Polymerase III regulation": All supplementary files: S21_Sxl_RNAi_I_RNAseq_p_0.05.csv

Upregulated (p<0.05)				Downregulated (p<0.05)
FBgn	log2FoldChange	padj		FBgn	log2FoldChange	padj
FBgn0013278	11.57531589	0		FBgn0260459	-6.654365948	2.79E-51
FBgn0003996	6.010608342	0		FBgn0027620	-1.527774596	5.83E-32
FBgn0262811	5.441419178	6.55E-80		FBgn0030347	-1.472900584	3.06E-26
FBgn0013277	4.952283803	6.45E-69		FBgn0042201	-1.715813455	3.24E-20
FBgn0013276	3.070007611	2.46E-52		FBgn0040074	-1.482399975	2.51E-18
FBgn0038290	1.517314324	4.31E-37		FBgn0030398	-1.50596112	2.01E-15
FBgn0052475	12.49989893	9.90E-31		FBgn0053263	-5.881262328	2.78E-14
FBgn0267160	1.305622327	2.68E-18		FBgn0266251	-1.079201508	7.42E-11
FBgn0035512	1.936074864	5.93E-14		FBgn0031461	-0.761417044	1.32E-09
FBgn0035766	0.855808087	8.97E-13		FBgn0037488	-4.854601947	1.66E-09
FBgn0039518	3.930982014	1.70E-11		FBgn0025697	-0.730027658	1.97E-09
FBgn0027259	1.821635517	4.04E-11		FBgn0263986	-1.199732208	5.95E-09
FBgn0014019	1.061777755	1.93E-10		FBgn0052228	-3.270386249	6.42E-09
FBgn0019660	0.670844958	1.06E-08		FBgn0034660	-1.391109687	6.71E-09
FBgn0004878	2.099041998	1.86E-08		FBgn0035642	-7.478350639	8.31E-09
FBgn0028979	0.986344011	7.79E-08		FBgn0011692	-4.116251371	9.26E-09
FBgn0013275	2.37972594	8.09E-07		FBgn0036597	-1.355575394	1.52E-07
FBgn0028855	1.171594695	8.44E-07		FBgn0267798	-2.174546158	1.55E-07
FBgn0027584	1.203963122	1.07E-06		FBgn0027657	-0.984969381	2.11E-07
FBgn0038846	1.001898163	2.48E-06		FBgn0035227	-0.671556592	2.28E-07
FBgn0085420	0.634734855	7.31E-06		FBgn0005664	-1.457128206	1.19E-06
FBgn0289745	0.686002936	1.68E-05		FBgn0038018	-6.479700533	2.73E-06
FBgn0039703	0.667006703	2.52E-05		FBgn0034618	-0.786376164	3.26E-06
FBgn0037411	1.288156214	3.88E-05		FBgn0037090	-1.160172703	3.30E-06
FBgn0085194	1.299118868	5.78E-05		FBgn0030348	-0.914676134	3.89E-06
FBgn0035578	0.644874843	6.08E-05		FBgn0036995	-1.321782071	4.18E-06
FBgn0031580	3.313330393	6.54E-05		FBgn0000241	-0.652593982	9.35E-06
FBgn0040502	0.812372073	0.00013382		FBgn0000370	-0.470145064	1.78E-05
FBgn0023534	0.485143154	0.00013382		FBgn0260746	-0.933535231	4.84E-05
FBgn0035205	0.707053321	0.000246506		FBgn0032505	-3.1587544	5.77E-05
FBgn0039346	1.051930542	0.000299439		FBgn0036585	-1.346122572	6.08E-05
FBgn0033657	0.543688089	0.000376462		FBgn0267983	-1.314640485	6.50E-05
FBgn0004034	1.570541873	0.000415735		FBgn0004635	-0.607470126	6.64E-05
FBgn0036880	0.773589951	0.000453677		FBgn0039821	-0.615223489	8.42E-05
FBgn0052237	6.291865606	0.000484253		FBgn0037973	-1.204383286	0.000300061
FBgn0036583	0.787180304	0.000572561		FBgn0003137	-0.817606459	0.000394788
FBgn0051201	0.715270081	0.000597593		FBgn0259918	-0.788384226	0.000453677
FBgn0040528	0.827749071	0.000602739		FBgn0033289	-0.646504694	0.000453677
FBgn0263974	0.703051662	0.00069898		FBgn0035978	-0.625545208	0.000453677
FBgn0030390	1.719876772	0.000905817		FBgn0028583	-1.70896614	0.000483107
FBgn0032282	1.152645991	0.000905817		FBgn0031693	-0.806027647	0.00074521
FBgn0037410	1.07098607	0.000905817		FBgn0010246	-1.05510594	0.000752141
FBgn0027109	0.442333162	0.001070236		FBgn0028426	-0.532306915	0.000954648
FBgn0029639	1.045173267	0.001136659		FBgn0040637	-0.895623363	0.001000506
FBgn0010039	0.728797796	0.001235495		FBgn0034966	-0.997382904	0.001003305
FBgn0035610	0.778357761	0.001276471		FBgn0039629	-0.877391723	0.001095637
FBgn0085294	0.950898252	0.001460021		FBgn0263973	-0.630445072	0.00111297
FBgn0035673	1.076352364	0.001977525		FBgn0026755	-1.086500552	0.001235495
FBgn0035206	0.474989426	0.002132656		FBgn0261261	-0.430883445	0.001734723
FBgn0086704	0.4495627	0.002286139		FBgn0038279	-0.674395413	0.001778404
FBgn0051157	0.62050198	0.002328326		FBgn0036759	-0.789874568	0.002226523
FBgn0035382	0.538397734	0.002756943		FBgn0033246	-0.593480113	0.002302943
FBgn0054043	2.63282934	0.002781895		FBgn0051324	-0.556715817	0.002349787
FBgn0051279	2.844136554	0.002815964		FBgn0016075	-0.470907812	0.002688629
FBgn0032891	0.776318023	0.002830778		FBgn0030317	-0.644790869	0.002871797
FBgn0033133	0.439567017	0.002830778		FBgn0037222	-0.931015929	0.003063392
FBgn0041581	1.693073345	0.002967086		FBgn0001114	-0.945095405	0.003102845
FBgn0031168	0.797954013	0.002967086		FBgn0003356	-2.571075952	0.003277821
FBgn0029851	0.895487231	0.003102845		FBgn0264982	-1.084547564	0.003633951
FBgn0039299	0.776363782	0.003633951		FBgn0031449	-0.444116079	0.004572773
FBgn0038350	0.731435306	0.004210175		FBgn0027621	-0.404056346	0.005136182
FBgn0031690	0.615289024	0.004586074		FBgn0032669	-1.296524802	0.00535198
FBgn0264794	0.430209715	0.004671009		FBgn0029791	-0.533926468	0.005405075
FBgn0036752	0.554167497	0.005149784		FBgn0034295	-4.397634685	0.005461825
FBgn0035856	1.16127546	0.005892238		FBgn0030357	-0.5376869	0.006097667
FBgn0266690	0.486056165	0.005892238		FBgn0031298	-0.473643668	0.006207791
FBgn0035207	0.374172553	0.005892238		FBgn0261988	-0.353904209	0.006684096
FBgn0011589	0.398468993	0.006207791		FBgn0030159	-0.883252483	0.007011402
FBgn0085330	0.994093995	0.006377737		FBgn0003308	-0.572488408	0.007199121
FBgn0260004	0.4096812	0.006377737		FBgn0035574	-0.410210461	0.007391097
FBgn0034262	0.689863791	0.006391973		FBgn0037607	-0.785125655	0.007679397
FBgn0040717	0.817315467	0.006684096		FBgn0085360	-0.863612235	0.008036378
FBgn0043791	0.739631322	0.006684096		FBgn0052191	-0.640142324	0.008302317
FBgn0030921	0.450357186	0.007061012		FBgn0031182	-0.861447525	0.008514813
FBgn0038436	4.370790907	0.008083701		FBgn0032683	-0.513032192	0.008606269
FBgn0010038	0.851076122	0.008379995		FBgn0005612	-0.453353541	0.008888602
FBgn0032048	0.340392872	0.008934659		FBgn0000053	-0.776121068	0.009074196
FBgn0025643	0.626540806	0.009041029		FBgn0259164	-0.756016195	0.009074196
FBgn0038788	0.410342767	0.009866386		FBgn0040256	-0.542070797	0.00919899
FBgn0263997	0.373395083	0.010504125		FBgn0003074	-0.451607307	0.009387679
FBgn0003719	0.667898877	0.010974389		FBgn0039543	-0.448891579	0.009992809
FBgn0085334	1.072300101	0.011074969		FBgn0004057	-0.511248231	0.010041143
FBgn0085209	0.687401188	0.011399387		FBgn0037974	-1.075292733	0.010253521
FBgn0011581	0.441436077	0.011451628		FBgn0031012	-0.572752691	0.010634686
FBgn0036935	0.396722101	0.011451628		FBgn0010226	-0.489203498	0.011701849
FBgn0030993	1.302963574	0.011974356		FBgn0011693	-0.482211649	0.011974356
FBgn0036015	0.780082102	0.012052083		FBgn0053230	-0.467564871	0.012242976
FBgn0267246	2.168056369	0.014712372		FBgn0039593	-1.219675066	0.012514842
FBgn0034076	0.779149345	0.015089296		FBgn0033913	-0.492197433	0.012514842
FBgn0053349	0.8142369	0.015129396		FBgn0263199	-0.685580115	0.012617566
FBgn0085371	0.653127187	0.01686954		FBgn0036857	-0.598809219	0.012856713
FBgn0052506	0.345254609	0.01686954		FBgn0033728	-0.590538404	0.012914951
FBgn0040923	0.431082901	0.019628451		FBgn0026077	-0.713631413	0.014268024
FBgn0038373	0.626484478	0.019876475		FBgn0267012	-1.320701752	0.014558591
FBgn0030437	0.532499797	0.019876475		FBgn0036264	-0.531973579	0.014558591
FBgn0013686	0.592500864	0.02000193		FBgn0034718	-0.469739057	0.014567504
FBgn0034935	0.349989433	0.020225592		FBgn0002567	-0.466225887	0.014784078
FBgn0266931	0.632379682	0.020737369		FBgn0033869	-0.955016997	0.015089296
FBgn0265633	1.338475443	0.020797233		FBgn0001258	-0.595118855	0.015129396
FBgn0034010	0.416313361	0.021699369		FBgn0000299	-0.547072006	0.015618388
FBgn0033968	0.781648589	0.021778294		FBgn0052037	-0.567447185	0.016302774
FBgn0011294	0.616515185	0.021778294		FBgn0037487	-0.983443027	0.01686954
FBgn0034187	1.075328215	0.025445893		FBgn0040531	-1.592353512	0.017044891
FBgn0052192	1.12068477	0.025733475		FBgn0000559	-0.413368572	0.017044891
FBgn0030313	1.903091237	0.02597799		FBgn0001124	-0.352455716	0.01757461
FBgn0028872	0.436881948	0.02597799		FBgn0032864	-0.621485018	0.01816736
FBgn0264617	0.65385633	0.026086597		FBgn0035484	-0.732225397	0.018283953
FBgn0003499	0.755025564	0.02687801		FBgn0028544	-0.81997671	0.018741085
FBgn0002973	0.455403498	0.028176995		FBgn0086348	-0.552283365	0.019651187
FBgn0051205	0.478047683	0.030367584		FBgn0266455	-4.352715941	0.020312864
FBgn0262538	0.390452158	0.030559047		FBgn0039611	-0.76788001	0.020312864
FBgn0039613	1.00354642	0.030818972		FBgn0025583	-0.532042287	0.020312864
FBgn0052791	0.37668932	0.031696621		FBgn0045479	-1.487181293	0.020797233
FBgn0033135	0.563799964	0.031810686		FBgn0035696	-0.408233841	0.020797233
FBgn0036016	0.614800362	0.032630302		FBgn0039809	-0.49139352	0.021073782
FBgn0026314	0.524671169	0.032858652		FBgn0027580	-0.456820982	0.021073782
FBgn0030272	0.356732566	0.032858652		FBgn0003863	-4.839483343	0.021699369
FBgn0053966	1.989226612	0.033892882		FBgn0030157	-0.842411603	0.021778294
FBgn0023178	0.343009876	0.034175025		FBgn0004429	-3.333744875	0.021899176
FBgn0262686	1.582142943	0.035738342		FBgn0003867	-0.400901723	0.022124743
FBgn0037324	0.589169661	0.036660595		FBgn0034394	-0.687578525	0.023389975
FBgn0267667	0.636313607	0.038338963		FBgn0037921	-0.49725343	0.023562587
FBgn0051321	0.603269757	0.038364518		FBgn0267435	-0.342819539	0.023562587
FBgn0039864	0.439320625	0.039712351		FBgn0264561	-0.360555899	0.025445893
FBgn0010403	0.401390806	0.041764174		FBgn0038467	-0.720948456	0.025733475
FBgn0288700	0.419944829	0.042843364		FBgn0014879	-0.379345238	0.025870333
FBgn0026398	0.921323238	0.042962739		FBgn0087012	-0.447432522	0.026030671
FBgn0010044	0.824259096	0.042962739		FBgn0051821	-3.165465254	0.026182005
FBgn0267731	1.346635569	0.045768517		FBgn0031942	-0.655371068	0.0262607
FBgn0011293	0.581495576	0.045768517		FBgn0030251	-0.539951768	0.026865227
FBgn0266095	0.41143446	0.046421394		FBgn0026878	-0.664737698	0.02687801
FBgn0267234	0.755407379	0.047438619		FBgn0034258	-0.327583716	0.027880503
FBgn0032639	1.413576595	0.048358845		FBgn0040653	-0.748705528	0.028176995
				FBgn0001208	-0.601333735	0.028176995
				FBgn0034276	-0.929575798	0.028680276
				FBgn0015776	-0.3187683	0.028680276
				FBgn0288229	-0.488642318	0.029310531
				FBgn0030798	-0.38574349	0.031515669
				FBgn0026409	-0.364106051	0.03164784
				FBgn0037537	-0.332043224	0.03172596
				FBgn0039774	-0.455950123	0.032384845
				FBgn0004507	-0.377125646	0.032858652
				FBgn0032330	-0.437870483	0.033074673
				FBgn0032253	-0.690056308	0.033221083
				FBgn0014033	-0.806530591	0.03365866
				FBgn0265185	-3.059715338	0.033892882
				FBgn0038385	-0.500182823	0.034017081
				FBgn0027578	-0.734011377	0.035409609
				FBgn0087013	-0.353059768	0.035738342
				FBgn0028425	-0.351666715	0.035738342
				FBgn0037552	-0.574666278	0.036022474
				FBgn0040827	-0.407868023	0.036449475
				FBgn0033366	-0.738871306	0.038052648
				FBgn0035969	-0.884290895	0.038364518
				FBgn0000492	-0.703678141	0.039688493
				FBgn0265084	-0.799364343	0.039712351
				FBgn0086254	-0.487652133	0.039923285
				FBgn0031689	-0.679142269	0.040623832
				FBgn0035237	-0.403651524	0.040623832
				FBgn0040091	-0.622340413	0.041670506
				FBgn0039022	-0.57822439	0.041705385
				FBgn0032538	-0.481704328	0.041764174
				FBgn0028473	-0.41110047	0.041945451
				FBgn0039801	-0.700047163	0.04241042
				FBgn0037230	-0.531498014	0.04241042
				FBgn0033139	-0.924283863	0.044658559
				FBgn0267240	-0.581621975	0.044798853
				FBgn0036415	-1.582370112	0.04523945
				FBgn0032136	-0.478972843	0.04523945
				FBgn0038795	-0.603718475	0.045768517
				FBgn0002576	-0.388560161	0.045768517
				FBgn0039348	-0.36461951	0.045768517
				FBgn0005614	-0.317659468	0.045768517
				FBgn0040359	-1.290883615	0.046421394
				FBgn0063667	-1.059260381	0.046421394
				FBgn0030054	-0.635028634	0.046421394
				FBgn0027579	-0.408277843	0.046421394
				FBgn0030343	-0.399897666	0.047168303
				FBgn0003358	-1.643642424	0.047312594
				FBgn0039073	-1.092447749	0.047312594
				FBgn0014417	-0.569643353	0.048358845
				FBgn0042177	-0.352025568	0.048400158
