## Supplementary material for "Sex-lethal is recruited to chromatin to promote neuronal tRNA synthesis in males through RNA Polymerase III regulation": All supplementary files: S24_Polr3E_RNAi_I_RNAseq_p_0.05.csv

Upregulated (p<0.05)				Downregulated (p<0.05)
FBgn	log2FoldChange	padj		FBgn	log2FoldChange	padj
FBgn0004034	4.805854048	8.22E-195		FBgn0002945	-1.293826071	4.97E-33
FBgn0038946	2.82757971	6.11E-113		FBgn0037974	-4.205393665	9.36E-26
FBgn0036757	2.052372237	9.57E-50		FBgn0052475	-5.230168392	2.33E-24
FBgn0013278	3.329204044	5.73E-46		FBgn0039727	-0.990101076	6.68E-18
FBgn0262983	4.100828873	6.58E-30		FBgn0035999	-1.124970278	3.43E-17
FBgn0286030	2.320129027	4.61E-17		FBgn0037975	-11.0628002	5.29E-17
FBgn0087005	0.978011125	1.52E-16		FBgn0014019	-0.916871942	3.09E-16
FBgn0260874	0.938442471	2.85E-14		FBgn0000551	-2.063526072	5.95E-14
FBgn0261402	2.318341859	5.95E-14		FBgn0000045	-1.167553556	5.95E-14
FBgn0004895	9.543416018	4.31E-12		FBgn0036000	-1.077730961	6.81E-14
FBgn0010258	2.04383236	7.44E-12		FBgn0000047	-0.999512716	7.72E-12
FBgn0036556	0.663681184	6.39E-11		FBgn0026755	-2.158345162	9.30E-10
FBgn0265318	5.107053445	2.20E-10		FBgn0013307	-0.979206317	1.21E-09
FBgn0040900	1.340080682	8.24E-10		FBgn0051445	-0.886079017	6.08E-09
FBgn0029170	1.347655935	8.78E-09		FBgn0030607	-1.235253886	6.17E-09
FBgn0052726	0.882667165	5.10E-08		FBgn0031182	-1.128530588	7.52E-09
FBgn0035550	2.941543548	6.90E-08		FBgn0001225	-0.925016323	8.78E-09
FBgn0267240	1.173937412	1.27E-07		FBgn0038290	-0.737105609	9.79E-09
FBgn0037324	0.759033717	1.29E-07		FBgn0003507	-0.97120318	1.81E-08
FBgn0063496	0.70438193	2.06E-07		FBgn0039827	-1.325379736	2.33E-08
FBgn0001077	2.795860659	2.39E-07		FBgn0000078	-1.2169433	2.41E-08
FBgn0001229	0.845616348	2.54E-07		FBgn0037973	-1.329490001	2.60E-08
FBgn0030398	1.141625321	2.64E-07		FBgn0036337	-0.794649185	2.60E-08
FBgn0036290	0.708820734	7.28E-07		FBgn0039613	-2.068024978	2.61E-08
FBgn0039523	1.100329827	2.08E-06		FBgn0033065	-0.708185562	3.50E-08
FBgn0034076	0.695957111	3.64E-06		FBgn0040827	-1.040733992	4.08E-08
FBgn0260026	1.088169748	4.40E-06		FBgn0264574	-0.652458235	5.07E-08
FBgn0034329	0.936045339	6.54E-06		FBgn0039241	-0.861465752	5.33E-08
FBgn0036680	0.582088695	3.11E-05		FBgn0035193	-1.514161033	1.11E-07
FBgn0051205	0.705856903	3.16E-05		FBgn0040571	-0.66776828	1.37E-07
FBgn0038029	0.77428013	3.66E-05		FBgn0038914	-1.762675926	2.38E-07
FBgn0038705	1.057361758	7.44E-05		FBgn0037818	-0.931809528	2.93E-07
FBgn0036679	0.762230718	9.61E-05		FBgn0035983	-0.586365571	6.52E-07
FBgn0035390	0.506155912	0.000147944		FBgn0010241	-1.524425442	7.28E-07
FBgn0039040	0.585816302	0.000191844		FBgn0036607	-2.363825693	1.25E-06
FBgn0037807	0.949736549	0.000192149		FBgn0035298	-0.875404328	1.89E-06
FBgn0035168	0.801675423	0.000204556		FBgn0267936	-3.293777459	2.01E-06
FBgn0000564	1.566061016	0.000239405		FBgn0061356	-1.054119609	2.08E-06
FBgn0032405	0.68550735	0.000246276		FBgn0259715	-0.966921383	2.62E-06
FBgn0035699	0.585260834	0.000369022		FBgn0038676	-1.718062238	2.67E-06
FBgn0034475	0.650162786	0.000436065		FBgn0039798	-0.852843139	2.85E-06
FBgn0036417	2.047859089	0.000455293		FBgn0001114	-0.772581908	3.46E-06
FBgn0053177	0.712434484	0.000578295		FBgn0040321	-0.674253988	3.58E-06
FBgn0051156	0.611271548	0.000653286		FBgn0052512	-1.042279807	4.17E-06
FBgn0036931	0.75705595	0.000818622		FBgn0002562	-2.621333677	4.66E-06
FBgn0261649	0.479579927	0.000825839		FBgn0035975	-0.651759831	4.66E-06
FBgn0035087	0.415893728	0.000856431		FBgn0013772	-0.902943885	6.59E-06
FBgn0039481	0.731490368	0.000865141		FBgn0029990	-0.861562466	6.75E-06
FBgn0034865	0.70284214	0.000876726		FBgn0051313	-0.820597328	6.79E-06
FBgn0260653	0.606870108	0.000876726		FBgn0031860	-1.024115348	7.92E-06
FBgn0038419	1.039190096	0.001023727		FBgn0263738	-0.696861166	8.70E-06
FBgn0050438	0.605403532	0.001282974		FBgn0035427	-1.438888909	1.03E-05
FBgn0260463	1.45979342	0.001374504		FBgn0034468	-0.858451859	1.11E-05
FBgn0033629	0.738285522	0.001374504		FBgn0267160	-0.806556396	1.26E-05
FBgn0038956	1.145136036	0.001621491		FBgn0259481	-0.66020436	1.64E-05
FBgn0261341	0.629481809	0.002266576		FBgn0038160	-1.041274558	1.79E-05
FBgn0037836	0.598123159	0.002787658		FBgn0039801	-0.848427074	1.87E-05
FBgn0038972	0.487347784	0.003241045		FBgn0040398	-0.784328602	2.20E-05
FBgn0034605	0.421639852	0.003241045		FBgn0037552	-1.033414389	2.31E-05
FBgn0038814	1.073033439	0.003350789		FBgn0041337	-1.014979094	3.04E-05
FBgn0039282	0.417419632	0.003619751		FBgn0036665	-0.799509254	3.19E-05
FBgn0026399	1.423258351	0.003980054		FBgn0051028	-1.404741731	3.71E-05
FBgn0038798	0.828207066	0.004273525		FBgn0054057	-1.176873642	3.85E-05
FBgn0036896	0.393583223	0.004352395		FBgn0036157	-0.87370388	4.52E-05
FBgn0267664	4.005284763	0.004481071		FBgn0039207	-0.642771142	4.78E-05
FBgn0031634	0.586196542	0.004481071		FBgn0000406	-0.737342493	5.99E-05
FBgn0034010	0.564956766	0.004513163		FBgn0031689	-0.669981732	5.99E-05
FBgn0038113	0.666339728	0.005004702		FBgn0039031	-0.755745273	6.90E-05
FBgn0051718	0.642523972	0.005217396		FBgn0035091	-0.780391565	6.95E-05
FBgn0038606	0.468254983	0.005323456		FBgn0037553	-1.071371124	8.23E-05
FBgn0038929	0.639192939	0.005595458		FBgn0284245	-0.652654335	0.000104916
FBgn0040629	0.659901167	0.007038701		FBgn0031775	-0.792872005	0.000137968
FBgn0052704	0.916494762	0.007114444		FBgn0037090	-0.827195744	0.000145459
FBgn0035691	0.951555845	0.007487346		FBgn0052237	-4.312719243	0.000147944
FBgn0035468	1.146574089	0.007487808		FBgn0030482	-0.788992692	0.000155979
FBgn0033685	0.676760497	0.010116962		FBgn0036030	-0.462893437	0.000178199
FBgn0260004	0.425303717	0.010390563		FBgn0030608	-0.428493093	0.000180609
FBgn0000277	8.912192425	0.010928981		FBgn0261575	-2.196711012	0.000192149
FBgn0035317	0.695616053	0.01097734		FBgn0001187	-0.843253396	0.00023209
FBgn0033809	0.423907243	0.012043188		FBgn0039682	-0.736203519	0.000254497
FBgn0267108	2.723150661	0.012255107		FBgn0039611	-0.806164822	0.000327382
FBgn0039638	0.697731674	0.012255107		FBgn0036557	-0.642330421	0.000337825
FBgn0032734	0.632240013	0.015430036		FBgn0030041	-0.647854629	0.000359762
FBgn0052668	0.718199699	0.015959537		FBgn0035578	-0.774916148	0.000411388
FBgn0036014	3.540994974	0.016006629		FBgn0028402	-0.646651798	0.000451235
FBgn0027500	0.838659218	0.016792689		FBgn0036549	-0.72117782	0.000523495
FBgn0036080	1.243958278	0.018920468		FBgn0035998	-1.069978818	0.000524827
FBgn0037280	0.741671239	0.018920468		FBgn0087002	-0.717081673	0.000629154
FBgn0000279	5.241132318	0.018922234		FBgn0001208	-0.446232171	0.000686743
FBgn0033483	0.456281566	0.019257112		FBgn0085360	-0.647333922	0.000736516
FBgn0031800	0.333618007	0.020464595		FBgn0030040	-1.130208966	0.000744084
FBgn0031255	0.661153739	0.020733935		FBgn0016123	-0.426284662	0.000756088
FBgn0038761	0.583094749	0.020818377		FBgn0036656	-0.76786336	0.000806304
FBgn0037411	1.213114866	0.021660827		FBgn0263336	-0.926128891	0.000818622
FBgn0032282	0.622844698	0.021911675		FBgn0004635	-0.605256024	0.000852867
FBgn0011281	0.384355789	0.022871475		FBgn0032770	-0.837381992	0.000948588
FBgn0053159	0.853669179	0.022906261		FBgn0031824	-0.90369579	0.000951319
FBgn0040734	0.580149933	0.022992129		FBgn0014031	-0.650871531	0.000951319
FBgn0038309	0.371800482	0.024721519		FBgn0052194	-1.330511446	0.001091901
FBgn0266618	1.496178616	0.025470276		FBgn0037831	-0.466039349	0.001091901
FBgn0035948	0.468962926	0.027157313		FBgn0035360	-0.986307621	0.001176422
FBgn0039640	0.478701346	0.02744325		FBgn0022359	-0.85492329	0.001282675
FBgn0035545	3.192014671	0.027641741		FBgn0036787	-0.772427481	0.001299189
FBgn0052192	1.28682623	0.028448911		FBgn0031693	-0.805995364	0.001337502
FBgn0262808	0.903030783	0.030401389		FBgn0037727	-0.762843576	0.001480179
FBgn0039642	0.554984221	0.030701402		FBgn0031360	-0.662206427	0.001548215
FBgn0033043	0.74444895	0.032316913		FBgn0037146	-0.66223684	0.001641902
FBgn0037014	0.649294387	0.032316913		FBgn0035266	-0.588446273	0.001762833
FBgn0266941	5.696410171	0.034881489		FBgn0263659	-0.565858732	0.001781457
FBgn0035279	0.862468483	0.036163311		FBgn0030763	-0.555613382	0.001976462
FBgn0038601	0.52911281	0.036373073		FBgn0037230	-0.707934936	0.002094674
FBgn0000121	0.304662588	0.036408631		FBgn0031449	-0.569843823	0.002636511
FBgn0037501	1.378732877	0.036743558		FBgn0030218	-0.798980485	0.002705706
FBgn0259917	5.690865874	0.039473054		FBgn0036428	-0.578063185	0.002748631
FBgn0016672	0.334995873	0.039541013		FBgn0020765	-1.884268528	0.003097925
FBgn0288447	1.108401882	0.039579745		FBgn0032287	-0.745604019	0.003141978
FBgn0013812	0.372649055	0.039579745		FBgn0036320	-6.370130453	0.003350789
FBgn0019940	0.32014126	0.039579745		FBgn0026721	-0.641838704	0.003427974
FBgn0032452	2.677588749	0.039725737		FBgn0027560	-0.565736961	0.003479648
FBgn0038487	1.382247672	0.040299362		FBgn0062961	-1.146129976	0.003524426
FBgn0259831	0.642444516	0.040569785		FBgn0034321	-0.776343456	0.003669225
FBgn0052006	0.699009659	0.040572164		FBgn0036325	-6.428512659	0.004130144
FBgn0035392	0.442697884	0.041307972		FBgn0037801	-0.926174432	0.004130144
FBgn0001256	0.925828015	0.043102011		FBgn0085244	-0.777834876	0.004130144
FBgn0034446	0.606539064	0.046604469		FBgn0027070	-0.506682301	0.004130144
FBgn0052495	0.865355159	0.048649158		FBgn0262985	-1.698151323	0.004215962
FBgn0262955	0.331269099	0.048691827		FBgn0002565	-2.28877123	0.00423985
				FBgn0035734	-0.626055204	0.004273525
				FBgn0039800	-0.557224595	0.004273525
				FBgn0034200	-0.633897591	0.004292491
				FBgn0010651	-0.646827299	0.004338501
				FBgn0259164	-0.761233679	0.004442705
				FBgn0086704	-0.407201375	0.004773841
				FBgn0083970	-0.594995444	0.005065908
				FBgn0263200	-0.512810804	0.005595458
				FBgn0013773	-0.665578607	0.005888463
				FBgn0034394	-0.60582301	0.006093981
				FBgn0023441	-0.391778647	0.006093981
				FBgn0037518	-0.6054696	0.006265845
				FBgn0001257	-0.521378129	0.006316913
				FBgn0033366	-0.533355024	0.006536184
				FBgn0036732	-0.456857075	0.006559893
				FBgn0043854	-1.173873082	0.006732809
				FBgn0261808	-0.448274567	0.006766718
				FBgn0038455	-0.646264393	0.006776919
				FBgn0032785	-0.558852202	0.006776919
				FBgn0026565	-2.018382978	0.008122294
				FBgn0030828	-0.532496402	0.008225953
				FBgn0039431	-0.445433554	0.00894213
				FBgn0003248	-0.363811283	0.009303977
				FBgn0036801	-0.367838793	0.009404042
				FBgn0014455	-0.670556246	0.010116962
				FBgn0039151	-0.590201843	0.010116962
				FBgn0037186	-0.521529697	0.010116962
				FBgn0030394	-1.264905646	0.010416207
				FBgn0034885	-0.455354611	0.010579353
				FBgn0011770	-0.613372932	0.010817607
				FBgn0266777	-1.555390978	0.011148932
				FBgn0030968	-0.688535204	0.01124513
				FBgn0086687	-0.39632999	0.01124513
				FBgn0259101	-1.365581409	0.011300553
				FBgn0038631	-0.685684382	0.011726507
				FBgn0015570	-0.693046628	0.011867446
				FBgn0085453	-0.694577571	0.012038674
				FBgn0002719	-0.443557864	0.012351934
				FBgn0032889	-0.542784345	0.012384854
				FBgn0285952	-0.438186594	0.013739025
				FBgn0031097	-0.486865014	0.014030935
				FBgn0029769	-0.617083626	0.014455639
				FBgn0014427	-0.446017547	0.014455639
				FBgn0010421	-0.505714669	0.014823475
				FBgn0259682	-0.59896939	0.014915636
				FBgn0031305	-0.592337865	0.015024579
				FBgn0024289	-0.639377073	0.015083198
				FBgn0053493	-0.698830776	0.015175607
				FBgn0259716	-0.650212106	0.015175607
				FBgn0036659	-0.528653852	0.015420943
				FBgn0038467	-0.588322107	0.017797273
				FBgn0038837	-0.375388316	0.018300151
				FBgn0023129	-0.536955796	0.018688616
				FBgn0038405	-0.806154291	0.018920468
				FBgn0036880	-0.643788832	0.020045318
				FBgn0020513	-0.549685276	0.020206832
				FBgn0050083	-0.93686812	0.020347738
				FBgn0266369	-0.489955133	0.020347738
				FBgn0262972	-0.942231478	0.020629837
				FBgn0027578	-0.452676126	0.020733935
				FBgn0032896	-0.645459469	0.020985335
				FBgn0259938	-0.52859912	0.021257404
				FBgn0004649	-6.276310194	0.021793719
				FBgn0032285	-0.410128166	0.021911675
				FBgn0039685	-2.168814381	0.022276697
				FBgn0038820	-0.357558315	0.022992129
				FBgn0037901	-0.522720897	0.023780222
				FBgn0027579	-0.379659504	0.023780222
				FBgn0029828	-0.647118489	0.023838656
				FBgn0086690	-0.346348206	0.024721519
				FBgn0036646	-0.515807274	0.02487314
				FBgn0019830	-0.571246323	0.024923373
				FBgn0086450	-0.546162646	0.024923373
				FBgn0034999	-0.536065291	0.026281748
				FBgn0030157	-0.466564383	0.026281748
				FBgn0035583	-2.328738794	0.026649085
				FBgn0051100	-0.396555523	0.027011022
				FBgn0263973	-0.420168924	0.027435174
				FBgn0267687	-1.773963426	0.028585113
				FBgn0026403	-0.486808775	0.028773961
				FBgn0035462	-0.519159035	0.028938579
				FBgn0034717	-0.543140012	0.030965206
				FBgn0029176	-0.509528642	0.031579912
				FBgn0264750	-0.602620401	0.033852017
				FBgn0000447	-0.430332224	0.0344934
				FBgn0267230	-2.417023947	0.034881489
				FBgn0028544	-0.513338195	0.034881489
				FBgn0064237	-0.58323622	0.034892641
				FBgn0034215	-0.417215132	0.034892641
				FBgn0038858	-0.459385358	0.03494044
				FBgn0039415	-1.1216942	0.035259596
				FBgn0026563	-0.866299138	0.035259596
				FBgn0011768	-0.448742372	0.035259596
				FBgn0037375	-0.441657128	0.035259596
				FBgn0086661	-1.294133564	0.035531046
				FBgn0004237	-0.320845085	0.035751294
				FBgn0261108	-0.385488368	0.036360265
				FBgn0019936	-0.381418293	0.036373073
				FBgn0265843	-1.237742133	0.036490916
				FBgn0052681	-0.899808066	0.036679357
				FBgn0052037	-0.738761718	0.03717845
				FBgn0052687	-0.402288697	0.03717845
				FBgn0039856	-0.442264075	0.037592267
				FBgn0031538	-0.5969983	0.039579745
				FBgn0053087	-0.333740963	0.039579745
				FBgn0028426	-0.606717424	0.039725737
				FBgn0085484	-0.474407769	0.039914665
				FBgn0034322	-0.75172363	0.040299362
				FBgn0036857	-0.522976601	0.040299362
				FBgn0051548	-0.485277761	0.040734336
				FBgn0035090	-0.423473708	0.042818419
				FBgn0004629	-1.39756517	0.043102011
				FBgn0051014	-1.867773735	0.044848563
				FBgn0031559	-1.089137107	0.045495272
				FBgn0263413	-0.716795858	0.045562527
				FBgn0031913	-0.601414981	0.047516052
				FBgn0031417	-0.451788033	0.04823156
				FBgn0016715	-0.462572629	0.048649158
				FBgn0001168	-0.473934447	0.049128402
