## Supplementary material for "Sex-lethal is recruited to chromatin to promote neuronal tRNA synthesis in males through RNA Polymerase III regulation": All supplementary files: S26_Polr3E_RNAi_I_GO_Term_Analysis.csv

Upregulated									Downregulated
GO biological process complete	Drosophila melanogaster - REFLIST (13821)	upload_1 (123)	upload_1 (expected)	upload_1 (over/under)	upload_1 (fold Enrichment)	upload_1 (raw P-value)	upload_1 (FDR)		GO biological process complete	Drosophila melanogaster - REFLIST (13821)	upload_1 (232)	upload_1 (expected)	upload_1 (over/under)	upload_1 (fold Enrichment)	upload_1 (raw P-value)	upload_1 (FDR)
detection of chemical stimulus involved in sensory perception (GO:0050907)	117	16	1.04	+	15.37	5.41E-15	3.93E-11		small molecule metabolic process (GO:0044281)	715	45	12	+	3.75	8.82E-15	6.41E-11
sensory perception of smell (GO:0007608)	130	16	1.16	+	13.83	2.97E-14	1.08E-10		alpha-amino acid metabolic process (GO:1901605)	100	15	1.68	+	8.94	1.08E-10	3.92E-07
detection of chemical stimulus involved in sensory perception of smell (GO:0050911)	75	13	0.67	+	19.48	9.15E-14	2.22E-10		organic acid metabolic process (GO:0006082)	342	25	5.74	+	4.35	6.38E-10	9.28E-07
detection of stimulus involved in sensory perception (GO:0050906)	145	16	1.29	+	12.4	1.69E-13	3.07E-10		oxoacid metabolic process (GO:0043436)	339	25	5.69	+	4.39	5.31E-10	9.65E-07
sensory perception of chemical stimulus (GO:0007606)	282	19	2.51	+	7.57	6.04E-12	7.32E-09		carboxylic acid metabolic process (GO:0019752)	338	25	5.67	+	4.41	4.99E-10	1.21E-06
detection of chemical stimulus (GO:0009593)	181	16	1.61	+	9.93	5.37E-12	7.81E-09		L-amino acid metabolic process (GO:0170033)	83	13	1.39	+	9.33	1.12E-09	1.36E-06
detection of stimulus (GO:0051606)	258	18	2.3	+	7.84	1.28E-11	1.33E-08		L-amino acid biosynthetic process (GO:0170034)	35	9	0.59	+	15.32	4.38E-09	3.98E-06
sensory perception (GO:0007600)	386	21	3.44	+	6.11	2.47E-11	2.25E-08		proteinogenic amino acid biosynthetic process (GO:0170038)	35	9	0.59	+	15.32	4.38E-09	4.55E-06
nervous system process (GO:0050877)	560	22	4.98	+	4.41	3.87E-09	3.12E-06		proteinogenic amino acid metabolic process (GO:0170039)	80	12	1.34	+	8.94	8.29E-09	6.03E-06
system process (GO:0003008)	632	22	5.62	+	3.91	3.45E-08	2.51E-05		alpha-amino acid biosynthetic process (GO:1901607)	37	9	0.62	+	14.49	7.49E-09	6.05E-06
transmission of nerve impulse (GO:0019226)	9	4	0.08	+	49.94	7.27E-07	4.81E-04		amino acid metabolic process (GO:0006520)	162	16	2.72	+	5.88	1.35E-08	8.93E-06
response to chemical (GO:0042221)	818	21	7.28	+	2.88	1.00E-05	5.61E-03		small molecule catabolic process (GO:0044282)	190	17	3.19	+	5.33	2.09E-08	1.17E-05
response to pheromone (GO:0019236)	33	5	0.29	+	17.03	1.00E-05	6.06E-03		amino acid biosynthetic process (GO:0008652)	41	9	0.69	+	13.08	1.99E-08	1.21E-05
response to Gram-negative bacterium (GO:0140460)	7	3	0.06	+	48.16	2.35E-05	1.22E-02		cellular catabolic process (GO:0044248)	155	14	2.6	+	5.38	3.40E-07	1.76E-04
heat shock-mediated polytene chromosome puffing (GO:0035080)	9	3	0.08	+	37.46	5.56E-05	2.69E-02		ribonucleoside monophosphate metabolic process (GO:0009161)	21	6	0.35	+	17.02	9.22E-07	4.47E-04
polytene chromosome puffing (GO:0035079)	10	3	0.09	+	33.71	7.89E-05	3.58E-02		serine family amino acid metabolic process (GO:0009069)	14	5	0.24	+	21.28	2.26E-06	1.03E-03
humoral immune response (GO:0006959)	52	5	0.46	+	10.8	9.57E-05	4.09E-02		nucleoside monophosphate metabolic process (GO:0009123)	25	6	0.42	+	14.3	2.84E-06	1.22E-03
									ribonucleoside monophosphate biosynthetic process (GO:0009156)	15	5	0.25	+	19.86	3.34E-06	1.35E-03
									developmental process involved in reproduction (GO:0003006)	898	1	15.07	-	0.07	5.11E-06	1.49E-03
									carboxylic acid catabolic process (GO:0046395)	119	11	2	+	5.51	5.05E-06	1.53E-03
									small molecule biosynthetic process (GO:0044283)	218	15	3.66	+	4.1	4.11E-06	1.57E-03
									cellular process involved in reproduction in multicellular organism (GO:0022412)	731	0	12.27	-	< 0.01	4.81E-06	1.59E-03
									organic acid catabolic process (GO:0016054)	119	11	2	+	5.51	5.05E-06	1.60E-03
									dehydro-D-arabinono-1,4-lactone metabolic process (GO:0070484)	3	3	0.05	+	59.57	4.67E-06	1.62E-03
									dehydro-D-arabinono-1,4-lactone biosynthetic process (GO:0070485)	3	3	0.05	+	59.57	4.67E-06	1.70E-03
									purine nucleoside monophosphate metabolic process (GO:0009126)	17	5	0.29	+	17.52	6.70E-06	1.80E-03
									purine ribonucleoside monophosphate metabolic process (GO:0009167)	17	5	0.29	+	17.52	6.70E-06	1.87E-03
									nucleoside monophosphate biosynthetic process (GO:0009124)	18	5	0.3	+	16.55	9.15E-06	2.38E-03
									carboxylic acid biosynthetic process (GO:0046394)	108	10	1.81	+	5.52	1.35E-05	3.26E-03
									organic acid biosynthetic process (GO:0016053)	108	10	1.81	+	5.52	1.35E-05	3.37E-03
									germ cell development (GO:0007281)	677	0	11.36	-	< 0.01	1.74E-05	4.09E-03
									glyoxylate metabolic process (GO:0046487)	4	3	0.07	+	44.68	1.84E-05	4.19E-03
									cellular component organization or biogenesis (GO:0071840)	2883	24	48.39	-	0.5	2.79E-05	5.96E-03
									alpha-amino acid catabolic process (GO:1901606)	53	7	0.89	+	7.87	2.74E-05	6.04E-03
									purine nucleoside monophosphate biosynthetic process (GO:0009127)	12	4	0.2	+	19.86	3.45E-05	6.96E-03
									purine ribonucleoside monophosphate biosynthetic process (GO:0009168)	12	4	0.2	+	19.86	3.45E-05	7.16E-03
									lactone metabolic process (GO:1901334)	5	3	0.08	+	35.74	4.55E-05	8.71E-03
									lactone biosynthetic process (GO:1901336)	5	3	0.08	+	35.74	4.55E-05	8.95E-03
									amino acid catabolic process (GO:0009063)	58	7	0.97	+	7.19	4.98E-05	9.28E-03
									regulation of nucleobase-containing compound metabolic process (GO:0019219)	1301	6	21.84	-	0.27	5.86E-05	9.69E-03
									nucleobase-containing small molecule metabolic process (GO:0055086)	305	16	5.12	+	3.13	5.80E-05	9.81E-03
									protein modification process (GO:0036211)	752	1	12.62	-	0.08	5.45E-05	9.91E-03
									L-amino acid catabolic process (GO:0170035)	41	6	0.69	+	8.72	5.77E-05	9.98E-03
									carbohydrate metabolic process (GO:0005975)	241	14	4.05	+	3.46	5.72E-05	1.01E-02
									organelle organization (GO:0006996)	1588	9	26.66	-	0.34	6.44E-05	1.04E-02
									macromolecule modification (GO:0043412)	853	2	14.32	-	0.14	8.51E-05	1.35E-02
									glycine metabolic process (GO:0006544)	6	3	0.1	+	29.79	9.00E-05	1.39E-02
									female gamete generation (GO:0007292)	590	0	9.9	-	< 0.01	9.31E-05	1.41E-02
									insecticide metabolic process (GO:0017143)	7	3	0.12	+	25.53	1.55E-04	2.22E-02
									cellular component organization (GO:0016043)	2714	24	45.56	-	0.53	1.61E-04	2.25E-02
									aldehyde catabolic process (GO:0046185)	7	3	0.12	+	25.53	1.55E-04	2.26E-02
									regulation of RNA metabolic process (GO:0051252)	1236	6	20.75	-	0.29	1.66E-04	2.28E-02
									toxin metabolic process (GO:0009404)	7	3	0.12	+	25.53	1.55E-04	2.31E-02
									lipid transport (GO:0006869)	94	8	1.58	+	5.07	1.80E-04	2.42E-02
									oogenesis (GO:0048477)	540	0	9.06	-	< 0.01	2.03E-04	2.68E-02
									biological regulation (GO:0065007)	4229	46	70.99	-	0.65	2.35E-04	3.05E-02
									regulation of biological process (GO:0050789)	4009	43	67.3	-	0.64	2.55E-04	3.25E-02
									regulation of DNA-templated transcription (GO:0006355)	1089	5	18.28	-	0.27	3.05E-04	3.46E-02
									L-serine biosynthetic process (GO:0006564)	2	2	0.03	+	59.57	2.81E-04	3.52E-02
									regulation of RNA biosynthetic process (GO:2001141)	1089	5	18.28	-	0.27	3.05E-04	3.52E-02
									cellular response to xenobiotic stimulus (GO:0071466)	20	4	0.34	+	11.91	3.03E-04	3.56E-02
									response to insecticide (GO:0017085)	20	4	0.34	+	11.91	3.03E-04	3.62E-02
									macromolecule metabolic process (GO:0043170)	3086	30	51.8	-	0.58	3.24E-04	3.62E-02
									vesicle-mediated transport (GO:0016192)	513	0	8.61	-	< 0.01	2.96E-04	3.65E-02
									xenobiotic metabolic process (GO:0006805)	20	4	0.34	+	11.91	3.03E-04	3.68E-02
									serine family amino acid biosynthetic process (GO:0009070)	9	3	0.15	+	19.86	3.64E-04	4.01E-02
									response to xenobiotic stimulus (GO:0009410)	22	4	0.37	+	10.83	4.46E-04	4.84E-02
									proteinogenic amino acid catabolic process (GO:0170040)	39	5	0.65	+	7.64	4.61E-04	4.93E-02
