## Supplementary material for "Sex-lethal is recruited to chromatin to promote neuronal tRNA synthesis in males through RNA Polymerase III regulation": All supplementary files: S27_Sxl_DamID_vs_Sxl_RNAi_I_RNAseq.csv

FBgn DamID	log2FoldChange	padj		Sig. Total	170	%
FBgn0035642	-7.478350639	8.30677E-09		Sig. Down	111	65.29
FBgn0004429	-3.333744875	0.021899176		Sig. Up	59	34.71
FBgn0028583	-1.70896614	0.000483107
FBgn0036415	-1.582370112	0.04523945
FBgn0027620	-1.527774596	5.82511E-32
FBgn0030347	-1.472900584	3.06142E-26
FBgn0005664	-1.457128206	1.19418E-06
FBgn0036995	-1.321782071	4.18342E-06
FBgn0032669	-1.296524802	0.00535198
FBgn0263986	-1.199732208	5.95143E-09
FBgn0037090	-1.160172703	3.29848E-06
FBgn0039073	-1.092447749	0.047312594
FBgn0063667	-1.059260381	0.046421394
FBgn0010246	-1.05510594	0.000752141
FBgn0037487	-0.983443027	0.01686954
FBgn0001114	-0.945095405	0.003102845
FBgn0260746	-0.933535231	4.8368E-05
FBgn0037222	-0.931015929	0.003063392
FBgn0033139	-0.924283863	0.044658559
FBgn0030348	-0.914676134	3.88668E-06
FBgn0040637	-0.895623363	0.001000506
FBgn0035969	-0.884290895	0.038364518
FBgn0030159	-0.883252483	0.007011402
FBgn0031182	-0.861447525	0.008514813
FBgn0028544	-0.81997671	0.018741085
FBgn0003137	-0.817606459	0.000394788
FBgn0031693	-0.806027647	0.00074521
FBgn0265084	-0.799364343	0.039712351
FBgn0036759	-0.789874568	0.002226523
FBgn0034618	-0.786376164	3.25914E-06
FBgn0037607	-0.785125655	0.007679397
FBgn0000053	-0.776121068	0.009074196
FBgn0031461	-0.761417044	1.32498E-09
FBgn0259164	-0.756016195	0.009074196
FBgn0035484	-0.732225397	0.018283953
FBgn0025697	-0.730027658	1.97E-09
FBgn0038467	-0.720948456	0.025733475
FBgn0000492	-0.703678141	0.039688493
FBgn0032253	-0.690056308	0.033221083
FBgn0034394	-0.687578525	0.023389975
FBgn0263199	-0.685580115	0.012617566
FBgn0031689	-0.679142269	0.040623832
FBgn0035227	-0.671556592	2.28463E-07
FBgn0026878	-0.664737698	0.02687801
FBgn0033289	-0.646504694	0.000453677
FBgn0030317	-0.644790869	0.002871797
FBgn0052191	-0.640142324	0.008302317
FBgn0030054	-0.635028634	0.046421394
FBgn0263973	-0.630445072	0.00111297
FBgn0035978	-0.625545208	0.000453677
FBgn0040091	-0.622340413	0.041670506
FBgn0032864	-0.621485018	0.01816736
FBgn0001208	-0.601333735	0.028176995
FBgn0036857	-0.598809219	0.012856713
FBgn0001258	-0.595118855	0.015129396
FBgn0033246	-0.593480113	0.002302943
FBgn0039022	-0.57822439	0.041705385
FBgn0031012	-0.572752691	0.010634686
FBgn0003308	-0.572488408	0.007199121
FBgn0014417	-0.569643353	0.048358845
FBgn0051324	-0.556715817	0.002349787
FBgn0086348	-0.552283365	0.019651187
FBgn0030251	-0.539951768	0.026865227
FBgn0030357	-0.5376869	0.006097667
FBgn0029791	-0.533926468	0.005405075
FBgn0028426	-0.532306915	0.000954648
FBgn0036264	-0.531973579	0.014558591
FBgn0032683	-0.513032192	0.008606269
FBgn0004057	-0.511248231	0.010041143
FBgn0038385	-0.500182823	0.034017081
FBgn0037921	-0.49725343	0.023562587
FBgn0033913	-0.492197433	0.012514842
FBgn0039809	-0.49139352	0.021073782
FBgn0010226	-0.489203498	0.011701849
FBgn0086254	-0.487652133	0.039923285
FBgn0032538	-0.481704328	0.041764174
FBgn0031298	-0.473643668	0.006207791
FBgn0000370	-0.470145064	1.7776E-05
FBgn0034718	-0.469739057	0.014567504
FBgn0002567	-0.466225887	0.014784078
FBgn0027580	-0.456820982	0.021073782
FBgn0039774	-0.455950123	0.032384845
FBgn0005612	-0.453353541	0.008888602
FBgn0003074	-0.451607307	0.009387679
FBgn0039543	-0.448891579	0.009992809
FBgn0087012	-0.447432522	0.026030671
FBgn0031449	-0.444116079	0.004572773
FBgn0032330	-0.437870483	0.033074673
FBgn0261261	-0.430883445	0.001734723
FBgn0000559	-0.413368572	0.017044891
FBgn0035574	-0.410210461	0.007391097
FBgn0027579	-0.408277843	0.046421394
FBgn0035696	-0.408233841	0.020797233
FBgn0027621	-0.404056346	0.005136182
FBgn0035237	-0.403651524	0.040623832
FBgn0003867	-0.400901723	0.022124743
FBgn0030343	-0.399897666	0.047168303
FBgn0002576	-0.388560161	0.045768517
FBgn0030798	-0.38574349	0.031515669
FBgn0004507	-0.377125646	0.032858652
FBgn0039348	-0.36461951	0.045768517
FBgn0026409	-0.364106051	0.03164784
FBgn0264561	-0.360555899	0.025445893
FBgn0261988	-0.353904209	0.006684096
FBgn0087013	-0.353059768	0.035738342
FBgn0001124	-0.352455716	0.01757461
FBgn0042177	-0.352025568	0.048400158
FBgn0028425	-0.351666715	0.035738342
FBgn0037537	-0.332043224	0.03172596
FBgn0034258	-0.327583716	0.027880503
FBgn0015776	-0.3187683	0.028680276
FBgn0023178	0.343009876	0.034175025
FBgn0052506	0.345254609	0.01686954
FBgn0034935	0.349989433	0.020225592
FBgn0030272	0.356732566	0.032858652
FBgn0263997	0.373395083	0.010504125
FBgn0035207	0.374172553	0.005892238
FBgn0052791	0.37668932	0.031696621
FBgn0036935	0.396722101	0.011451628
FBgn0011589	0.398468993	0.006207791
FBgn0260004	0.4096812	0.006377737
FBgn0038788	0.410342767	0.009866386
FBgn0028872	0.436881948	0.02597799
FBgn0027109	0.442333162	0.001070236
FBgn0002973	0.455403498	0.028176995
FBgn0035206	0.474989426	0.002132656
FBgn0033657	0.543688089	0.000376462
FBgn0033135	0.563799964	0.031810686
FBgn0051321	0.603269757	0.038364518
FBgn0025643	0.626540806	0.009041029
FBgn0264617	0.65385633	0.026086597
FBgn0019660	0.670844958	1.06337E-08
FBgn0085209	0.687401188	0.011399387
FBgn0034262	0.689863791	0.006391973
FBgn0263974	0.703051662	0.00069898
FBgn0035205	0.707053321	0.000246506
FBgn0051201	0.715270081	0.000597593
FBgn0010039	0.728797796	0.001235495
FBgn0038350	0.731435306	0.004210175
FBgn0003499	0.755025564	0.02687801
FBgn0267234	0.755407379	0.047438619
FBgn0036880	0.773589951	0.000453677
FBgn0039299	0.776363782	0.003633951
FBgn0033968	0.781648589	0.021778294
FBgn0040502	0.812372073	0.00013382
FBgn0040717	0.817315467	0.006684096
FBgn0035766	0.855808087	8.9692E-13
FBgn0029851	0.895487231	0.003102845
FBgn0028979	0.986344011	7.79391E-08
FBgn0085330	0.994093995	0.006377737
FBgn0038846	1.001898163	2.48493E-06
FBgn0029639	1.045173267	0.001136659
FBgn0014019	1.061777755	1.92973E-10
FBgn0034187	1.075328215	0.025445893
FBgn0035673	1.076352364	0.001977525
FBgn0052192	1.12068477	0.025733475
FBgn0032282	1.152645991	0.000905817
FBgn0267160	1.305622327	2.67734E-18
FBgn0265633	1.338475443	0.020797233
FBgn0267731	1.346635569	0.045768517
FBgn0038290	1.517314324	4.31296E-37
FBgn0027259	1.821635517	4.03607E-11
FBgn0030313	1.903091237	0.02597799
FBgn0054043	2.63282934	0.002781895
FBgn0051279	2.844136554	0.002815964
FBgn0013276	3.070007611	2.4632E-52
FBgn0262811	5.441419178	6.55086E-80
FBgn0003996	6.010608342	0
FBgn0052237	6.291865606	0.000484253
FBgn0013278	11.57531589	0
