## Supplementary material for "Sex-lethal is recruited to chromatin to promote neuronal tRNA synthesis in males through RNA Polymerase III regulation": All supplementary files: S28_Sxl_DamID_vs_Polr3E_RNAi_RNAseq.csv

FBgn DamID	log2FoldChange	padj		Sig. Total	212	%
FBgn0052237	-4.312719243	0.000147944		Sig. Down	148	69.81132075
FBgn0002562	-2.621333677	4.65813E-06		Sig. Up	64	30.18867925
FBgn0002565	-2.28877123	0.00423985
FBgn0039685	-2.168814381	0.022276697
FBgn0000551	-2.063526072	5.95237E-14
FBgn0026565	-2.018382978	0.008122294
FBgn0020765	-1.884268528	0.003097925
FBgn0051014	-1.867773735	0.044848563
FBgn0262985	-1.698151323	0.004215962
FBgn0035427	-1.438888909	1.03017E-05
FBgn0259101	-1.365581409	0.011300553
FBgn0086661	-1.294133564	0.035531046
FBgn0002945	-1.293826071	4.97395E-33
FBgn0030394	-1.264905646	0.010416207
FBgn0030607	-1.235253886	6.1719E-09
FBgn0054057	-1.176873642	3.85419E-05
FBgn0031182	-1.128530588	7.51955E-09
FBgn0035999	-1.124970278	3.42691E-17
FBgn0039415	-1.1216942	0.035259596
FBgn0031559	-1.089137107	0.045495272
FBgn0036000	-1.077730961	6.80524E-14
FBgn0035998	-1.069978818	0.000524827
FBgn0052512	-1.042279807	4.16646E-06
FBgn0000047	-0.999512716	7.71599E-12
FBgn0263336	-0.926128891	0.000818622
FBgn0001225	-0.925016323	8.77915E-09
FBgn0014019	-0.916871942	3.09063E-16
FBgn0031824	-0.90369579	0.000951319
FBgn0035298	-0.875404328	1.89373E-06
FBgn0036157	-0.87370388	4.52377E-05
FBgn0039241	-0.861465752	5.33493E-08
FBgn0022359	-0.85492329	0.001282675
FBgn0001187	-0.843253396	0.00023209
FBgn0032770	-0.837381992	0.000948588
FBgn0037090	-0.827195744	0.000145459
FBgn0267160	-0.806556396	1.26276E-05
FBgn0038405	-0.806154291	0.018920468
FBgn0031693	-0.805995364	0.001337502
FBgn0036665	-0.799509254	3.19325E-05
FBgn0030218	-0.798980485	0.002705706
FBgn0036337	-0.794649185	2.60177E-08
FBgn0031775	-0.792872005	0.000137968
FBgn0030482	-0.788992692	0.000155979
FBgn0040398	-0.784328602	2.19857E-05
FBgn0035091	-0.780391565	6.95314E-05
FBgn0034321	-0.776343456	0.003669225
FBgn0001114	-0.772581908	3.45943E-06
FBgn0036656	-0.76786336	0.000806304
FBgn0037727	-0.762843576	0.001480179
FBgn0259164	-0.761233679	0.004442705
FBgn0000406	-0.737342493	5.98668E-05
FBgn0038290	-0.737105609	9.7899E-09
FBgn0036549	-0.72117782	0.000523495
FBgn0263413	-0.716795858	0.045562527
FBgn0033065	-0.708185562	3.49928E-08
FBgn0263738	-0.696861166	8.69792E-06
FBgn0085453	-0.694577571	0.012038674
FBgn0015570	-0.693046628	0.011867446
FBgn0030968	-0.688535204	0.01124513
FBgn0038631	-0.685684382	0.011726507
FBgn0040321	-0.674253988	3.5769E-06
FBgn0014455	-0.670556246	0.010116962
FBgn0031689	-0.669981732	5.98668E-05
FBgn0040571	-0.66776828	1.37121E-07
FBgn0013773	-0.665578607	0.005888463
FBgn0031360	-0.662206427	0.001548215
FBgn0259481	-0.66020436	1.64371E-05
FBgn0264574	-0.652458235	5.07167E-08
FBgn0035975	-0.651759831	4.65813E-06
FBgn0014031	-0.650871531	0.000951319
FBgn0030041	-0.647854629	0.000359762
FBgn0010651	-0.646827299	0.004338501
FBgn0028402	-0.646651798	0.000451235
FBgn0038455	-0.646264393	0.006776919
FBgn0032896	-0.645459469	0.020985335
FBgn0036880	-0.643788832	0.020045318
FBgn0039207	-0.642771142	4.78092E-05
FBgn0036557	-0.642330421	0.000337825
FBgn0024289	-0.639377073	0.015083198
FBgn0034200	-0.633897591	0.004292491
FBgn0011770	-0.613372932	0.010817607
FBgn0028426	-0.606717424	0.039725737
FBgn0034394	-0.60582301	0.006093981
FBgn0037518	-0.6054696	0.006265845
FBgn0031913	-0.601414981	0.047516052
FBgn0031538	-0.5969983	0.039579745
FBgn0031305	-0.592337865	0.015024579
FBgn0039151	-0.590201843	0.010116962
FBgn0035266	-0.588446273	0.001762833
FBgn0038467	-0.588322107	0.017797273
FBgn0035983	-0.586365571	6.51678E-07
FBgn0036428	-0.578063185	0.002748631
FBgn0019830	-0.571246323	0.024923373
FBgn0031449	-0.569843823	0.002636511
FBgn0263659	-0.565858732	0.001781457
FBgn0027560	-0.565736961	0.003479648
FBgn0032785	-0.558852202	0.006776919
FBgn0030763	-0.555613382	0.001976462
FBgn0020513	-0.549685276	0.020206832
FBgn0086450	-0.546162646	0.024923373
FBgn0034717	-0.543140012	0.030965206
FBgn0032889	-0.542784345	0.012384854
FBgn0034999	-0.536065291	0.026281748
FBgn0036659	-0.528653852	0.015420943
FBgn0259938	-0.52859912	0.021257404
FBgn0036857	-0.522976601	0.040299362
FBgn0037901	-0.522720897	0.023780222
FBgn0037186	-0.521529697	0.010116962
FBgn0001257	-0.521378129	0.006316913
FBgn0035462	-0.519159035	0.028938579
FBgn0036646	-0.515807274	0.02487314
FBgn0028544	-0.513338195	0.034881489
FBgn0263200	-0.512810804	0.005595458
FBgn0029176	-0.509528642	0.031579912
FBgn0027070	-0.506682301	0.004130144
FBgn0010421	-0.505714669	0.014823475
FBgn0266369	-0.489955133	0.020347738
FBgn0051548	-0.485277761	0.040734336
FBgn0085484	-0.474407769	0.039914665
FBgn0001168	-0.473934447	0.049128402
FBgn0037831	-0.466039349	0.001091901
FBgn0036030	-0.462893437	0.000178199
FBgn0016715	-0.462572629	0.048649158
FBgn0038858	-0.459385358	0.03494044
FBgn0036732	-0.456857075	0.006559893
FBgn0034885	-0.455354611	0.010579353
FBgn0031417	-0.451788033	0.04823156
FBgn0011768	-0.448742372	0.035259596
FBgn0261808	-0.448274567	0.006766718
FBgn0001208	-0.446232171	0.000686743
FBgn0014427	-0.446017547	0.014455639
FBgn0039431	-0.445433554	0.00894213
FBgn0002719	-0.443557864	0.012351934
FBgn0039856	-0.442264075	0.037592267
FBgn0000447	-0.430332224	0.0344934
FBgn0030608	-0.428493093	0.000180609
FBgn0263973	-0.420168924	0.027435174
FBgn0032285	-0.410128166	0.021911675
FBgn0052687	-0.402288697	0.03717845
FBgn0051100	-0.396555523	0.027011022
FBgn0086687	-0.39632999	0.01124513
FBgn0023441	-0.391778647	0.006093981
FBgn0261108	-0.385488368	0.036360265
FBgn0027579	-0.379659504	0.023780222
FBgn0036801	-0.367838793	0.009404042
FBgn0086690	-0.346348206	0.024721519
FBgn0053087	-0.333740963	0.039579745
FBgn0004237	-0.320845085	0.035751294
FBgn0019940	0.32014126	0.039579745
FBgn0262955	0.331269099	0.048691827
FBgn0031800	0.333618007	0.020464595
FBgn0013812	0.372649055	0.039579745
FBgn0036896	0.393583223	0.004352395
FBgn0035087	0.415893728	0.000856431
FBgn0039282	0.417419632	0.003619751
FBgn0034605	0.421639852	0.003241045
FBgn0033809	0.423907243	0.012043188
FBgn0260004	0.425303717	0.010390563
FBgn0035392	0.442697884	0.041307972
FBgn0033483	0.456281566	0.019257112
FBgn0035948	0.468962926	0.027157313
FBgn0039640	0.478701346	0.02744325
FBgn0261649	0.479579927	0.000825839
FBgn0038972	0.487347784	0.003241045
FBgn0038601	0.52911281	0.036373073
FBgn0039642	0.554984221	0.030701402
FBgn0036680	0.582088695	3.11316E-05
FBgn0031634	0.586196542	0.004481071
FBgn0050438	0.605403532	0.001282974
FBgn0034446	0.606539064	0.046604469
FBgn0260653	0.606870108	0.000876726
FBgn0051156	0.611271548	0.000653286
FBgn0032282	0.622844698	0.021911675
FBgn0261341	0.629481809	0.002266576
FBgn0051718	0.642523972	0.005217396
FBgn0031255	0.661153739	0.020733935
FBgn0036556	0.663681184	6.38668E-11
FBgn0038113	0.666339728	0.005004702
FBgn0039638	0.697731674	0.012255107
FBgn0034865	0.70284214	0.000876726
FBgn0036290	0.708820734	7.27531E-07
FBgn0053177	0.712434484	0.000578295
FBgn0052668	0.718199699	0.015959537
FBgn0039481	0.731490368	0.000865141
FBgn0027500	0.838659218	0.016792689
FBgn0053159	0.853669179	0.022906261
FBgn0052495	0.865355159	0.048649158
FBgn0052704	0.916494762	0.007114444
FBgn0260874	0.938442471	2.84714E-14
FBgn0037807	0.949736549	0.000192149
FBgn0035691	0.951555845	0.007487346
FBgn0038419	1.039190096	0.001023727
FBgn0038705	1.057361758	7.44494E-05
FBgn0038814	1.073033439	0.003350789
FBgn0260026	1.088169748	4.40116E-06
FBgn0038956	1.145136036	0.001621491
FBgn0035468	1.146574089	0.007487808
FBgn0052192	1.28682623	0.028448911
FBgn0040900	1.340080682	8.23908E-10
FBgn0026399	1.423258351	0.003980054
FBgn0260463	1.45979342	0.001374504
FBgn0266618	1.496178616	0.025470276
FBgn0010258	2.04383236	7.44314E-12
FBgn0032452	2.677588749	0.039725737
FBgn0038946	2.82757971	6.1118E-113
FBgn0035550	2.941543548	6.89536E-08
FBgn0013278	3.329204044	5.72574E-46
FBgn0267664	4.005284763	0.004481071
FBgn0265318	5.107053445	2.2025E-10
FBgn0000279	5.241132318	0.018922234
FBgn0259917	5.690865874	0.039473054
FBgn0004895	9.543416018	4.30597E-12
