## Supplementary material for "Sex-lethal is recruited to chromatin to promote neuronal tRNA synthesis in males through RNA Polymerase III regulation": All supplementary files: S32_Sxl_RNA_Survival.csv

Time_Days	Control 35785	Sxl-RNA		Comparison of Survival Curves
2	1
3	1			Log-rank (Mantel-Cox) Test
6	1			Chi square	100.6
6	1			df	1
9	1			P value	< 0.0001
14	1			P value summary	***
17	1			Are the survival curves sig different?	Yes
20	1
21	1			Gehan-Breslow-Wilcoxon Test
27	1			Chi square	75.74
28	1			df	1
28	1			P value	< 0.0001
28	1			P value summary	***
28	1			Are the survival curves sig different?	Yes
28	1
29	1			Median survival
30	1			Control35785	38
30	1			SxlRNA	28
30	1			Ratio	1.357
32	1			95% CI of ratio	0.6061 to 2.108
32	1
32	1			Hazard Ratio
32	1			Ratio	0.1205
32	1			95% CI of ratio	0.07967 to 0.1822
34	1
34	1
35	1
35	1
35	1
35	1
35	1
35	1
35	1
35	1
35	1
35	1
35	1
35	1
35	1
35	1
35	1
36	1
36	1
37	1
37	1
37	1
38	1
38	1
38	1
38	1
38	1
39	1
39	1
39	1
39	1
39	1
39	1
39	1
39	1
41	1
41	1
41	1
41	1
41	1
41	1
41	1
41	1
41	1
41	1
41	1
42	1
42	1
42	1
42	1
42	1
42	1
42	1
42	1
42	1
42	1
42	1
42	1
42	1
43	1
43	1
43	1
44	1
45	1
45	1
45	1
45	1
48	1
48	1
48	1
48	1
48	1
48	1
48	1
48	1
1		0
2		1
4		1
5		1
7		0
11		0
14		1
16		1
20		1
24		1
24		1
24		1
25		1
25		1
25		1
25		1
26		1
27		1
27		1
27		1
27		1
27		1
27		1
27		1
27		1
28		1
28		1
28		1
28		1
28		1
28		1
28		1
28		1
28		1
28		1
28		1
28		1
28		1
28		1
28		1
28		1
28		1
28		1
28		1
28		1
28		1
28		1
28		1
28		1
28		1
28		1
29		1
29		1
29		1
29		1
29		1
29		1
29		1
30		1
30		1
30		1
31		1
31		1
31		1
31		1
31		1
31		1
31		1
31		1
31		1
31		1
31		1
31		1
31		1
31		1
31		1
31		1
31		1
31		1
31		1
31		1
32		1
32		1
32		1
34		1
35		1
35		1
35		1
35		1
35		1
35		1
35		1
