## Supplementary material for "Sex-lethal is recruited to chromatin to promote neuronal tRNA synthesis in males through RNA Polymerase III regulation": All supplementary files: S33_Sxl_RNA_Negative_Geotaxis.csv

RING
% Passed Midline
															Statistical Analysis
	Control 35785 (%)			Sxl-RNA (%)											Table Analyzed	Sxl-RNA (attP2) vs Cntrl
Age	BR1	BR2	BR3	BR1	BR2	BR3
1 Day	96.7	96.7	76.7	80	83.3	83.3									Two-way RM ANOVA	Matching by cols
7 Days	86.7	92	75	58.7	43.3	60
14 Days	23.3	29.3	25	14.7	3.3	8.3									Source of Variation	% of total variation	P value
21 Days	16.7	9.3	3.7	3.7	0	3.7									Interaction	1.76	0.007
															Time	90.73	< 0.0001
Distance Climbed															Column Factor	4.93	0.0224
															Subjects (matching)	1.5089	0.023
Control 35785
Technical	Replicate	Age	1	2	3	4	5	6	7	8	9	10	Average:		Source of Variation	P value summary	Significant?
BR1	TR1	1 day	6.4	6.9	7.3	7.8	8	8	8	8	8	8	7.6		Interaction	**	Yes
	TR2	1 day	3.8	4.8	4.8	7.8	8	8	8	8	8	8	6.9		Time	***	Yes
	TR3	1 day	6.3	7.6	7.8	7.8	7.9	8	8	8	8	8	7.7		Column Factor	*	Yes
		Average:	5.5	6.4	6.6	7.8	8	8	8	8	8	8	7.4		Subjects (matching)	*	Yes
BR2	TR1	1 day	2.9	5.8	7.7	7.9	8	8	8	8	8	8	7.2
	TR2	1 day	4.6	5.3	7.6	7.8	8	8	8	8	8	8	7.3		Source of Variation	Df	Sum-of-squares	Mean square	F
	TR3	1 day	4.2	7.1	7.7	7.8	7.9	8	8	8	8	8	7.5		Interaction	3	529.8	176.6	6.579
		Average:	3.9	6.1	7.7	7.8	8	8	8	8	8	8	7.3		Time	3	27318	9106	339.3
BR3	TR1	1 day	0.1	0.1	0.7	5.8	7.7	7.7	8	8	8	8	5.4		Column Factor	1	1485	1485	13.08
	TR2	1 day	0.1	1.8	5.1	6.7	6.8	7.3	7.4	8	8	8	5.9		Subjects (matching)	4	454.3	113.6	4.232
	TR3	1 day	0.1	2.5	4.2	7.1	7.6	7.7	7.8	7.9	8	8	6.1		Residual	12	322.1	26.84
		Average:	0.1	1.5	3.3	6.5	7.4	7.6	7.7	8	8	8	5.8
															Number of missing values	0
Sxl-RNA
Technical	Replicate	Age	1	2	3	4	5	6	7	8	9	10	Average:		Bonferroni posttests
BR1	TR1	1 day	0.5	1.3	5.9	7.8	7.9	8	8	8	8	8	6.3
	TR2	1 day	4.8	5.2	5.3	5.9	7.8	8	8	8	8	8	6.9		Control35785 vs SxlRNA
	TR3	1 day	1	1.7	2.3	2.6	4.5	6.1	7.9	8	8	8	5		Column Factor	Control35785	SxlRNA	Difference	95% CI of diff.
		Average:	2.1	2.7	4.5	5.4	6.7	7.4	8	8	8	8	6.1		1	90.03	82.2	-7.833	-23.83 to 8.167
BR2	TR1	1 day	0.5	1.5	4.7	7.4	7.7	8	8	8	8	8	6.2		7	84.57	54	-30.57	-46.57 to -14.57
	TR2	1 day	2	7	7.3	7.8	7.9	8	8	8	8	8	7.2		14	25.87	8.767	-17.1	-33.10 to -1.100
	TR3	1 day	2.5	3	5	5.8	7.1	7.8	7.8	7.9	8	8	6.3		21	9.9	2.467	-7.433	-23.43 to 8.567
		Average:	1.7	3.8	5.7	7	7.6	7.9	7.9	8	8	8	6.6
BR3	TR1	1 day	4.5	5.5	6.9	7.3	7.6	7.7	7.7	7.7	7.8	8	7.1		Column Factor	Difference	t	P value	Summary
	TR2	1 day	3.4	5.3	5.5	6.3	6.8	7.2	7.4	7.4	7.5	8	6.5		1	-7.833	1.377	P > 0.05	ns
	TR3	1 day	0.7	1.2	3.4	3.8	4.2	5.7	6.1	6.8	7.3	7.4	4.7		7	-30.57	5.374	P<0.001	***
		Average:	2.9	4	5.3	5.8	6.2	6.9	7.1	7.3	7.5	7.8	6.1		14	-17.1	3.006	P < 0.05	*
															21	-7.433	1.307	P > 0.05	ns
Control 35785
Technical	Replicate	Age	1	2	3	4	5	6	7	8	9	10	Average:
BR1	TR1	7 days	3.8	5.2	5.8	6.3	6.9	7.3	7.7	8	8	8	6.7
	TR2	7 days	0.1	6	6.1	6.3	6.4	7.5	8	8	8	8	6.4
	TR3	7 days	0.1	1.8	4.4	4.5	5.7	5.9	6	7	7.9	8	5.1
		Average:	1.3	4.3	5.4	5.7	6.3	6.9	7.2	7.7	8	8	6.1
BR2	TR1	7 days	2.9	6.2	6.6	6.7	6.8	7.5	8	8	8		6.7
	TR2	7 days	2.4	5.5	5.7	6	6	6.4	6.6	6.9	8		5.9
	TR3	7 days	5.4	5.7	5.9	6.4	6.8	7.6	7.7	7.8	8		6.8
		Average:	3.6	5.8	6.1	6.4	6.5	7.2	7.4	7.6	8		6.5
BR3	TR1	7 days	0.1	3.7	6.3	6.5	7.4	8	8	8			6
	TR2	7 days	0.7	3.7	3.7	4.9	6.7	7.3	7.9	8			5.4
	TR3	7 days	0.1	4.7	6.5	6.8	6.8	7.7	7.8	8			6.1
		Average:	0.3	4	5.5	6.1	7	7.7	7.9	8			5.8
Sxl-RNA
Technical	Replicate	Age	1	2	3	4	5	6	7	8	9	10	Average:
BR1	TR1	7 days	2.8	3.6	4.1	4.9	6.5	7.3	7.5	7.5	8		5.8
	TR2	7 days	0.7	1.5	2.2	3.9	4.4	4.7	5.7	7.7	8		4.3
	TR3	7 days	0.7	0.9	3.6	3.8	4	4.1	4.3	7.6	7.8		4.1
		Average:	1.4	2	3.3	4.2	5	5.4	5.8	7.6	7.9		4.7
BR2	TR1	7 days	0.1	0.4	1.6	1.8	2.6	4.5	5.3	6.6	7.7	8	3.9
	TR2	7 days	0.1	0.1	0.1	0.1	1.5	1.7	4.4	5.8	7.7	8	3
	TR3	7 days	0.8	1.4	2.1	3.3	3.5	3.6	4.4	5.4	6.5	8	3.9
		Average:	0.3	0.6	1.3	1.7	2.5	3.3	4.7	5.9	7.3	8	3.6
BR3	TR1	7 days	0.2	0.5	0.8	1.2	3.1	5.2	5.3	6	6.7	8	3.7
	TR2	7 days	0.1	0.1	3.7	4	4.1	4.4	4.8	5	7.4	7.7	4.1
	TR3	7 days	0.1	1.2	2.3	2.8	4.4	4.5	5.1	6.4	6.8	7	4.1
		Average:	0.1	0.6	2.3	2.7	3.9	4.7	5.1	5.8	7	7.6	4
Control 35785
Technical	Replicate	Age	1	2	3	4	5	6	7	8	9	10	Average:
BR1	TR1	14 days	0.1	0.1	0.1	0.1	0.3	0.4	3.4	4.1	4.5	4.7	1.8
	TR2	14 days	0.1	0.1	0.1	0.1	0.7	3.4	3.6	3.8	3.9	4.7	2.1
	TR3	14 days	0.1	0.1	0.1	0.2	0.7	1.2	2.7	5.5	5.6	8	2.4
		Average:	0.1	0.1	0.1	0.1	0.6	1.7	3.2	4.5	4.7	5.8	2.1
BR2	TR1	14 days	0.1	0.1	0.1	0.7	1	1.3	2.5	2.7	7.9		1.8
	TR2	14 days	0.1	0.1	0.2	0.4	1.2	6.5	6.7	7.9	8		3.5
	TR3	14 days	0.1	0.1	0.4	0.5	0.8	1	4.4	5.4	8		2.3
		Average:	0.1	0.1	0.2	0.5	1	2.9	4.5	5.3	8		2.5
BR3	TR1	14 days	0.1	0.1	0.1	0.1	0.6	0.6	0.7	5.3			1
	TR2	14 days	0.1	0.7	1.7	1.8	2.8	3.7	5.7	7.7			3
	TR3	14 days	0.1	0.2	0.2	0.4	2.1	4.7	7.4	7.6			2.8
		Average:	0.1	0.3	0.7	0.8	1.8	3	4.6	6.9			2.3
Sxl-RNA
Technical	Replicate	Age	1	2	3	4	5	6	7	8	9	10	Average:
BR1	TR1	14 days	0.3	0.4	0.9	1	1.2	1.8	3.5	4.7	6.4		2.2
	TR2	14 days	0.1	0.1	0.6	0.7	1.2	1.5	2.6	3.5	4.7		1.7
	TR3	14 days	0.1	0.3	0.7	1.5	2.7	3.1	3.4	3.8	5.9		2.4
		Average:	0.2	0.3	0.7	1.1	1.7	2.1	3.2	4	5.7		2.1
BR2	TR1	14 days	0.1	0.3	0.5	0.8	1	1.2	2.1	2.4	2.8	5	1.6
	TR2	14 days	0.1	0.1	0.2	0.2	0.3	0.3	0.4	0.8	2	2.6	0.7
	TR3	14 days	0.1	0.1	0.1	0.1	0.6	0.6	0.7	1.2	1.7	1.8	0.7
		Average:	0.1	0.2	0.3	0.4	0.6	0.7	1.1	1.5	2.2	3.1	1
BR3	TR1	14 days	0.1	0.1	0.1	0.4	1.5	1.7	1.9	5.4			1.4
	TR2	14 days	0.1	0.1	0.1	0.1	0.2	0.6	1.6	2.5			0.7
	TR3	14 days	0.1	0.1	0.1	0.1	1.6	2.7	3	4.9			1.6
		Average:	0.1	0.1	0.1	0.2	1.1	1.7	2.2	4.3			1.2
Control 35785
Technical	Replicate	Age	1	2	3	4	5	6	7	8	9	10	Average:
BR1	TR1	21 days	0.1	0.1	0.1	0.1	0.1	0.1	0.1	1.5	2.7	5.3	1
	TR2	21 days	0.1	0.1	0.1	0.1	0.1	0.1	0.1	0.1	2.3	4	0.7
	TR3	21 days	0.1	0.1	0.1	0.1	0.1	1.2	2.8	4.1	5	8	2.2
		Average:	0.1	0.1	0.1	0.1	0.1	0.5	1	1.9	3.3	5.8	1.3
BR2	TR1	21 days	0.1	0.1	0.1	0.1	0.1	0.1	5.2				0.8
	TR2	21 days	0.1	0.1	0.1	0.2	0.2	0.3	2.9				0.6
	TR3	21 days	0.1	0.1	0.1	0.1	0.1	1.5	4				0.9
		Average:	0.1	0.1	0.1	0.1	0.1	0.6	4				0.7
BR3	TR1	21 days	0.1	0.1	0.1	0.2	0.3	2.9	3.2	4	4.7		1.7
	TR2	21 days	0.1	0.1	0.1	0.1	0.1	0.1	0.1	0.5	3		0.5
	TR3	21 days	0.1	0.1	0.1	0.1	0.1	0.1	0.2	1.6	8		1.2
		Average:	0.1	0.1	0.1	0.1	0.2	1	1.2	2	5.2		1.1
Sxl-RNA
Technical	Replicate	Age	1	2	3	4	5	6	7	8	9	10	Average:
BR1	TR1	21 days	0.1	0.1	0.1	0.1	0.3	0.9	1.6	3.2	4		1.2
	TR2	21 days	0.1	0.1	0.1	0.1	0.1	0.1	0.1	0.6	3.3		0.5
	TR3	21 days	0.1	0.1	0.1	0.1	0.1	0.1	0.5	0.8	2		0.4
		Average:	0.1	0.1	0.1	0.1	0.2	0.4	0.7	1.5	3.1		0.7
BR2	TR1	21 days	0.1	0.1	0.1	0.2	0.2	0.4	2.6	2.8	3.1		1.1
	TR2	21 days	0.1	0.1	0.1	0.1	0.1	0.1	0.3	1.9	2.5		0.6
	TR3	21 days	0.1	0.1	0.1	0.1	0.1	0.1	0.1	1.5	2.9		0.6
		Average:	0.1	0.1	0.1	0.1	0.1	0.2	1	2.1	2.8		0.7
BR3	TR1	21 days	0.1	0.1	0.1	0.1	0.6	1.3	1.8	2.6	4.6		1.3
	TR2	21 days	0.1	0.1	0.1	0.1	0.1	0.1	0.3	0.6	1.3		0.3
	TR3	21 days	0.1	0.1	0.1	0.1	0.1	0.1	0.3	1.3	3.3		0.6
		Average:	0.1	0.1	0.1	0.1	0.3	0.5	0.8	1.5	3.1		0.7
