## Supplementary material for "Sex-lethal is recruited to chromatin to promote neuronal tRNA synthesis in males through RNA Polymerase III regulation": All supplementary files: S34_Sxl_RNA_male_female_eclosion_ratio.csv

Lethality	tubulin-Gal4
Overall	L3 male freq	L3 female freq	Adult male freq	Adult male freq
W1118	0.524547804	0.475452196	0.504531722	0.495468278
RNA	0.529411765	0.470588235	0.444444444	0.555555556
	L3	Adult
W1118	0.95320197	0.991017964
RNA	0.944444444	1.125
	L3		Adult
	W1118	RNA	+	Sxl-RNA
Av	0.529531502	0.443398571	0.507474693	0.204347826
SE	0.025106192	0.115460342	0.023852514	0.125184174
Lethality	elav-Gal
	L3 male freq	L3 female freq	Adult male freq	Adult male freq
W1118	0.485074627	0.514925373	0.465753425	0.534246575
RNA	0	0	0	0
