## Supplementary material for "Sex-lethal is recruited to chromatin to promote neuronal tRNA synthesis in males through RNA Polymerase III regulation": All supplementary files: S35_Sxl_RNA_RNAseq_p_0.05.csv

Upregulated p<0.05				Downregulated p<0.05
FBgn	log2FoldChange	padj		FBgn	log2FoldChange	padj
FBgn0028402	3.274183657	2.89E-115		FBgn0013278	-4.859244556	4.64E-63
FBgn0002939	3.381061321	5.39E-67		FBgn0032181	-2.717443785	4.69E-57
FBgn0051683	3.95155992	2.09E-56		FBgn0004034	-4.387719428	2.71E-55
FBgn0032549	5.052694464	2.16E-47		FBgn0286723	-4.256298307	3.18E-47
FBgn0036679	2.910637683	2.98E-39		FBgn0035550	-5.998036483	1.35E-43
FBgn0010241	2.141697448	2.44E-37		FBgn0262679	-2.419381028	1.05E-29
FBgn0289743	2.263601274	6.31E-37		FBgn0003082	-2.273944913	9.18E-26
FBgn0051664	2.384737282	1.24E-35		FBgn0264989	-2.497283127	1.01E-24
FBgn0034480	2.059450954	1.01E-31		FBgn0034103	-2.916234125	2.14E-21
FBgn0036121	2.072443483	8.59E-28		FBgn0036757	-1.699168459	2.02E-19
FBgn0265541	3.422711739	3.75E-27		FBgn0034356	-2.121965135	2.17E-19
FBgn0035159	1.812565971	3.87E-26		FBgn0262887	-1.792553427	1.46E-18
FBgn0262003	1.726310236	5.18E-26		FBgn0262987	-2.698493001	1.30E-17
FBgn0037879	2.729369642	7.14E-26		FBgn0002562	-1.499564669	1.34E-15
FBgn0037975	7.188493023	1.17E-25		FBgn0264788	-1.89986096	1.63E-15
FBgn0037974	3.789310809	3.17E-21		FBgn0031805	-1.570332939	5.11E-15
FBgn0085485	2.380582447	3.28E-20		FBgn0032382	-1.209492847	8.73E-14
FBgn0032945	1.947004242	2.62E-19		FBgn0250907	-1.464076755	2.46E-13
FBgn0034224	4.625262139	1.69E-18		FBgn0287215	-1.616671647	4.18E-12
FBgn0038705	1.84349695	5.26E-18		FBgn0038373	-2.135610754	6.28E-12
FBgn0286030	2.35976787	9.80E-18		FBgn0042173	-2.358865165	1.41E-11
FBgn0085244	2.43019458	6.17E-17		FBgn0037757	-1.3697253	5.60E-10
FBgn0036597	1.615165705	1.29E-16		FBgn0083123	-1.051360336	1.88E-09
FBgn0037973	1.836028836	4.49E-16		FBgn0264907	-1.282038296	2.04E-09
FBgn0040507	1.421340619	4.62E-16		FBgn0039073	-1.179965507	2.39E-09
FBgn0051386	3.030068127	1.11E-15		FBgn0053914	-2.986175619	1.18E-08
FBgn0004878	2.996504732	3.92E-15		FBgn0039678	-1.290428629	1.34E-08
FBgn0053301	1.87222401	4.00E-15		FBgn0043854	-1.618960152	2.45E-08
FBgn0039299	2.20706164	5.39E-15		FBgn0010317	-2.065452774	2.58E-08
FBgn0037888	3.055230661	2.28E-14		FBgn0039009	-1.793113485	3.41E-08
FBgn0037889	2.356774583	1.10E-13		FBgn0040333	-1.887118102	6.02E-08
FBgn0262972	2.621365287	2.46E-13		FBgn0033131	-1.428962311	7.58E-08
FBgn0259715	1.689218718	2.63E-13		FBgn0035725	-1.00722056	8.98E-08
FBgn0267659	1.982539332	8.49E-13		FBgn0019985	-1.069694597	2.31E-07
FBgn0262004	3.149139508	1.25E-12		FBgn0035157	-0.97819018	4.31E-07
FBgn0051546	2.871066268	1.29E-12		FBgn0031762	-1.017817922	5.38E-07
FBgn0051025	2.928085909	1.77E-12		FBgn0261261	-0.914659998	6.97E-07
FBgn0053192	2.224740619	2.01E-12		FBgn0033027	-2.037873571	1.64E-06
FBgn0036680	1.052033769	7.31E-12		FBgn0054054	-0.944949927	1.76E-06
FBgn0026755	1.373769252	8.23E-12		FBgn0026197	-1.258203006	1.87E-06
FBgn0264984	2.433925057	1.91E-11		FBgn0261402	-2.073601509	2.22E-06
FBgn0265299	2.554427647	2.02E-11		FBgn0262123	-0.928139893	4.59E-06
FBgn0031484	1.094920308	3.28E-11		FBgn0033043	-2.263596611	5.11E-06
FBgn0043783	1.395114816	7.10E-11		FBgn0038681	-0.694228049	5.30E-06
FBgn0013307	1.331395517	2.07E-10		FBgn0051809	-1.259878994	7.62E-06
FBgn0015037	1.034489029	2.71E-10		FBgn0001224	-0.853136566	8.22E-06
FBgn0033067	0.95062368	9.48E-10		FBgn0262565	-7.435615553	1.01E-05
FBgn0038419	1.727438293	1.20E-09		FBgn0032734	-1.332300338	1.19E-05
FBgn0026263	1.110176194	1.88E-09		FBgn0038311	-1.693451725	1.41E-05
FBgn0039199	3.846205534	1.89E-09		FBgn0030559	-0.858108007	1.56E-05
FBgn0000564	1.982099136	7.00E-09		FBgn0031835	-0.868043916	1.58E-05
FBgn0039611	1.065866066	7.17E-09		FBgn0052580	-1.415175885	1.64E-05
FBgn0000251	4.585487233	1.37E-08		FBgn0036183	-0.766044978	2.06E-05
FBgn0262146	1.944041783	1.64E-08		FBgn0085732	-1.523335872	2.18E-05
FBgn0040827	0.831603235	1.80E-08		FBgn0026361	-1.607366378	6.56E-05
FBgn0086895	1.030738414	2.45E-08		FBgn0032858	-0.807295521	6.59E-05
FBgn0050145	3.719479716	2.67E-08		FBgn0262631	-0.759005183	6.79E-05
FBgn0032684	0.97998519	2.67E-08		FBgn0038142	-1.298791695	8.94E-05
FBgn0040732	0.978530442	2.67E-08		FBgn0030707	-0.778032973	9.28E-05
FBgn0040629	1.413982178	2.77E-08		FBgn0039774	-0.681184177	9.82E-05
FBgn0260874	0.884196435	4.14E-08		FBgn0050403	-1.239889163	0.000129789
FBgn0032105	3.030649938	4.35E-08		FBgn0013813	-1.120204943	0.000221419
FBgn0054034	3.290996978	4.70E-08		FBgn0036116	-0.724596578	0.000432548
FBgn0001229	0.970823974	6.37E-08		FBgn0034468	-0.95186914	0.000438326
FBgn0083946	2.081995863	9.81E-08		FBgn0039350	-0.567861839	0.000463152
FBgn0029970	2.045872999	1.12E-07		FBgn0039297	-1.163831261	0.000473231
FBgn0262979	1.465331537	1.24E-07		FBgn0036839	-1.527707389	0.000493679
FBgn0039972	1.298553581	1.88E-07		FBgn0035720	-0.708182024	0.000493679
FBgn0085194	1.083978414	4.48E-07		FBgn0033687	-1.259529844	0.000506011
FBgn0033644	1.359015789	5.78E-07		FBgn0033994	-0.831357991	0.000508836
FBgn0035194	1.477557355	5.85E-07		FBgn0267130	-2.286528719	0.000582035
FBgn0034365	1.103379667	8.34E-07		FBgn0035638	-1.293486725	0.000630146
FBgn0284435	0.806257801	1.12E-06		FBgn0265843	-1.700120363	0.000894672
FBgn0052203	3.457510135	1.39E-06		FBgn0040465	-0.588261947	0.001056305
FBgn0037548	0.846854261	1.41E-06		FBgn0039232	-0.542412693	0.001056305
FBgn0001125	0.822349795	1.93E-06		FBgn0033651	-2.349503594	0.001102307
FBgn0030041	0.947550534	1.94E-06		FBgn0050263	-0.839428856	0.001102326
FBgn0052407	0.862497483	3.25E-06		FBgn0031801	-0.604240545	0.001158978
FBgn0039612	1.383778946	3.81E-06		FBgn0033887	-4.129416941	0.001185848
FBgn0266876	4.146198964	4.08E-06		FBgn0259739	-1.260614481	0.001542396
FBgn0267026	0.991652144	6.07E-06		FBgn0032406	-1.723510255	0.001814298
FBgn0032022	1.038667598	7.62E-06		FBgn0040531	-1.773396646	0.001873028
FBgn0038974	0.758256	9.40E-06		FBgn0263236	-0.590839022	0.001998502
FBgn0033821	0.895541011	1.10E-05		FBgn0033725	-2.916606817	0.002111635
FBgn0263200	0.694180323	1.35E-05		FBgn0265699	-0.958632228	0.002181037
FBgn0016131	0.856816553	1.41E-05		FBgn0039332	-0.830348494	0.002270633
FBgn0038147	0.893085431	1.78E-05		FBgn0037717	-0.592769989	0.002370246
FBgn0002121	0.772648597	2.49E-05		FBgn0262359	-2.726256859	0.003044632
FBgn0051955	1.099617037	2.58E-05		FBgn0287216	-1.51098063	0.003390599
FBgn0033827	2.539034205	3.14E-05		FBgn0037206	-0.680685699	0.00401554
FBgn0039640	0.737645183	3.42E-05		FBgn0001077	-1.763534699	0.004081648
FBgn0039759	1.320055575	3.61E-05		FBgn0267051	-3.468848972	0.004840034
FBgn0033402	0.660191243	3.71E-05		FBgn0032343	-0.616324129	0.005003064
FBgn0031942	0.922862833	4.69E-05		FBgn0031765	-0.58330216	0.005296287
FBgn0039703	0.79942604	4.81E-05		FBgn0266115	-1.101095533	0.005324256
FBgn0040837	1.09418352	4.87E-05		FBgn0031240	-0.980030324	0.005324256
FBgn0013812	0.938935653	5.61E-05		FBgn0036607	-1.701371023	0.005339036
FBgn0035158	0.768994294	6.59E-05		FBgn0263117	-0.899399849	0.005491898
FBgn0012036	0.691886083	9.68E-05		FBgn0037131	-2.68663988	0.005582188
FBgn0033742	0.696779004	0.000114331		FBgn0031683	-0.470797069	0.006944337
FBgn0033748	2.723792345	0.00011447		FBgn0034010	-0.653268722	0.007171579
FBgn0085290	1.45538101	0.000122666		FBgn0005683	-1.109261818	0.007984749
FBgn0032345	1.308124275	0.000133612		FBgn0259179	-0.952501008	0.008870424
FBgn0033869	1.800029692	0.000136135		FBgn0037130	-0.52196582	0.009510922
FBgn0035247	0.836024726	0.000136135		FBgn0032083	-0.68728493	0.009564995
FBgn0038943	3.001480151	0.00014187		FBgn0032768	-1.922017283	0.010010268
FBgn0051326	0.730167761	0.00014842		FBgn0032850	-0.718835189	0.010010268
FBgn0039613	1.722843864	0.000148577		FBgn0010240	-0.589460491	0.010282191
FBgn0051769	0.727336057	0.000153136		FBgn0260743	-0.525489299	0.010750777
FBgn0031746	2.683055932	0.000154689		FBgn0015396	-0.774955821	0.01111148
FBgn0038194	0.593528304	0.000154689		FBgn0034745	-1.163735273	0.012513353
FBgn0036014	3.059025553	0.000224615		FBgn0036381	-0.733513603	0.012651832
FBgn0029728	1.307819252	0.000224615		FBgn0038814	-1.507735202	0.012737662
FBgn0034182	0.722772943	0.00025022		FBgn0032706	-0.671111763	0.012845102
FBgn0013763	0.590684975	0.000275264		FBgn0044872	-1.248625866	0.013083695
FBgn0036552	1.465748545	0.000275977		FBgn0028527	-0.473442851	0.013083695
FBgn0054026	3.648045149	0.000283806		FBgn0031289	-0.537011225	0.013112067
FBgn0034253	0.893738757	0.000292963		FBgn0051032	-0.979553606	0.013187687
FBgn0262563	0.681662788	0.000292963		FBgn0265823	-2.611183796	0.013510512
FBgn0030841	1.54465571	0.000322029		FBgn0259167	-0.99964038	0.013590914
FBgn0029856	1.073054892	0.000354571		FBgn0083124	-0.524732405	0.013624293
FBgn0036015	0.947917025	0.000357724		FBgn0030889	-2.297143537	0.013679133
FBgn0033170	1.012345324	0.000358589		FBgn0020391	-0.593157167	0.013988536
FBgn0026563	0.735003187	0.000370539		FBgn0054002	-1.396265882	0.014118057
FBgn0051207	0.617548677	0.000396076		FBgn0030660	-0.754228399	0.014118057
FBgn0263402	1.402160683	0.000406498		FBgn0020637	-1.016512356	0.014650803
FBgn0030477	2.260746634	0.000412468		FBgn0287612	-1.123085651	0.01473563
FBgn0028526	0.678216375	0.000412468		FBgn0002905	-0.774857776	0.01616183
FBgn0040524	0.703523098	0.000433231		FBgn0266777	-1.210354013	0.016396683
FBgn0032282	0.848866297	0.000438326		FBgn0040028	-1.351748784	0.017965778
FBgn0039152	0.790635886	0.000438326		FBgn0035497	-0.463371479	0.018201508
FBgn0033756	0.855214997	0.000444246		FBgn0035056	-1.786396995	0.019332329
FBgn0259716	0.653574328	0.000498871		FBgn0034990	-1.060060016	0.019332329
FBgn0034733	0.735845124	0.000504607		FBgn0039941	-0.604135964	0.019546895
FBgn0034506	0.99208031	0.000592729		FBgn0263998	-0.563263509	0.019549037
FBgn0034229	0.710324507	0.000592729		FBgn0014342	-0.666717781	0.020745436
FBgn0051578	6.607569758	0.000612713		FBgn0032981	-1.302612554	0.021080624
FBgn0036923	1.598942795	0.00069312		FBgn0043535	-0.577725179	0.02172215
FBgn0032484	0.607613432	0.000695991		FBgn0034866	-2.321473563	0.022813016
FBgn0030808	0.947648409	0.000738665		FBgn0040251	-1.471588187	0.023168874
FBgn0001112	0.881335866	0.000757428		FBgn0033982	-0.590468111	0.024110176
FBgn0052512	0.684970213	0.000795089		FBgn0031741	-0.705167656	0.024466072
FBgn0035476	1.066165887	0.000873079		FBgn0263583	-2.825534875	0.024529951
FBgn0036929	0.666091759	0.000908255		FBgn0004362	-0.558955522	0.024529951
FBgn0039424	1.893792457	0.000918578		FBgn0039752	-1.385035484	0.025266018
FBgn0040606	0.780860058	0.001058809		FBgn0035410	-0.522865305	0.025424518
FBgn0026602	0.833230274	0.001118631		FBgn0287864	-0.512429581	0.026081158
FBgn0027578	0.68095824	0.001232073		FBgn0053993	-0.692256032	0.026723067
FBgn0260720	0.97086505	0.001496739		FBgn0027070	-0.577959938	0.027232821
FBgn0037677	1.606992165	0.001671887		FBgn0053468	-1.378819369	0.027645665
FBgn0031432	0.778591634	0.001693304		FBgn0036733	-0.608664218	0.02782022
FBgn0033381	0.764441041	0.00171091		FBgn0052195	-0.515802875	0.02867056
FBgn0010222	0.72449021	0.001851345		FBgn0266952	-1.249356815	0.030469301
FBgn0036320	4.139769177	0.001857924		FBgn0053200	-0.558297078	0.030469301
FBgn0038685	3.648835787	0.002015095		FBgn0024889	-0.399033937	0.031850645
FBgn0031564	1.177599592	0.002114863		FBgn0032614	-0.597288158	0.033755564
FBgn0000644	0.941851322	0.002127727		FBgn0029722	-0.861041716	0.034016691
FBgn0010651	0.592098791	0.002227326		FBgn0264874	-1.263552984	0.034209514
FBgn0264084	1.487055957	0.002339745		FBgn0035676	-0.521950196	0.034595622
FBgn0026385	0.992833427	0.002370246		FBgn0051406	-2.095277881	0.037493765
FBgn0034474	0.682906197	0.002667023		FBgn0030998	-1.422416619	0.037553354
FBgn0016919	0.932034105	0.002764705		FBgn0041087	-0.856034686	0.037553354
FBgn0086691	0.79341501	0.002839568		FBgn0263841	-1.487321256	0.037706917
FBgn0036947	5.193119942	0.002913647		FBgn0036585	-0.711933315	0.037819949
FBgn0263323	1.972013066	0.002913647		FBgn0031490	-0.880208869	0.039350517
FBgn0038530	1.915799442	0.002922398		FBgn0066114	-0.592906644	0.040517214
FBgn0265921	6.424590934	0.003016731		FBgn0266566	-0.592035192	0.041346256
FBgn0034479	0.669235426	0.003016731		FBgn0035050	-0.598198013	0.041510101
FBgn0033079	0.568173933	0.003016731		FBgn0038243	-0.59353439	0.041913159
FBgn0052865	2.437147284	0.003565755		FBgn0028700	-0.679057416	0.044279834
FBgn0046875	1.313353216	0.003571041		FBgn0264329	-1.776103986	0.045356777
FBgn0038795	0.518474292	0.003638023		FBgn0085407	-0.450509654	0.046566392
FBgn0024289	0.626684355	0.003762844		FBgn0030511	-0.529808128	0.046907227
FBgn0031824	0.571385965	0.003989196		FBgn0038200	-0.948942329	0.047131412
FBgn0035154	2.016560362	0.003990031		FBgn0050392	-0.46690446	0.047307627
FBgn0038858	0.741882686	0.004137884		FBgn0035279	-1.084449474	0.047809884
FBgn0085356	0.792424486	0.004252224		FBgn0010768	-0.758159715	0.047809884
FBgn0039754	0.648385944	0.00431293		FBgn0034159	-3.979360623	0.048727083
FBgn0031689	0.581501178	0.004374527
FBgn0263336	0.575534424	0.004375843
FBgn0265706	4.183652209	0.004485025
FBgn0030398	0.667148758	0.004955097
FBgn0040502	0.902598843	0.005139134
FBgn0029828	0.598165218	0.005540215
FBgn0013772	0.642694039	0.006072276
FBgn0036565	1.466156437	0.00619314
FBgn0085452	1.050601232	0.006230224
FBgn0265813	2.752279558	0.00634496
FBgn0031418	0.69942412	0.00685884
FBgn0036556	0.458272352	0.0068737
FBgn0029686	0.582229916	0.006944337
FBgn0036924	2.231757433	0.006963206
FBgn0014011	0.681715695	0.00711579
FBgn0283427	0.541165982	0.00715865
FBgn0025835	1.086792165	0.007250737
FBgn0047000	1.126055212	0.007653629
FBgn0041100	0.833824121	0.007653629
FBgn0259145	0.592323034	0.007813762
FBgn0038508	3.887815951	0.007885996
FBgn0261805	0.72375743	0.008009279
FBgn0036742	0.699028147	0.008533931
FBgn0085466	2.189247163	0.00868404
FBgn0034296	3.482576818	0.008882222
FBgn0028983	0.628829369	0.008997238
FBgn0053494	0.636335911	0.009510922
FBgn0030607	0.455008365	0.009564995
FBgn0032698	0.968895628	0.009959278
FBgn0025454	0.459726333	0.010000211
FBgn0023549	0.646749962	0.010209714
FBgn0051871	0.789938335	0.010292044
FBgn0030451	1.018440847	0.011916248
FBgn0031887	5.968991327	0.012845102
FBgn0031182	0.546066923	0.012995218
FBgn0267153	2.579895279	0.013027906
FBgn0043865	5.464639223	0.013550706
FBgn0050046	0.493354608	0.013988536
FBgn0004369	0.778541227	0.014092786
FBgn0261675	2.07727448	0.014118057
FBgn0029002	0.671572014	0.014118057
FBgn0030347	0.572976441	0.014118057
FBgn0033985	0.480186195	0.014118057
FBgn0033943	0.983751286	0.01416552
FBgn0039022	0.629995176	0.014458899
FBgn0263499	3.793552297	0.01473563
FBgn0052191	0.514738626	0.015297042
FBgn0028984	0.475523071	0.015741233
FBgn0263988	0.886210385	0.016396683
FBgn0041337	0.492290334	0.017765338
FBgn0266633	2.063287881	0.018283299
FBgn0265138	5.437144388	0.018998978
FBgn0040582	0.746326704	0.019909641
FBgn0036857	0.449542257	0.020056855
FBgn0083979	2.829614997	0.020082475
FBgn0031558	0.729301248	0.020200945
FBgn0030562	0.65326223	0.020200945
FBgn0039650	0.778871838	0.020272565
FBgn0053126	0.504691445	0.020656631
FBgn0034290	0.9086649	0.020849245
FBgn0034624	1.097658142	0.021381179
FBgn0029167	0.548486386	0.022763831
FBgn0029813	1.737539655	0.022803534
FBgn0037553	0.669749124	0.023117156
FBgn0040255	0.641523431	0.023168874
FBgn0037696	0.520694702	0.023977312
FBgn0053493	0.714269832	0.024254901
FBgn0052305	2.654911226	0.024529951
FBgn0053474	1.07569777	0.024529951
FBgn0261989	0.858493697	0.024529951
FBgn0086251	0.746279934	0.024529951
FBgn0035766	0.596660165	0.024573016
FBgn0025643	0.578691212	0.024723702
FBgn0035401	0.537315946	0.024723702
FBgn0032923	0.426860273	0.024723702
FBgn0041160	0.558975905	0.025266018
FBgn0035763	0.523628739	0.025313152
FBgn0038395	0.78416935	0.026517131
FBgn0037996	1.122555408	0.027300879
FBgn0031998	0.550423522	0.02766015
FBgn0046999	0.528491779	0.027803651
FBgn0011705	0.521640755	0.027815225
FBgn0037913	0.683251404	0.027982707
FBgn0030290	1.836665987	0.028091368
FBgn0062961	1.044996483	0.029005319
FBgn0031413	0.596358698	0.029545618
FBgn0266877	2.365107156	0.029764621
FBgn0035529	0.51987435	0.029764621
FBgn0287423	0.643227438	0.030180513
FBgn0039024	0.487792228	0.030592431
FBgn0035791	0.447335447	0.030711161
FBgn0039265	0.494004182	0.031143005
FBgn0003499	0.473870488	0.031143005
FBgn0039051	2.625542618	0.031814226
FBgn0050050	0.671865191	0.033796102
FBgn0036738	2.538585161	0.034016691
FBgn0039817	0.665584517	0.034016691
FBgn0030829	1.784268822	0.034209514
FBgn0035007	2.543979208	0.034339049
FBgn0051601	2.433119513	0.034339049
FBgn0085420	0.532058709	0.035721301
FBgn0030439	1.104531695	0.036081991
FBgn0039474	2.360635711	0.036164047
FBgn0040099	0.522798878	0.036341991
FBgn0036030	0.473156826	0.036654046
FBgn0264748	0.500927059	0.037493765
FBgn0267987	1.154188734	0.03751515
FBgn0038880	0.600569717	0.037553354
FBgn0289438	1.44976157	0.037706917
FBgn0004427	1.9625808	0.037819949
FBgn0030826	1.832691572	0.037819949
FBgn0029769	0.672178419	0.037819949
FBgn0038679	0.446517009	0.038822763
FBgn0034693	0.402096169	0.039350517
FBgn0002565	0.504233962	0.039446162
FBgn0001248	0.442247872	0.04053622
FBgn0085330	1.11996794	0.040624355
FBgn0264979	0.527653199	0.04273321
FBgn0053640	1.452724137	0.043489257
FBgn0034470	0.70141396	0.043551646
FBgn0053110	0.516587287	0.043551646
FBgn0083940	0.553473734	0.043923955
FBgn0020385	0.477842929	0.043923955
FBgn0267408	0.38650522	0.043923955
FBgn0262886	0.695667295	0.044131483
FBgn0086254	0.42590076	0.044136831
FBgn0038934	0.855144786	0.044160327
FBgn0038947	0.442321829	0.044279834
FBgn0027783	0.584834206	0.04479552
FBgn0031913	0.64254897	0.045356777
FBgn0029990	0.55367965	0.045356777
FBgn0029766	0.450090483	0.045356777
FBgn0037128	2.514764503	0.045507761
FBgn0038257	0.746386513	0.046566392
FBgn0003867	0.510585814	0.046566392
FBgn0035691	0.668466347	0.047131412
FBgn0034602	0.416554506	0.048211859
FBgn0050382	0.914768239	0.048285387
FBgn0039739	5.564995335	0.048713919
FBgn0261575	0.595976429	0.048727083
FBgn0050159	0.427588782	0.048942308
FBgn0036623	0.443310024	0.048992307
FBgn0031298	0.437884634	0.048992307
FBgn0050345	0.462250487	0.049511269
