## Supplementary material for "Sex-lethal is recruited to chromatin to promote neuronal tRNA synthesis in males through RNA Polymerase III regulation": All supplementary files: S37_Sxl_RNA_GO_Term_Analysis.csv

Upregulated p<0.05									Downregulated p<0.05
GO biological process complete	Drosophila melanogaster - REFLIST (13821)	upload_1 (293)	upload_1 (expected)	upload_1 (over/under)	upload_1 (fold Enrichment)	upload_1 (raw P-value)	upload_1 (FDR)		GO biological process complete	Drosophila melanogaster - REFLIST (13821)	upload_1 (267)	upload_1 (expected)	upload_1 (over/under)	upload_1 (fold Enrichment)	upload_1 (raw P-value)	upload_1 (FDR)
cellular component organization or biogenesis (GO:0071840)	2883	26	61.12	-	0.43	3.55E-08	2.58E-04		sensory perception of smell (GO:0007608)	130	19	2.51	+	7.57	6.34E-12	4.61E-08
regulation of cellular process (GO:0050794)	3782	43	80.18	-	0.54	2.69E-07	4.89E-04		detection of chemical stimulus involved in sensory perception (GO:0050907)	117	17	2.26	+	7.52	9.29E-11	3.38E-07
biological regulation (GO:0065007)	4229	51	89.65	-	0.57	2.44E-07	5.90E-04		detection of chemical stimulus involved in sensory perception of smell (GO:0050911)	75	14	1.45	+	9.66	1.41E-10	3.41E-07
cellular component organization (GO:0016043)	2714	26	57.54	-	0.45	4.95E-07	7.19E-04		sensory perception (GO:0007600)	386	29	7.46	+	3.89	3.85E-10	7.00E-07
regulation of biological process (GO:0050789)	4009	47	84.99	-	0.55	2.25E-07	8.18E-04		sensory perception of chemical stimulus (GO:0007606)	282	24	5.45	+	4.41	1.16E-09	1.69E-06
lactone metabolic process (GO:1901334)	5	4	0.11	+	37.74	9.73E-07	8.85E-04		detection of stimulus involved in sensory perception (GO:0050906)	145	17	2.8	+	6.07	2.81E-09	3.40E-06
lactone biosynthetic process (GO:1901336)	5	4	0.11	+	37.74	9.73E-07	1.01E-03		detection of chemical stimulus (GO:0009593)	181	18	3.5	+	5.15	1.34E-08	1.40E-05
cellular localization (GO:0051641)	1096	4	23.23	-	0.17	9.34E-07	1.13E-03		detection of stimulus (GO:0051606)	258	21	4.98	+	4.21	2.89E-08	2.63E-05
macromolecule biosynthetic process (GO:0009059)	1555	11	32.97	-	0.33	5.63E-06	4.54E-03		nervous system process (GO:0050877)	560	31	10.82	+	2.87	1.29E-07	1.05E-04
dehydro-D-arabinono-1,4-lactone metabolic process (GO:0070484)	3	3	0.06	+	47.17	9.43E-06	6.23E-03		system process (GO:0003008)	632	31	12.21	+	2.54	1.76E-06	1.28E-03
dehydro-D-arabinono-1,4-lactone biosynthetic process (GO:0070485)	3	3	0.06	+	47.17	9.43E-06	6.86E-03		response to pheromone (GO:0019236)	33	7	0.64	+	10.98	2.58E-06	1.71E-03
gene expression (GO:0010467)	1357	9	28.77	-	0.31	1.52E-05	9.18E-03		transmission of nerve impulse (GO:0019226)	9	4	0.17	+	23.01	1.59E-05	9.63E-03
negative regulation of cellular process (GO:0048523)	1396	10	29.59	-	0.34	2.09E-05	1.17E-02		protein refolding (GO:0042026)	32	6	0.62	+	9.71	2.92E-05	1.63E-02
regulation of metabolic process (GO:0019222)	2044	20	43.33	-	0.46	3.92E-05	2.04E-02		chaperone-mediated protein folding (GO:0061077)	48	7	0.93	+	7.55	3.47E-05	1.80E-02
regulation of macromolecule metabolic process (GO:0060255)	1873	18	39.71	-	0.45	6.31E-05	3.06E-02
regulation of macromolecule biosynthetic process (GO:0010556)	1657	15	35.13	-	0.43	8.12E-05	3.11E-02
cellular component biogenesis (GO:0044085)	1258	9	26.67	-	0.34	7.80E-05	3.15E-02
small molecule metabolic process (GO:0044281)	715	32	15.16	+	2.11	7.48E-05	3.20E-02
negative regulation of biological process (GO:0048519)	1468	12	31.12	-	0.39	7.20E-05	3.27E-02
regulation of gene expression (GO:0010468)	1641	15	34.79	-	0.43	1.10E-04	3.99E-02
regulation of biosynthetic process (GO:0009889)	1698	16	36	-	0.44	1.38E-04	4.77E-02
