## Supplementary material for "Sex-lethal is recruited to chromatin to promote neuronal tRNA synthesis in males through RNA Polymerase III regulation": All supplementary files: S40_Sxl_RAC_Pol_III_Targets_qPCR.csv

Sxl-RAC vs Control 35787
Sxl-RAC									Control 35787
Analysis Against U3									Analysis Against U3
pre-tRNAHisGTG-1	Sample (GTG)		Control (U3)						pre-tRNAHisGTG-1	Sample (GTG)		Control (U3)
Sample	Target Cq	Reference Cq	Target Cq	Reference Cq	Target DCq	Control DCq	DDCq	Relative Expression	Sample	Target Cq	Reference Cq	Target Cq	Reference Cq	Target DCq	Control DCq	DDCq	Relative Expression		pre-tRNAHisGTG-1	Control 35787	Sxl-RAC		Mann Whitney test
BR1	28.95	25.15	33.18	26.06	3.8	7.12	-3.32	10.02	BR1	33.18	26.06	33.1	26.93	7.12	6.17	0.96	0.52		BR1	0.52	10.02		P value	0.0143
BR2	31.84	29.18	33.01	27.8	2.66	5.21	-2.55	5.86	BR2	33.01	27.8	33.1	26.93	5.21	6.17	-0.96	1.94		BR2	1.94	5.86		Exact or approximate P value?	Exact
BR3	28.89	25.23	34.26	26.11	3.66	8.15	-4.49	22.41	BR3	34.26	26.11	34.06	27.05	8.15	7.02	1.13	0.46		BR3	0.46	22.41		P value summary	*
BR4	31.83	29.23	33.87	27.98	2.59	5.89	-3.29	9.81	BR4	33.87	27.98	34.06	27.05	5.89	7.02	-1.13	2.19		BR4	2.19	9.81		Are medians signif. different? (P < 0.05)	Yes
Average:	30.38	27.2	33.58	26.99	3.18	6.59	-3.41	12.02	Average:	33.58	26.99	33.58	26.99	6.59	6.59	0	1.28		Average:	1.28	12.02		One- or two-tailed P value?	One-tailed
																							Sum of ranks in column A,B	10 , 26
																							Mann-Whitney U	0
pre-TNAlleTAT-1	Sample (TAT)		Control (U3)						pre-TNAlleTAT-1	Sample (TAT)		Control (U3)
Sample	Target Cq	Reference Cq	Target Cq	Reference Cq	Target DCq	Control DCq	DDCq	Relative Expression	Sample	Target Cq	Reference Cq	Target Cq	Reference Cq	Target DCq	Control DCq	DDCq	Relative Expression		pre-TNAlleTAT-1	attP2 Cntrl	Sxl-RAC		Mann Whitney test
BR1	27.77	25.15	30.64	26.06	2.62	4.57	-1.95	3.87	BR1	30.64	26.06	31.49	26.93	4.57	4.56	0.01	0.99		BR1	0.99	3.87		P value	0.0143
BR2	30.28	29.18	32.35	27.8	1.09	4.55	-3.45	10.94	BR2	32.35	27.8	31.49	26.93	4.55	4.56	-0.01	1.01		BR2	1.01	10.94		Exact or approximate P value?	Exact
BR3	27.82	25.23	30.77	26.11	2.59	4.66	-2.07	4.2	BR3	30.77	26.11	31.37	27.05	4.66	4.32	0.34	0.79		BR3	0.79	4.2		P value summary	*
BR4	30.19	29.23	31.97	27.98	0.95	3.99	-3.04	8.2	BR4	31.97	27.98	31.37	27.05	3.99	4.32	-0.34	1.26		BR4	1.26	8.2		Are medians signif. different? (P < 0.05)	Yes
Average:	29.01	27.2	31.43	26.99	1.82	4.44	-2.63	6.8	Average:	31.43	26.99	31.43	26.99	4.44	4.44	0	1.01		Average:	1.01	6.8		One- or two-tailed P value?	One-tailed
																							Sum of ranks in column A,B	10 , 26
																							Mann-Whitney U	0
pre-TRNALeuCAC-1	Sample (CAC)		Control (U3)						pre-TRNALeuCAC-1	Sample (CAC)		Control (U3)
Sample	Target Cq	Reference Cq	Target Cq	Reference Cq	Target DCq	Control DCq	DDCq	Relative Expression	Sample	Target Cq	Reference Cq	Target Cq	Reference Cq	Target DCq	Control DCq	DDCq	Relative Expression		pre-TRNALeuCAC-1	attP2 Cntrl	Sxl-RAC		Mann Whitney test
BR1	28.66	25.15	29.76	26.06	3.51	3.7	-0.19	1.14	BR1	29.76	26.06	30.9	26.93	3.7	3.97	-0.26	1.2		BR1	1.2	1.14		P value	0.0286
BR2	31.63	29.18	32.03	27.8	2.45	4.23	-1.78	3.44	BR2	32.03	27.8	30.9	26.93	4.23	3.97	0.26	0.83		BR2	0.83	3.44		Exact or approximate P value?	Exact
BR3	29.39	25.45	31.01	26.45	3.93	4.56	-0.62	1.54	BR3	31.01	26.45	32.03	27.36	4.56	4.67	-0.11	1.08		BR3	1.08	1.54		P value summary	*
BR4	32.58	29.61	33.05	28.27	2.97	4.78	-1.81	3.5	BR4	33.05	28.27	32.03	27.36	4.78	4.67	0.11	0.93		BR4	0.93	3.5		Are medians signif. different? (P < 0.05)	Yes
Average:	30.57	27.35	31.46	27.15	3.22	4.32	-1.1	2.4	Average:	31.46	27.15	31.46	27.15	4.32	4.32	0	1.01		Average:	1.01	2.4		One- or two-tailed P value?	One-tailed
																							Sum of ranks in column A,B	11 , 25
																							Mann-Whitney U	1
