## Supplementary material for "Sex-lethal is recruited to chromatin to promote neuronal tRNA synthesis in males through RNA Polymerase III regulation": All supplementary files: S41_Sxl_RNAi_I_Pol_III_Targets_qPCR.csv

Sxl RNAi 109221 vs Control 60101
Sxl RNAi 109221									Control 60101
Analysis Against U3									Analysis Against U3
pre-tRNAHisGTG-1	Sample (GTG)		Control (U3)						pre-tRNAHisGTG-1	Sample (GTG)		Control (U3)
Sample	Target Cq	Reference Cq	Target Cq	Reference Cq	Target DCq	Control DCq	DDCq	Relative Expression	Sample	Target Cq	Reference Cq	Target Cq	Reference Cq	Target DCq	Control DCq	DDCq	Relative Expression		pre-tRNAHisGTG-1	Control 60101	Sxl RNAi 109221		Mann Whitney test
BR1	32.39	24.21	31.75	24.79	8.18	6.95	1.23	0.43	BR1	31.75	24.79	31.53	25.05	6.95	6.48	0.47	0.72		BR1	0.72	0.43		P value	0.2606
BR2	31.49	25.83	27.74	22.8	5.66	4.95	0.71	0.61	BR2	27.74	22.8	31.53	25.05	4.95	6.48	-1.54	2.9		BR2	2.9	0.61		Exact or approximate P value?	Gaussian Approximation
BR3	33.95	26.13	35.11	27.57	7.82	7.54	0.27	0.83	BR3	35.11	27.57	31.53	25.05	7.54	6.48	1.06	0.48		BR3	0.48	0.83		P value summary	ns
BR4	29.59	19.42	30.06	20.32	10.18	9.74	0.44	0.74	BR4	30.06	20.32	27.93	19.41	9.74	8.51	1.23	0.43		BR4	0.43	0.74		Are medians signif. different? (P < 0.05)	No
BR5	28.43	20.07	27.81	18.9	8.36	8.91	-0.56	1.47	BR5	27.81	18.9	27.93	19.41	8.91	8.51	0.4	0.76		BR5	0.76	1.47		One- or two-tailed P value?	One-tailed
BR6	29.19	20.07	25.9	19.02	9.12	6.88	2.24	0.21	BR6	25.9	19.02	27.93	19.41	6.88	8.51	-1.63	3.1		BR6	3.1	0.21		Sum of ranks in column A,B	43.50 , 34.50
Average:	30.84	22.62	29.73	22.23	8.22	7.5	0.72	0.72	Average:	29.73	22.23	29.73	22.23	7.5	7.5	0	1.4		Average:	1.4	0.72		Mann-Whitney U	13.5
pre-TNAlleTAT-1	Sample (TAT)		Control (U3)						pre-TNAlleTAT-1	Sample (TAT)		Control (U3)
Sample	Target Cq	Reference Cq	Target Cq	Reference Cq	Target DCq	Control DCq	DDCq	Relative Expression	Sample	Target Cq	Reference Cq	Target Cq	Reference Cq	Target DCq	Control DCq	DDCq	Relative Expression		pre-TNAlleTAT-1	Control 60101	Sxl RNAi 109221		Mann Whitney test
BR1	30.52	24.21	31.22	24.79	6.31	6.42	-0.11	1.08	BR1	31.22	24.79	30.41	25.05	6.42	5.35	1.07	0.48		BR1	0.48	0.51		P value	0.8726
BR2	30.23	25.83	28.16	22.8	4.39	5.36	-0.97	1.96	BR2	28.16	22.8	30.41	25.05	5.36	5.35	0.01	1		BR2	1	1.95		Exact or approximate P value?	Gaussian Approximation
BR3	31.61	26.13	31.84	27.57	5.48	4.28	1.2	0.43	BR3	31.84	27.57	30.41	25.05	4.28	5.35	-1.08	2.11		BR3	2.11	0.92		P value summary	ns
BR4	29.29	20.11	29.96	20.23	9.18	9.72	-0.54	1.46	BR4	29.96	20.23	28.59	19.36	9.72	9.23	0.49	0.71		BR4	0.71	1.04		Are medians signif. different? (P < 0.05)	No
BR5	28.72	19.07	28.66	18.95	9.65	9.71	-0.06	1.04	BR5	28.66	18.95	28.59	19.36	9.71	9.23	0.48	0.72		BR5	0.72	0.75		One- or two-tailed P value?	Two-tailed
BR6	29.12	19.97	27.17	18.9	9.15	8.27	0.88	0.54	BR6	27.17	18.9	28.59	19.36	8.27	9.23	-0.97	1.95		BR6	1.95	1.06		Sum of ranks in column A,B	37.50 , 40.50
Average:	29.92	22.55	29.5	22.21	7.36	7.29	0.07	1.08	Average:	29.5	22.21	29.5	22.21	7.29	7.29	0	1.16		Average:	1.16	1.04		Mann-Whitney U	16.5
pre-TRNALeuCAC-1	Sample (CAC)		Control (U3)						pre-TRNALeuCAC-1	Sample (CAC)		Control (U3)
Sample	Target Cq	Reference Cq	Target Cq	Reference Cq	Target DCq	Control DCq	DDCq	Relative Expression	Sample	Target Cq	Reference Cq	Target Cq	Reference Cq	Target DCq	Control DCq	DDCq	Relative Expression		pre-TRNALeuCAC-1	Control 60101	Sxl RNAi 109221		Mann Whitney test
BR1	30.21	24.21	31.92	24.79	6	7.13	-1.13	2.18	BR1	31.92	24.79	31.1	25.05	7.13	6.05	1.08	0.47		BR1	0.47	1.03		P value	0.6991
BR2	30.91	25.83	29.23	22.8	5.07	6.43	-1.35	2.56	BR2	29.23	22.8	31.1	25.05	6.43	6.05	0.38	0.77		BR2	0.77	1.97		Exact or approximate P value?	Exact
BR3	31.87	26.13	32.16	27.57	5.74	4.59	1.15	0.45	BR3	32.16	27.57	31.1	25.05	4.59	6.05	-1.46	2.74		BR3	2.74	1.24		P value summary	ns
BR4	29.15	20.08	29.82	20.32	9.07	9.5	-0.43	1.34	BR4	29.82	20.32	28.43	19.41	9.5	9.02	0.48	0.72		BR4	0.72	0.96		Are medians signif. different? (P < 0.05)	No
BR5	28.82	19.12	28.45	18.9	9.7	9.55	0.15	0.9	BR5	28.45	18.9	28.43	19.41	9.55	9.02	0.53	0.69		BR5	0.69	0.62		One- or two-tailed P value?	Two-tailed
BR6	29.36	20.07	27.02	19.02	9.3	8	1.29	0.41	BR6	27.02	19.02	28.43	19.41	8	9.02	-1.01	2.02		BR6	2.02	0.82		Sum of ranks in column A,B	36 , 42
Average:	30.05	22.57	29.77	22.23	7.48	7.53	-0.05	1.31	Average:	29.77	22.23	29.77	22.23	7.53	7.53	0	1.24		Average:	1.24	1.11		Mann-Whitney U	15
